# PrrA modulates *Mycobacterium tuberculosis* response to multiple environmental cues and is critically regulated by serine/threonine protein kinases

**DOI:** 10.1101/2022.03.20.485039

**Authors:** David Giacalone, Rochelle E. Yap, Alwyn M. V. Ecker, Shumin Tan

## Abstract

The ability of *Mycobacterium tuberculosis* (Mtb) to adapt to its surrounding environment is critical for the bacterium to successfully colonize its host. Transcriptional changes are a vital mechanism by which Mtb responds to key environmental signals experienced, such as pH, chloride (Cl^-^), nitric oxide (NO), and hypoxia. However, much remains unknown regarding how Mtb coordinates its response to the disparate signals seen during infection. Utilizing a transcription factor (TF) overexpression plasmid library in combination with a pH/Cl^-^-responsive luciferase reporter, we identified the essential TF, PrrA, part of the PrrAB two-component system, as a TF involved in modulation of Mtb response to pH and Cl^-^. Further studies revealed that PrrA also affected Mtb response to NO and hypoxia, with *prrA* overexpression dampening induction of NO and hypoxia-responsive genes. PrrA is phosphorylated not just by its cognate sensor histidine kinase PrrB, but also by serine/threonine protein kinases (STPKs) at a second distinct site. Strikingly, a STPK phosphoablative PrrA variant was significantly dampened in its response to NO versus wild type Mtb, disrupted in its ability to adaptively enter a non-replicative state upon extended NO exposure, and attenuated for *in vivo* colonization. Together, our results reveal PrrA as an important regulator of Mtb response to multiple environmental signals, and uncover a critical role of STPK regulation of PrrA in its function.
