## Supplementary material for "PrrA modulates *Mycobacterium tuberculosis* response to multiple environmental cues and is critically regulated by serine/threonine protein kinases": Table S1

### Sheet: Sheet1 (2)
Table S1. Results of CDC1551 rv2390c'::luciferase transcription factor overexpression pH/Cl- screen
		Fold Induction			RLU/OD600				RLU				OD600
TFOE plasmid	Gene Name	250 mM NaCl	pH 5.7	pH 5.7/250 mM NaCl	pH 7	250 mM NaCl	pH 5.7	pH 5.7/250 mM NaCl	pH 7	250 mM NaCl	pH 5.7	pH 5.7/250 mM NaCl	pH 7	250 mM NaCl	pH 5.7	pH 5.7/250 mM NaCl
rv0019c	fhaB	3.39165	1.74972	15.3805	219669	745039	384359	3.37861e+06	147178	385930	161815	1449423	0.67	0.518	0.421	0.429
rv0020c	fhaA	3.57655	4.8188	24.3186	272813	975732	1.31463e+06	6.63445e+06	122766	505429	354951	2434842	0.45	0.518	0.27	0.367
rv0022c	whiB5	2.15291	2.35647	10.8449	128937	277588	303835	1398300	67176	109925	60767	307626	0.521	0.396	0.2	0.22
rv0023		4.05645	2.44183	12.1649	232787	944289	568426	2.83184e+06	118023	284231	219981	589023	0.507	0.301	0.387	0.208
rv0038		3.56204	2.31482	18.6345	199259	709770	461249	3.71309e+06	109194	360563	165127	1332998	0.548	0.508	0.358	0.359
rv0042c		1.8402	2.19602	2.6998	63775	117359	140051	172179	2551	4577	5462	6715	0.04	0.039	0.039	0.039
rv0047c		1.22522	1.74125	1.21099	318163	389820	554000	385293	42952	54185	49860	31594	0.135	0.139	0.09	0.082
rv0054	ssb	3.47103	1.91656	7.436	260995	905920	500211	1.94076e+06	98917	462925	99542	632687	0.379	0.511	0.199	0.326
rv0067c		2.9492	1.57176	15.9567	256329	755966	402888	4.09018e+06	109709	374959	162364	1517458	0.428	0.496	0.403	0.371
rv0078		3.06849	2.20278	13.6499	243257	746433	535844	3.32043e+06	98276	346345	147357	843389	0.404	0.464	0.275	0.254
rv0081		5.24271	3.11952	13.3868	125809	659577	392462	1.68417e+06	47304	355512	61224	436200	0.376	0.539	0.156	0.259
rv0117	oxyS	2.4206	2.15285	11.7565	230638	558281	496529	2.71149e+06	138152	312079	151938	927328	0.599	0.559	0.306	0.342
rv0135c		3.51395	2.19428	15.6015	276963	973232	607734	4.32102e+06	126295	390266	150718	1270380	0.456	0.401	0.248	0.294
rv0144		2.96735	1.33023	13.9271	264057	783551	351258	3.67754e+06	134141	409797	148582	1415854	0.508	0.523	0.423	0.385
rv0158		3.37795	1.59481	16.6555	231355	781505	368967	3.85334e+06	122618	402475	143897	1471974	0.53	0.515	0.39	0.382
rv0165c	mce1R	3.71217	1.84834	20.5601	199844	741854	369379	4.10881e+06	120306	396150	161788	1442193	0.602	0.534	0.438	0.351
rv0195		3.80478	1.98594	18.4354	215763	820930	428491	3.97768e+06	125574	432630	174396	1408098	0.582	0.527	0.407	0.354
rv0212c	nadR	3.07876	1.98977	18.1759	216608	666883	431000	3.93704e+06	112636	377456	160332	1216546	0.52	0.566	0.372	0.309
rv0232		3.05109	1.51678	15.6172	248792	759087	377362	3.88543e+06	112454	393966	150945	1359899	0.452	0.519	0.4	0.35
rv0238		3.10823	2.78331	14.0667	211863	658518	589680	2.9802e+06	98728	325308	182211	926842	0.466	0.494	0.309	0.311
rv0257c		3.59938	2.70378	15.962	172711	621654	466974	2.75681e+06	99309	375479	212006	1188187	0.575	0.604	0.454	0.431
rv0260c		5.70311	3.25894	19.762	146255	834109	476637	2.89029e+06	106035	571365	202094	1196579	0.725	0.685	0.424	0.414
rv0273		3.70897	2.79994	16.4521	168605	625352	472085	2.77391e+06	88855	377087	200164	1198330	0.527	0.603	0.424	0.432
rv0302		4.19141	3.07554	17.3468	160661	673394	494118	2.78694e+06	87560	396629	213459	1187237	0.545	0.589	0.432	0.426
rv0324		1.51563	2.00551	3.67319	56330.2	85375.9	112971	206911	5971	11355	11636	16346	0.106	0.133	0.103	0.079
rv0328		2.67238	2.21401	11.2779	258089	689712	571412	2.9107e+06	95751	344856	166281	867390	0.371	0.5	0.291	0.298
rv0330c		4.29047	3.89403	26.0679	180457	774245	702704	4.70415e+06	77777	384800	204487	1260711	0.431	0.497	0.291	0.268
rv0339c		4.82173	4.1733	25.2741	177894	857757	742405	4.49611e+06	82365	395426	207131	1312864	0.463	0.461	0.279	0.292
rv0348		3.07127	2.44711	13.3787	230372	707535	563748	3.08208e+06	100212	339617	174198	986265	0.435	0.48	0.309	0.32
rv0353	hspR	4.71781	3.40249	16.9057	154945	731001	527199	2.61946e+06	104433	520473	177139	895855	0.674	0.712	0.336	0.342
rv0377		4.97589	4.1548	22.1208	160356	797913	666245	3.5472e+06	97817	384594	214531	1234427	0.61	0.482	0.322	0.348
rv0445c	sigK	3.23643	2.81029	15.9652	231998	750845	651981	3.70388e+06	97207	377675	207330	1196354	0.419	0.503	0.318	0.323
rv0452		3.97523	3.44356	19.0006	203967	810814	702372	3.87549e+06	98516	375407	183319	1139395	0.483	0.463	0.261	0.294
rv0465c		4.35206	4.15148	28.2537	134409	584956	557997	3.79755e+06	77554	290138	170189	1032933	0.577	0.496	0.305	0.272
rv0472c		3.35058	5.71302	22.769	123782	414741	707167	2.81838e+06	35154	115298	182449	845515	0.284	0.278	0.258	0.3
rv0474		4.74901	2.95218	19.9568	159443	757199	470706	3.18198e+06	88810	422517	238177	1307792	0.557	0.558	0.506	0.411
rv0485		4.46417	2.60103	19.3926	187306	836168	487189	3.63236e+06	120438	342829	192927	1467475	0.643	0.41	0.396	0.404
rv0491	regx3	2.99944	2.76625	15.1381	215199	645476	595295	3.25771e+06	95118	337584	167278	876324	0.442	0.523	0.281	0.269
rv0494		3.68715	2.45583	21.6328	48724.3	179654	119658	1.05404e+06	67337	147855	86872	411077	1.382	0.823	0.726	0.39
rv0560c		2.99737	1.49858	11.7854	232695	697473	348712	2.74239e+06	113555	386400	151341	1245047	0.488	0.554	0.434	0.454
rv0576		1.78851	0.926184	2.52096	138941	248498	128685	350266	56827	63367	13898	32925	0.409	0.255	0.108	0.094
rv0586	mce2R	4.81989	2.8217	15.2654	160474	773469	452811	2.44971e+06	59536	265300	93279	492391	0.371	0.343	0.206	0.201
rv0599c	vapB27	3.76566	2.84177	19.9243	202688	763252	575992	4.0384e+06	103776	417499	211389	1219598	0.512	0.547	0.367	0.302
rv0602c	tcrA	3.15697	2.11893	15.8272	214586	677441	454693	3.39629e+06	101499	391561	155505	1097003	0.473	0.578	0.342	0.323
rv0608	vapB28	3.72457	2.82652	12.553	157133	585252	444138	1.97249e+06	74638	241709	115476	639086	0.475	0.413	0.26	0.324
rv0623	vapB30	3.18324	2.13416	14.7766	256126	815311	546613	3.78466e+06	111927	435376	193501	1264076	0.437	0.534	0.354	0.334
rv0653c		3.17215	1.30838	12.6754	263261	835104	344445	3.33695e+06	116888	476009	160167	1334779	0.444	0.57	0.465	0.4
rv0674		3.02802	1.90713	14.0687	281830	853387	537486	3.96498e+06	111041	447175	223594	1241040	0.394	0.524	0.416	0.313
rv0678		2.5459	2.03969	10.5141	338399	861529	690228	3.55797e+06	142466	250705	157372	861029	0.421	0.291	0.228	0.242
rv0681		3.35487	2.7292	15.7158	250455	840243	683540	3.93611e+06	113957	390713	185923	980091	0.455	0.465	0.272	0.249
rv0691c		3.75503	3.00607	19.6535	223318	838565	671309	4.38899e+06	116572	406704	206092	1149915	0.522	0.485	0.307	0.262
rv0735	sigL	3.02544	2.49456	12.1848	288361	872418	719335	3.51361e+06	106982	367288	171921	801104	0.371	0.421	0.239	0.228
rv0737		3.04638	1.64594	10.5646	318416	970015	524095	3.36393e+06	127048	460757	121066	864530	0.399	0.475	0.231	0.257
rv0744c		3.34103	1.66373	11.3512	208517	696661	346916	2.36691e+06	100922	420783	143970	1152683	0.484	0.604	0.415	0.487
rv0757	phoP	8.23057	3.60681	20.8316	306075	2519176	1.10396e+06	6.37604e+06	142019	944691	149034	1319840	0.464	0.375	0.135	0.207
rv0767c		2.31922	2.08133	3.69065	46025.9	106744	95795.2	169865	5339	13343	7951	15118	0.116	0.125	0.083	0.089
rv0792c		3.45739	1.92976	11.4101	211740	732068	408609	2.41598e+06	94648	438509	160992	1191080	0.447	0.599	0.394	0.493
rv0818	glnR	2.10055	1.72836	3.81669	58983.5	123897	101944	225122	7137	14496	9175	16659	0.121	0.117	0.09	0.074
rv0821c	phoY2	3.91026	1.98764	12.5289	170454	666520	338801	2.13561e+06	117784	343258	109094	634276	0.691	0.515	0.322	0.297
rv0823c		3.53089	1.88762	12.6784	206969	730785	390679	2.62405e+06	87755	408509	164476	1178197	0.424	0.559	0.421	0.449
rv0827c	kmtR	3.32777	1.9297	11.3994	236152	785860	455702	2.69198e+06	99656	414148	174534	1249080	0.422	0.527	0.383	0.464
rv0844c	narL	3.86406	2.6445	16.3129	173254	669464	458169	2.82627e+06	77791	386950	170439	1136159	0.449	0.578	0.372	0.402
rv0880		4.60877	2.45811	17.7864	155579	717026	382430	2.76719e+06	73122	408705	155649	1192658	0.47	0.57	0.407	0.431
rv0891c		2.72488	2.09879	11.6195	221844	604500	465605	2.57772e+06	92731	379626	180189	1123886	0.418	0.628	0.387	0.436
rv0894		3.23713	1.89114	12.9123	190618	617054	360485	2.46131e+06	93212	373935	156090	1114975	0.489	0.606	0.433	0.453
rv0903c	prrA	1.09812	4.4795	15.0309	96348.6	105802	431593	1.44821e+06	10502	9628	106172	147717	0.109	0.091	0.246	0.102
rv0967	csoR	2.78928	1.2162	9.09019	298102	831492	362551	2.70981e+06	151436	535481	209192	1414520	0.508	0.644	0.577	0.522
rv0981	mprA	2.85958	2.00106	10.9111	210691	602488	421606	2.29888e+06	100289	381375	185085	1075874	0.476	0.633	0.439	0.468
rv1019		3.41382	3.39327	16.0357	182139	621792	618049	2.92073e+06	95441	417844	266997	1317249	0.524	0.672	0.432	0.451
rv1027c	kdpE	4.87051	3.74715	23.1654	130667	636413	489628	3.02695e+06	72128	259020	152764	1101810	0.552	0.407	0.312	0.364
rv1033c	trcR	1.96479	8.34417	7.97852	88194.7	173284	735912	703663	9966	17675	150126	66848	0.113	0.102	0.204	0.095
rv1049		3.20294	1.6376	11.8601	189283	606263	309971	2.24493e+06	102213	383158	149716	1079810	0.54	0.632	0.483	0.481
rv1129c		3.71974	1.87644	14.0046	178495	663953	334934	2.49974e+06	81215	382437	146701	1284868	0.455	0.576	0.438	0.514
rv1151c		3.23731	1.72011	13.554	202875	656768	348967	2.74977e+06	89265	391434	147613	1127406	0.44	0.596	0.423	0.41
rv1152		2.56713	1.68149	11.1301	188234	483219	316512	2.09506e+06	100705	275435	103816	678800	0.535	0.57	0.328	0.324
rv1167c		3.10374	1.85852	11.601	244294	758223	454026	2.83404e+06	102359	417781	159817	1099609	0.419	0.551	0.352	0.388
rv1176c		3.57498	1.79108	14.414	206243	737315	369399	2.97278e+06	94253	421744	149237	1215866	0.457	0.572	0.404	0.409
rv1186c		2.9657	1.95445	19.4924	176159	522435	344294	3.43377e+06	100763	297788	150112	1136577	0.572	0.57	0.436	0.331
rv1189		3.21038	1.79655	13.8389	219663	705203	394636	3.0399e+06	104999	447804	146410	1258517	0.478	0.635	0.371	0.414
rv1219c		1.97911	7.98721	47.1195	27126.1	53685.5	216662	1.27817e+06	3228	6657	28166	146989	0.119	0.124	0.13	0.115
rv1221	sigE	25.5833	7.38555	35.2779	31083.5	795218	229569	1.09656e+06	47278	299797	150138	441914	1.521	0.377	0.654	0.403
rv1255c		6.19696	9.57529	35.1675	23882.9	148001	228686	839903	35084	104785	96048	536698	1.469	0.708	0.42	0.639
rv1267c	embR	4.0662	1.67322	15.9379	197776	804199	330923	3.15215e+06	100866	461610	141966	1254554	0.51	0.574	0.429	0.398
rv1287		3.64363	1.37072	14.2795	204244	744189	279961	2.91649e+06	138069	546979	130462	1222011	0.676	0.735	0.466	0.419
rv1332		3.05378	1.31241	12.4898	236917	723494	310933	2.95906e+06	108745	410221	130281	1204337	0.459	0.567	0.419	0.407
rv1353c		2.88403	1.7411	13.4363	86218.2	248656	150115	1158456	18968	67883	19665	144807	0.22	0.273	0.131	0.125
rv1358		4.03532	2.62654	20.5978	194258	783894	510228	4.00129e+06	106065	369998	183682	1296418	0.546	0.472	0.36	0.324
rv1359		2.68705	2.76005	8.23594	190934	513050	526989	1.57252e+06	87066	327326	189716	666750	0.456	0.638	0.36	0.424
rv1379	pyrR	3.18525	1.80384	12.0992	221799	706486	400090	2.6836e+06	99366	406936	172439	1199570	0.448	0.576	0.431	0.447
rv1395		3.44813	2.46935	21.748	227469	784342	561701	4.94701e+06	106683	428251	193225	1612724	0.469	0.546	0.344	0.326
rv1404		1.42426	2.43557	5.1192	62275.1	88696	151675	318799	29207	33261	30335	91814	0.469	0.375	0.2	0.288
rv1423	whiA	2.95506	1.96948	12.0937	237039	700466	466845	2.86668e+06	96238	367044	165263	1218341	0.406	0.524	0.354	0.425
rv1453		2.73959	2.7712	12.6914	228784	626774	634007	2.90359e+06	89912	335951	193372	1083039	0.393	0.536	0.305	0.373
rv1460		3.45853	1.76784	14.3623	38609.7	133533	68255.7	554525	57567	143414	69143	403694	1.491	1.074	1.013	0.728
rv1473A		3.37591	1.82843	12.9789	224950	759409	411304	2.91959e+06	98078	385780	150126	1246666	0.436	0.508	0.365	0.427
rv1474c		2.75273	1.70545	10.263	253310	697296	432008	2.59973e+06	102844	388394	161139	1177677	0.406	0.557	0.373	0.453
rv1556		2.96216	1.58398	10.0596	243724	721950	386055	2.45178e+06	97246	386243	154036	1113108	0.399	0.535	0.399	0.454
rv1560	vapB11	3.03405	1.85136	12.2286	228261	692556	422593	2.79132e+06	97011	368440	163966	1177935	0.425	0.532	0.388	0.422
rv1626		2.52362	2.19809	14.1382	181502	458042	398958	2.56611e+06	89299	174972	104926	408011	0.492	0.382	0.263	0.159
rv1657	argR	3.01945	1.73953	11.0547	229117	691809	398555	2.53283e+06	99666	365275	158625	1172698	0.435	0.528	0.398	0.463
rv1674c		2.47898	1.10431	8.88023	290170	719326	320438	2.57678e+06	266086	416490	141313	1175010	0.917	0.579	0.441	0.456
rv1719		2.67788	1.74932	12.6681	205912	551409	360206	2.60853e+06	103368	334705	153808	1202531	0.502	0.607	0.427	0.461
rv1725c		2.91174	1.59848	12.98	226958	660842	362788	2.94591e+06	101904	413026	162529	1272631	0.449	0.625	0.448	0.432
rv1740	vapB34	2.75009	2.4508	11.5622	195994	539000	480341	2.26612e+06	96625	257642	123928	643577	0.493	0.478	0.258	0.284
rv1773c		2.72297	1.47829	12.0835	244727	666384	361777	2.95715e+06	119182	383837	150861	1212431	0.487	0.576	0.417	0.41
rv1776c		2.69276	0.906408	10.2942	140234	377616	127109	1.4436e+06	23980	104222	13982	311817	0.171	0.276	0.11	0.216
rv1816		2.71618	1.64441	10.8141	256261	696051	421397	2.77122e+06	105067	380740	158024	1136202	0.41	0.547	0.375	0.41
rv1828		2.36317	1.54954	13.1953	279346	660142	432857	3.68606e+06	104196	347895	184397	1688217	0.373	0.527	0.426	0.458
rv1830		2.75964	1.5525	11.8205	248243	685061	385399	2.93435e+06	110220	405556	159555	1255901	0.444	0.592	0.414	0.428
rv1846	blaI	3.79378	1.7043	9.56628	171969	652413	293087	1.64511e+06	106621	301415	97598	475436	0.62	0.462	0.333	0.289
rv1909c	furA	2.70214	1.4958	10.7268	258418	698284	386542	2.77201e+06	109311	388944	164667	1247405	0.423	0.557	0.426	0.45
rv1931c		2.82278	1.68909	12.2652	244091	689016	412292	2.99382e+06	104471	385160	161206	1254409	0.428	0.559	0.391	0.419
rv1956	higA	2.94801	2.02327	13.3872	238468	703008	482485	3.19243e+06	105403	358534	193959	1232278	0.442	0.51	0.402	0.386
rv1960c	parD	2.77959	1.51897	11.6941	252036	700557	382836	2.94733e+06	105855	396515	160791	1234933	0.42	0.566	0.42	0.419
rv1963c	mce3R	4.41215	2.10207	11.0531	124856	550884	262456	1.38004e+06	45073	193911	62202	338110	0.361	0.352	0.237	0.245
rv1985c		4.09319	0.701303	3.15979	279168	1.14269e+06	195782	882113	89613	257105	23298	109382	0.321	0.225	0.119	0.124
rv1990c		3.65669	2.67484	20.0063	15467.7	56560.7	41373.7	309453	1918	9785	4096	36206	0.124	0.173	0.099	0.117
rv1994c	cmtR	5.88973	2.15791	8.20081	159502	939422	344191	1.30804e+06	43544	260220	46810	177894	0.273	0.277	0.136	0.136
rv2009	vapB15	3.42974	3.3399	15.026	187825	644190	627316	2.82225e+06	91095	302125	178785	970853	0.485	0.469	0.285	0.344
rv2011c		1.52674	1.87053	8.88057	155706	237724	291253	1.38276e+06	58857	124805	93201	353987	0.378	0.525	0.32	0.256
rv2017		5.0498	3.47069	13.0175	148801	751416	516442	1.93702e+06	61306	240453	161130	728321	0.412	0.32	0.312	0.376
rv2021c		3.23575	1.67768	14.8655	165906	536831	278338	2.46628e+06	63708	235132	107160	688091	0.384	0.438	0.385	0.279
rv2034		2.51907	5.05856	18.1144	101827	256508	515096	1.84453e+06	32890	63101	128774	335704	0.323	0.246	0.25	0.182
rv2069	sigC	2.91672	0.672438	11.2196	185600	541345	124805	2.08236e+06	74797	233861	10234	289448	0.403	0.432	0.082	0.139
rv2160A		3.16406	2.70027	14.709	204260	646289	551555	3.00446e+06	91304	315389	166018	988468	0.447	0.488	0.301	0.329
rv2160c		3.37339	2.39922	13.8877	157833	532433	378677	2.19194e+06	71972	274203	105651	587441	0.456	0.515	0.279	0.268
rv2175c		5.07388	2.85715	15.4147	150412	763173	429749	2.31856e+06	57307	242689	138809	818451	0.381	0.318	0.323	0.353
rv2242		5.28259	2.65816	14.2951	150534	795211	400144	2.15191e+06	63375	256058	127646	854307	0.421	0.322	0.319	0.397
rv2250c		1.82091	3.19347	10.9321	87841.6	159952	280520	960292	37157	62701	49652	147885	0.423	0.392	0.177	0.154
rv2258c		2.98562	1.69738	12.6348	175613	524312	298081	2.21884e+06	67084	230173	98963	570241	0.382	0.439	0.332	0.257
rv2282c		2.66382	2.06355	9.26407	118475	315596	244478	1.09756e+06	39926	172631	56230	293048	0.337	0.547	0.23	0.267
rv2324		2.98619	1.0495	8.77994	136109	406447	142846	1.19503e+06	50088	191843	24998	178059	0.368	0.472	0.175	0.149
rv2359	zur	3.70765	2.39376	19.2289	204159	756951	488708	3.92576e+06	109021	373177	187175	1358313	0.534	0.493	0.383	0.346
rv2374	hrcA	2.70879	1.57198	8.22947	222086	601585	349114	1.82765e+06	152351	394038	137900	758475	0.686	0.655	0.395	0.415
rv2444c	rne	4.65811	2.58131	13.5731	159683	743823	412192	2.1674e+06	117527	269264	128604	827946	0.736	0.362	0.312	0.382
rv2462		4.98966	3.37559	18.4322	158039	788563	533477	2.91301e+06	68273	257860	161110	978771	0.432	0.327	0.302	0.336
rv2478c		5.26621	3.51862	15.674	147455	776529	518838	2.31121e+06	58982	239171	153576	781188	0.4	0.308	0.296	0.338
rv2488c		3.84635	2.08035	11.8348	186735	718250	388476	2.20997e+06	143226	278681	119262	866307	0.767	0.388	0.307	0.392
rv2506		3.67408	1.5037	11.7546	162423	596755	244235	1.90922e+06	152840	282265	105021	822873	0.941	0.473	0.43	0.431
rv2595	vapB40	3.40702	2.14386	11.5839	177251	603896	380000	2.05326e+06	73559	261487	114000	622137	0.415	0.433	0.3	0.303
rv2621c		4.48906	1.95706	8.58748	163132	732310	319260	1.40089e+06	60522	205779	33203	158301	0.371	0.281	0.104	0.113
rv2640c		3.21482	2.13987	11.051	201692	648403	431594	2.2289e+06	83097	271681	109625	648610	0.412	0.419	0.254	0.291
rv2703	sigA	3.39064	3.4311	20.0712	181091	614016	621343	3.63472e+06	116804	356129	208150	1213998	0.645	0.58	0.335	0.334
rv2710	sigB	3.67226	2.68496	15.4548	223049	819094	598878	3.44719e+06	127584	420195	201822	1309931	0.572	0.513	0.337	0.38
rv2711	ideR	4.1572	2.22335	15.2996	230151	956784	511707	3.52123e+06	114155	425769	188308	1496522	0.496	0.445	0.368	0.425
rv2720	lexA	5.29139	3.31979	16.777	138623	733507	460199	2.32567e+06	68341	261862	152786	881429	0.493	0.357	0.332	0.379
rv2745c	clgR	3.22809	2.27508	12.1523	199455	643858	453775	2.42384e+06	78984	258187	76688	392662	0.396	0.401	0.169	0.162
rv2760	vapB42	4.76734	3.54617	17.1999	161234	768659	571765	2.77322e+06	67396	248277	158379	898522	0.418	0.323	0.277	0.324
rv2778c		4.78471	3.42866	14.7548	170952	817954	586135	2.52236e+06	67355	249476	151809	850037	0.394	0.305	0.259	0.337
rv2788	sirR	2.19861	2.67223	16.5479	210248	462253	561831	3.47917e+06	90617	233900	219676	1433416	0.431	0.506	0.391	0.412
rv2827c		6.3745	4.95096	16.8885	111726	712200	553153	1.8869e+06	72287	381027	130544	345302	0.647	0.535	0.236	0.183
rv2884		5.38374	2.19485	8.41221	107450	578481	235836	903889	48030	231971	35847	113890	0.447	0.401	0.152	0.126
rv2887		4.39715	2.9862	12.5931	269971	1.1871e+06	806188	3.39978e+06	93140	487899	197516	863544	0.345	0.411	0.245	0.254
rv2912c		6.25648	2.30266	21.7716	98291	614955	226331	2.13995e+06	74996	371433	84874	579926	0.763	0.604	0.375	0.271
rv2986c		3.68965	2.10229	15.2985	206858	763233	434876	3.16462e+06	106118	396118	174820	1056982	0.513	0.519	0.402	0.334
rv2989		4.43486	4.31039	20.4379	142963	634022	616228	2.92187e+06	66478	257413	102910	870717	0.465	0.406	0.167	0.298
rv3050c		4.46862	3.42857	15.7955	178504	797667	612012	2.81957e+06	68367	234514	149331	812035	0.383	0.294	0.244	0.288
rv3055		4.57416	2.83003	16.1523	170120	778156	481444	2.74783e+06	72301	249788	142989	818854	0.425	0.321	0.297	0.298
rv3058c		4.15147	1.35433	10.4739	167289	694494	226563	1.75216e+06	79964	391000	35797	360945	0.478	0.563	0.158	0.206
rv3060c		3.68694	2.57413	10.3983	190067	700766	489258	1.97637e+06	79068	254378	151670	891345	0.416	0.363	0.31	0.451
rv3066		3.12537	2.40849	12.0447	206005	643843	496162	2.48127e+06	79724	249811	147360	858521	0.387	0.388	0.297	0.346
rv3082	virS	4.18884	4.67	23.9534	156430	655262	730530	3.74705e+06	62885	257518	157064	1049173	0.402	0.393	0.215	0.28
rv3095		2.55918	1.48103	10.8267	285030	729443	422139	3.08594e+06	161327	400464	148593	1419534	0.566	0.549	0.352	0.46
rv3124	moaR1	3.61495	3.2571	14.4883	154599	558868	503545	2.23987e+06	68642	229136	146028	824273	0.444	0.41	0.29	0.368
rv3133c	dosR	3.38458	2.765	12.2294	227948	771509	630277	2.78766e+06	74767	253055	166393	747093	0.328	0.328	0.264	0.268
rv3143		4.50732	5.05698	21.1239	86811.9	391289	439006	1.8338e+06	43840	177254	137848	663837	0.505	0.453	0.314	0.362
rv3160c		2.37515	1.40216	11.3423	299663	711744	420174	3.39886e+06	179498	366548	154624	1407127	0.599	0.515	0.368	0.414
rv3164c	moxR3	6.17032	4.99103	23.5955	98134.2	605520	489791	2.31553e+06	45338	167729	138121	639085	0.462	0.277	0.282	0.276
rv3167c		7.8174	6.00802	44.2659	68272.4	533712	410182	3.02214e+06	56393	170788	90240	631627	0.826	0.32	0.22	0.209
rv3173c		5.35615	4.24774	23.2253	129233	692193	548949	3.00148e+06	61515	193814	140531	903444	0.476	0.28	0.256	0.301
rv3183		2.09982	1.12277	9.33947	343342	720957	385493	3.20663e+06	207035	387154	183880	1487876	0.603	0.537	0.477	0.464
rv3197A	whiB7	1.97651	3.20357	12.8675	174623	345144	559416	2.24696e+06	59721	124942	137057	665100	0.342	0.362	0.245	0.296
rv3208		4.77176	3.61792	17.7002	136747	652525	494740	2.42045e+06	61126	218596	150401	956077	0.447	0.335	0.304	0.395
rv3219	whiB1	3.26997	2.70301	17.1401	193095	631416	521937	3.30966e+06	123967	382638	191029	1237814	0.642	0.606	0.366	0.374
rv3223	sigH	2.13785	0.962024	1.3265	221607	473763	213191	293962	42327	63958	20040	23223	0.191	0.135	0.094	0.079
rv3246c	mtrA	3.39336	3.19679	15.4958	196395	666440	627835	3.04331e+06	76005	272574	156331	721264	0.387	0.409	0.249	0.237
rv3249c		5.30399	3.31153	16.4258	131962	699927	436997	2.16759e+06	63078	240075	137217	821517	0.478	0.343	0.314	0.379
rv3260c	whiB2	3.88925	2.01482	14.5615	150012	583435	302248	2.18441e+06	48454	158111	34154	281789	0.323	0.271	0.113	0.129
rv3286c	sigF	3.77561	1.48958	3.7963	35183.8	132840	52409.1	133568	4785	19129	5765	12689	0.136	0.144	0.11	0.095
rv3291c	lrpA	6.08695	2.79443	14.4153	130737	795788	365335	1.88461e+06	62100	266589	125310	902726	0.475	0.335	0.343	0.479
rv3295		5.95954	2.99386	18.8317	127081	757343	380462	2.39315e+06	61380	247651	136586	926150	0.483	0.327	0.359	0.387
rv3301c	phoY1	2.45578	1.59472	10.6529	318886	783115	508534	3.39705e+06	187505	400172	176970	1487910	0.588	0.511	0.348	0.438
rv3328c	sigJ	3.641	2.45466	14.3215	230585	839563	566009	3.30232e+06	110681	355135	183953	1007209	0.48	0.423	0.325	0.305
rv3334		4.55217	3.09624	16.5788	144225	656536	446555	2.39108e+06	62161	252110	145577	961214	0.431	0.384	0.326	0.402
rv3405c		6.94795	4.69022	25.249	114198	793443	535614	2.88339e+06	63951	230892	156935	922684	0.56	0.291	0.293	0.32
rv3414	sigD	4.57028	4.27016	25.1324	140651	642812	600600	3.53489e+06	67231	273838	192192	1332654	0.478	0.426	0.32	0.377
rv3416	whiB3	2.23258	2.31843	8.00544	155172	346435	359757	1.24222e+06	69362	149660	67994	185091	0.447	0.432	0.189	0.149
rv3488		8.50854	1.97788	16.6555	32207.9	274042	63703.1	536437	43384	130170	66952	347611	1.347	0.475	1.051	0.648
rv3557c		3.80462	1.62532	14.9775	37426.9	142395	60830.8	560562	55055	148376	63264	340822	1.471	1.042	1.04	0.608
rv3574	kstR	3.88294	3.60683	18.2602	260361	1.01096e+06	939076	4.75424e+06	142938	574228	308017	1469061	0.549	0.568	0.328	0.309
rv3575c		4.12136	2.52765	12.6474	190561	785369	481671	2.41011e+06	81560	231684	119936	706161	0.428	0.295	0.249	0.293
rv3583c		3.58191	2.51514	17.5111	227582	815179	572401	3.98522e+06	124715	432045	202630	1394828	0.548	0.53	0.354	0.35
rv3597c	lsr2	3.55396	2.44126	17.1649	234991	835149	573673	4.03359e+06	133240	415904	196770	1298816	0.567	0.498	0.343	0.322
rv3676	crp	1.63565	1.23247	2.49953	203671	333133	251019	509081	16701	24985	27110	37672	0.082	0.075	0.108	0.074
rv3681c	whiB4	2.69451	2.35214	9.83328	128220	345490	301592	1.26082e+06	68726	144415	78414	539633	0.536	0.418	0.26	0.428
rv3692	moxR	6.83254	3.23469	15.0077	115493	789110	373584	1.73328e+06	73800	236733	132996	783444	0.639	0.3	0.356	0.452
rv3736		5.22176	4.6702	22.4551	112702	588500	526338	2.53072e+06	43052	165957	136848	781993	0.382	0.282	0.26	0.309
rv3744	nmtR	5.31718	1.71769	11.3173	151798	807135	260740	1.71793e+06	112482	435853	122548	850377	0.741	0.54	0.47	0.495
rv3765c	tcrX	1.57289	1.2906	3.47997	98285.7	154593	126847	342031	7568	12522	7484	21890	0.077	0.081	0.059	0.064
rv3830c		2.94628	2.47775	14.5012	263351	775906	652519	3.81891e+06	105077	370883	189883	1073114	0.399	0.478	0.291	0.281
rv3833		4.61029	3.06354	12.7958	176498	813705	540708	2.25843e+06	72717	264454	179515	907888	0.412	0.325	0.332	0.402
rv3840		3.84956	2.53244	10.3214	194151	747397	491675	2.00392e+06	80961	256357	155861	821607	0.417	0.343	0.317	0.41
rv3849	espR	2.57328	2.07784	9.04202	256835	660907	533661	2.32231e+06	113521	342350	88054	441238	0.442	0.518	0.165	0.19
rv3852	hns	3.53151	3.45314	14.8659	218732	772455	755313	3.25165e+06	145457	439527	226594	757635	0.665	0.569	0.3	0.233
rv3855	ethR	3.68051	1.69702	12.6284	164224	604430	278692	2.07389e+06	105432	365680	122346	893847	0.642	0.605	0.439	0.431
rv3862c	whiB6	4.06539	2.85706	16.5573	195959	796651	559869	3.24456e+06	106406	381596	200433	1391918	0.543	0.479	0.358	0.429
rv3911	sigM	4.72382	2.81386	20.4312	186012	878688	523412	3.80045e+06	77009	267121	53388	870304	0.414	0.304	0.102	0.229
Empty Vector		5.68394	3.48075	23.9194	99201.7	563856	345296	2.37284e+06	60017	215957	73548	614566	0.605	0.383	0.213	0.259
Empty Vector		5.3459	2.79644	18.8069	89421.2	478036	250061	1.68174e+06	38004	144367	53263	386800	0.425	0.302	0.213	0.23
Empty Vector		5.04392	2.69187	18.3609	96221.1	485331	259014	1.76671e+06	36564	143658	36521	303874	0.38	0.296	0.141	0.172
Empty Vector		4.39365	2.57895	19.5011	94400	414760	243453	1.8409e+06	46256	188716	52099	379226	0.49	0.455	0.214	0.206
Empty Vector		4.3016	2.32483	18.5053	122796	528217	285479	2.27237e+06	56486	238226	61949	602179	0.46	0.451	0.217	0.265
Empty Vector		3.84098	2.18845	19.2304	147654	567137	323134	2.83945e+06	71760	236496	70120	729739	0.486	0.417	0.217	0.257
Empty vector		3.54201	1.84979	13.8749	163975	580802	303321	2.27515e+06	73133	234644	71887	461855	0.446	0.404	0.237	0.203
Empty Vector		3.03273	1.50439	12.5215	177345	537840	266797	2.22062e+06	75017	245255	65632	637319	0.423	0.456	0.246	0.287
Empty Vector		4.06962	1.7937	14.4726	123413	502243	221366	1.7861e+06	56523	161220	56891	450098	0.458	0.321	0.257	0.252
