## Supplementary material for "PrrA modulates *Mycobacterium tuberculosis* response to multiple environmental cues and is critically regulated by serine/threonine protein kinases": Table S2

### Sheet: pH Cl regulon
Table S2. Comparison of effect of prrA overexpression on genes differentially expressed log2-fold change ≥1 in the EtOH treatment set, after 4 hours exposure to pH 5.7/250 mM NaCl
CDC1551 Gene Number	H37Rv Gene Number	Gene Name	Product	Functional Category	EtOH_pH7_1	EtOH_pH7_2	EtOH_pH5.7/Cl-_1	EtOH_pH5.7/Cl-_2	ATC_pH7_1	ATC_pH7_2	ATC_pH5.7/Cl-_1	ATC_pH5.7/Cl-_2	EtOH - log2-fold change	ATC - log2-fold change	ATC log2-fold change - EtOH log2-fold change
MT0037	Rv0032	bioF2	Possible 8-amino-7-oxononanoate synthase BioF2 (AONS) (8-amino-7-ketopelargonate synthase) (7-keto-8-amino-pelargonic acid synthetase) (7-KAP synthetase) (L-alanine--pimelyl CoA ligase)	intermediary metabolism and respiration	158.262	167.564	58.3398	57.1013	123.134	141.525	50.4623	52.19	-1.49545	-1.35342	0.142028
MT0038	Rv0033	acpA	Probable acyl carrier protein AcpA (ACP)	lipid metabolism	17.6517	17.6954	6.28089	5.63597	14.0179	21.1744	5.31182	5.20826	-1.56234	-1.6707	-0.10836
MT0039	Rv0034		Conserved hypothetical protein	conserved hypotheticals	14.6343	14.373	4.4087	4.8944	12.5701	13.9353	4.64785	2.95314	-1.64438	-1.80392	-0.159537
MT0040	Rv0035	fadD34	Probable fatty-acid-CoA ligase FadD34 (fatty-acid-CoA synthetase) (fatty-acid-CoA synthase)	lipid metabolism	109.129	106.606	37.3833	38.9327	94.0452	115.826	32.6013	35.4914	-1.50042	-1.60382	-0.103408
MT0064	Rv0058	dnaB	Probable replicative DNA helicase DnaB	information pathways	1551.54	1526.86	722	744.69	1386.59	1430.81	677.722	722.338	-1.06978	-1.00808	0.0617018
MT0065	Rv0059		Hypothetical protein	conserved hypotheticals	62.0574	62.8367	30.3174	31.3686	74.6307	82.5259	34.4605	39.9479	-1.01803	-1.06665	-0.0486167
MT0067	Rv0062	celA1	Possible cellulase CelA1 (endoglucanase) (endo-1,4-beta-glucanase) (FI-cmcase) (carboxymethyl cellulase)	intermediary metabolism and respiration	1051.56	1002.43	417.8	373.013	863.715	740.2	336.902	248.493	-1.37682	-1.4562	-0.0793724
MT0075	Rv0069c	sdaA	Probable L-serine dehydratase SdaA (L-serine deaminase) (SDH) (L-SD)	intermediary metabolism and respiration	56.6262	58.142	20.7148	22.3956	69.1683	67.8667	21.9113	24.4842	-1.4145	-1.5605	-0.146
MT0076	Rv0070c	glyA2	Serine hydroxymethyltransferase GlyA2 (serine methylase 2) (SHMT 2)	intermediary metabolism and respiration	52.8041	51.6416	22.4662	24.9911	60.3495	62.0754	26.4927	24.1083	-1.14254	-1.27372	-0.131177
MT0090	Rv0083		Probable oxidoreductase	intermediary metabolism and respiration	100.831	99.3108	49.16	47.1642	104.97	80.8971	49.0016	47.6261	-1.05438	-0.966112	0.0882686
MT0091	Rv0084	hycD	Possible formate hydrogenlyase HycD (FHL)	intermediary metabolism and respiration	107.922	111.878	52.3608	55.0249	107.8	82.164	58.6293	56.8613	-1.03358	-0.740099	0.293481
MT0099.1					6.3365	8.08932	3.14044	2.07641	5.26495	4.52445	4.18306	3.59746	-1.4391	-0.362851	1.07624
MT0105	Rv0096	PPE1	PPE family protein PPE1	PE/PPE	28.1622	29.4682	11.9578	12.3102	22.5077	22.9842	13.0804	11.8662	-1.24649	-0.86633	0.380158
MT0158	Rv0150c		Conserved hypothetical protein	conserved hypotheticals	2.86651	3.25017	1.44944	1.33484	3.42222	4.16249	2.19113	3.65115	-1.11501	-0.298706	0.816305
MT0168	Rv0159c	PE3	PE family protein PE3	PE/PPE	62.9124	65.509	32.7935	27.7349	48.7008	63.3423	26.9575	19.7592	-1.08173	-1.24802	-0.166292
MT0176	Rv0167	yrbE1A	Conserved integral membrane protein YrbE1A	virulence, detoxification, adaptation	318.585	300.677	135.039	125.252	269.236	296.442	128.281	121.723	-1.24995	-1.17359	0.0763675
MT0178	Rv0169	mce1A	Mce-family protein Mce1A	virulence, detoxification, adaptation	336.388	312.955	143.253	149.205	307.605	350.735	137.576	148.086	-1.15178	-1.19816	-0.046378
MT0179	Rv0170	mce1B	Mce-family protein Mce1B	virulence, detoxification, adaptation	167.565	161.786	81.8931	81.6475	163.937	178.263	75.4943	84.0302	-1.01045	-1.09263	-0.0821805
MT0182	Rv0173	lprK	Possible Mce-family lipoprotein LprK (Mce-family lipoprotein Mce1E)	cell wall and cell processes	204.126	200.066	94.938	103.895	204.741	242.51	102.585	110.984	-1.02486	-1.05668	-0.0318266
MT0190	Rv0181c		Conserved hypothetical protein	conserved hypotheticals	50.8428	51.4972	106.232	103.376	66.2726	75.8297	109.822	129.347	1.03485	0.766149	-0.268704
MT0196					488.011	515.694	1988.62	2040.59	381.512	294.994	1656.96	1843.3	2.00535	2.36377	0.358414
MT0203	Rv0193c		Hypothetical protein	conserved hypotheticals	33.4929	38.6409	1283.41	1290.19	32.3136	36.9195	481.185	421.493	5.16305	3.72787	-1.43518
MT0204	Rv0194		Probable transmembrane multidrug efflux pump	cell wall and cell processes	38.7733	45.7913	239.459	236.34	36.2624	39.0912	133.327	120.381	2.49762	1.76163	-0.735996
MT0205	Rv0195		Possible two component transcriptional regulatory protein (probably LuxR-family)	regulatory proteins	10.2088	8.8838	304.563	323.698	9.01623	9.77281	219.312	268.145	5.02918	4.71629	-0.312887
MT0206	Rv0196		Possible transcriptional regulatory protein	regulatory proteins	373.853	360.697	981.388	1026.79	382.959	381.139	1070.2	1156.77	1.45047	1.54316	0.0926955
MT0207	Rv0197		Possible oxidoreductase	intermediary metabolism and respiration	1522.77	1530.4	3329.96	3222.22	1279.65	1349.73	3171.69	3038.19	1.10171	1.24074	0.139034
MT0221	Rv0211	pckA	Probable iron-regulated phosphoenolpyruvate carboxykinase [GTP] PckA (phosphoenolpyruvate carboxylase) (PEPCK)(pep carboxykinase)	intermediary metabolism and respiration	2450.06	2207.88	4943.42	5072.45	2216.94	2518.85	4583.04	4936.2	1.10439	1.00804	-0.096353
MT0255	Rv0241c	htdX	Probable 3-hydroxyacyl-thioester dehydratase HtdX	intermediary metabolism and respiration	230.125	221.301	104.722	96.4048	265.88	278.887	135.186	124.784	-1.16544	-1.06551	0.099922
MT0256	Rv0242c	fabG4	Probable 3-oxoacyl-[acyl-carrier protein] reductase FabG4 (3-ketoacyl-acyl carrier protein reductase)	lipid metabolism	338.6	327.473	127.248	126.29	388.422	488.821	179.141	158.825	-1.39355	-1.37146	0.022085
MT0257	Rv0243	fadA2	Probable acetyl-CoA acyltransferase FadA2 (3-ketoacyl-CoA thiolase) (beta-ketothiolase)	lipid metabolism	758.72	695.465	369.727	346.242	841.8	825.983	485.368	470.032	-1.02226	-0.804298	0.217964
MT0259	Rv0245		Possible oxidoreductase	intermediary metabolism and respiration	131.357	140.263	281.19	295.147	135.375	116.007	291.154	306.536	1.08623	1.23584	0.149609
MT0275	Rv0262c	aac	Aminoglycoside 2'-N-acetyltransferase Aac (Aac(2')-IC)	virulence, detoxification, adaptation	81.3184	82.3377	227.561	224.475	75.8811	70.2194	142.622	159.792	1.46613	1.04062	-0.425506
MT0276	Rv0263c		Conserved hypothetical protein	conserved hypotheticals	78.5525	78.0763	259.449	230.259	51.07	58.9988	109.158	100.675	1.64504	0.950697	-0.694344
MT0277	Rv0264c		Conserved hypothetical protein	conserved hypotheticals	45.8139	39.4354	142.709	129.627	34.1564	36.5575	66.7962	63.3582	1.67087	0.890426	-0.780443
MT0291.4					19.2107	20.2955	10.2064	6.08092	14.2154	6.5152	12.1508	7.94663	-1.26859	-0.118719	1.14988
MT0330	Rv0316		Possible muconolactone isomerase	intermediary metabolism and respiration	146.846	146.258	72.1094	60.2159	148.472	117.998	65.601	63.7341	-1.1456	-1.05181	0.0937829
MT0359	Rv0344c	lpqJ	Probable lipoprotein LpqJ	cell wall and cell processes	79.9103	78.0763	32.9746	32.3327	63.7717	67.1428	31.4726	21.6921	-1.27424	-1.30259	-0.0283441
MT0415					42.1427	40.9522	17.3932	20.5416	40.2111	50.1309	18.3258	22.6586	-1.13586	-1.11311	0.0227511
MT0417	Rv0404	fadD30	Fatty-acid-AMP ligase FadD30 (fatty-acid-AMP synthetase) (fatty-acid-AMP synthase)	lipid metabolism	241.24	236.396	75.9142	75.8632	223.497	274.724	71.0456	83.9228	-1.65399	-1.67562	-0.0216328
MT0456	Rv0440	groEL2	60 kDa chaperonin 2 GroEL2 (protein CPN60-2) (GroEL protein 2) (65 kDa antigen) (heat shock protein 65) (cell wall protein A) (antigen A)	virulence, detoxification, adaptation	18037	16774.3	4806.87	4605.04	10072.8	11234.2	3291.14	3109.65	-1.88699	-1.73489	0.152106
MT0469	Rv0453	PPE11	PPE family protein PPE11	PE/PPE	32.5877	39.7965	88.8987	87.8025	35.8675	35.8336	84.1924	80.8086	1.29483	1.20163	-0.0931973
MT0483	Rv0467	icl1	Isocitrate lyase Icl (isocitrase) (isocitratase)	intermediary metabolism and respiration	2478.63	2503.07	11859.6	11932.1	1900.45	2465.82	10635.7	10018.2	2.25575	2.24308	-0.012669
MT0484	Rv0468	fadB2	3-hydroxybutyryl-CoA dehydrogenase FadB2 (beta-hydroxybutyryl-CoA dehydrogenase) (BHBD)	lipid metabolism	558.467	546.029	1895.56	1829.91	469.436	517.597	1688.63	1865.95	1.75393	1.85155	0.0976179
MT0537	Rv0516c		Possible anti-anti-sigma factor	information pathways	790.906	847.861	3357.56	3563.72	493.589	482.125	1859.74	1988.59	2.07862	1.97908	-0.099542
MT0604	Rv0575c		Possible oxidoreductase	intermediary metabolism and respiration	5.78331	4.76692	228.044	221.954	7.23931	5.24836	212.672	210.156	5.39282	4.98948	-0.403342
MT0610					27.0558	27.5903	9.84408	10.7528	26.3906	32.395	9.22929	9.8259	-1.41029	-1.58193	-0.171643
MT0611	Rv0583c	lpqN	Probable conserved lipoprotein LpqN	cell wall and cell processes	135.883	130.801	59.0041	59.4744	128.662	163.785	50.2631	51.492	-1.17108	-1.50724	-0.33616
MT0680	Rv0651	rplJ	50S ribosomal protein L10 RplJ	information pathways	728.144	599.765	269.776	241.086	679.639	656.045	217.254	200.867	-1.37819	-1.67665	-0.298463
MT0681	Rv0652	rplL	50S ribosomal protein L7/L12 RplL (SA1)	information pathways	634.706	582.792	192.111	160.032	553.807	775.49	157.296	124.193	-1.78917	-2.23782	-0.44865
MT0705	Rv0676c	mmpL5	Probable conserved transmembrane transport protein MmpL5	cell wall and cell processes	506.266	513.166	1330.82	1388.45	475.096	507.462	1237.46	1350.66	1.41547	1.39985	-0.0156128
MT0706	Rv0677c	mmpS5	Possible conserved membrane protein MmpS5	cell wall and cell processes	132.865	130.079	346.053	371.9	118.593	123.608	321.697	341.973	1.44835	1.45821	0.00985663
MT0706.1	Rv0678		Conserved protein	conserved hypotheticals	93.237	100.25	305.166	284.617	91.4127	79.9922	274.953	296.817	1.6099	1.72374	0.113841
MT0726.1					4.02317	7.87264	1.44944	2.37304	3.48803	1.80978	1.85914	2.84575	-1.63418	-0.254684	1.3795
MT0733	Rv0706	rplV	50S ribosomal protein L22 RplV	information pathways	458.591	413.061	216.087	180.87	429.686	319.064	205.036	189.699	-1.13436	-0.928793	0.205569
MT0738	Rv0711	atsA	Possible arylsulfatase AtsA (aryl-sulfate sulphohydrolase) (arylsulphatase)	intermediary metabolism and respiration	833.199	816.732	3431.24	3490.82	680.956	788.159	2913.07	2856.71	2.06869	1.97689	-0.0918058
MT0739	Rv0712		Conserved protein	conserved hypotheticals	185.317	182.226	552.356	566.045	175.389	196.542	546.321	547.512	1.605	1.56577	-0.0392312
MT0745	Rv0720	rplR	50S ribosomal protein L18 RplR	information pathways	252.957	225.056	127.309	103.301	252.981	247.216	110.752	100.192	-1.05069	-1.24703	-0.196348
MT0749	Rv0724	sppA	Possible protease IV SppA (endopeptidase IV) (signal peptide peptidase)	cell wall and cell processes	553.739	544.512	1120.47	1101.24	584.344	564.108	1129.16	1153.39	1.01635	0.989492	-0.0268592
MT0772.5					34.197	35.6074	176.952	169.524	29.4179	14.2973	167.19	141.697	2.31193	2.74516	0.433229
MT0814	Rv0789c		Hypothetical protein	conserved hypotheticals	28.5142	32.285	84.0068	86.9127	30.8658	36.3766	77.7518	77.8018	1.49631	1.23836	-0.257949
MT0843	Rv0821c	phoY2	Probable phosphate-transport system transcriptional regulatory protein PhoY2	cell wall and cell processes	209.959	213.428	516.12	559.667	203.03	190.57	530.718	559.486	1.34523	1.4651	0.119871
MT0851	Rv0830		Possible S-adenosylmethionine-dependent methyltransferase	lipid metabolism	157.205	158.897	393.159	408.015	145.839	141.163	384.111	394.969	1.34169	1.43776	0.0960718
MT0869	Rv0846c		Probable oxidase	intermediary metabolism and respiration	73.8252	82.2655	221.16	223.511	66.9307	66.9618	185.449	183.9	1.51363	1.46379	-0.0498375
MT0870	Rv0847	lpqS	Probable lipoprotein LpqS	cell wall and cell processes	134.877	150.447	424.02	476.092	99.3101	88.1362	419.9	361.464	1.65848	2.04938	0.390896
MT0873	Rv0850		Putative transposase (fragment)	insertion seqs and phages	10.7117	13.2896	51.9985	47.535	15.9923	13.7543	47.408	48.8073	2.06864	1.66011	-0.408535
MT0879	Rv0856		Conserved hypothetical protein	conserved hypotheticals	80.1617	77.3541	169.825	187.989	93.3871	141.344	168.252	179.282	1.18281	0.58427	-0.598538
MT0880	Rv0857		Conserved hypothetical protein	conserved hypotheticals	51.044	44.2746	115.049	110.791	54.0316	53.9314	115.333	129.831	1.23963	1.184	-0.0556263
MT0905	Rv0882		Probable transmembrane protein	cell wall and cell processes	8.39837	8.01709	4.89184	3.18877	8.95042	8.50596	6.175	2.89945	-1.00953	-0.969755	0.0397761
MT0914	Rv0890c		Probable transcriptional regulatory protein (probably LuxR-family)	regulatory proteins	332.063	311.8	140.233	143.495	339.655	363.585	146.009	151.04	-1.18324	-1.23936	-0.0561164
MT0915	Rv0891c		Possible transcriptional regulatory protein	regulatory proteins	218.659	234.518	89.3818	96.4048	207.834	209.934	87.9107	89.3996	-1.2867	-1.23553	0.0511666
MT0916	Rv0892		Probable monooxygenase	intermediary metabolism and respiration	529.651	528.695	220.435	225.216	486.152	580.396	187.906	199.686	-1.24798	-1.45459	-0.20661
MT0921	Rv0897c		Probable oxidoreductase	intermediary metabolism and respiration	64.7731	60.1643	133.469	133.187	62.8504	62.7993	139.502	129.67	1.09081	1.09796	0.0071571
MT0965	Rv0938	ligD	ATP dependent DNA ligase LigD (ATP dependent polydeoxyribonucleotide synthase) (thermostable DNA ligase) (ATP dependent polynucleotide ligase) (sealase) (DNA repair enzyme) (DNA joinase)	information pathways	120.142	126.684	252.745	258.958	149.13	136.819	272.629	293.112	1.05278	0.977044	-0.0757366
MT0992.1	Rv0964c		Hypothetical protein	conserved hypotheticals	15.2881	13.6507	5.19381	5.56182	11.2538	12.4875	6.0422	6.12105	-1.43887	-0.936061	0.502805
MT0995	Rv0967	csoR	Copper-sensitive operon repressor CsoR	regulatory proteins	103.144	118.378	266.938	331.855	95.8221	76.5537	272.696	273.353	1.43549	1.64865	0.213156
MT0996	Rv0968		Conserved protein	conserved hypotheticals	66.835	72.0094	165.417	149.872	53.1102	47.5972	130.87	134.717	1.18612	1.38311	0.196994
MT0997	Rv0969	ctpV	Probable metal cation transporter P-type ATPase CtpV	cell wall and cell processes	272.268	275.759	661.486	624.036	214.81	210.115	549.508	516.638	1.23037	1.32524	0.0948678
MT1009	Rv0981	mprA	Mycobacterial persistence regulator MRPA (two component response transcriptional regulatory protein)	regulatory proteins	71.9645	76.9207	168.255	166.854	65.5486	72.0292	183.855	193.457	1.17279	1.4703	0.297513
MT1010	Rv0982	mprB	Two component sensor kinase MprB	regulatory proteins	233.243	241.379	484.111	499.748	266.407	294.27	548.247	646.039	1.05191	1.09596	0.0440476
MT1025.2					100.076	105.161	309.273	348.615	97.7307	90.127	362.665	394.325	1.68101	2.00193	0.32092
MT1026					73.2217	65.6535	215.543	211.052	72.1956	75.1058	226.881	247.634	1.61582	1.69304	0.0772236
MT1027	Rv0998		Conserved hypothetical protein	conserved hypotheticals	103.597	105.522	212.765	210.607	123.002	96.4612	238.102	255.957	1.01791	1.15323	0.135325
MT1041	Rv1013	pks16	Putative polyketide synthase Pks16	lipid metabolism	682.28	661.735	292.363	284.913	660.62	750.153	453.895	383.854	-1.21917	-0.750504	0.46867
MT1042	Rv1014c	pth	Probable peptidyl-tRNA hydrolase Pth	intermediary metabolism and respiration	170.884	155.214	80.7456	78.0879	159.265	180.797	72.6392	69.9088	-1.03863	-1.2459	-0.207265
MT1083	Rv1052		Hypothetical protein	conserved hypotheticals	34.9513	34.8852	80.806	82.9823	35.8017	38.1863	80.6733	89.1311	1.22912	1.21052	-0.0185979
MT1086					4.62665	5.12805	17.6348	20.3933	5.26495	4.52445	26.6255	25.7728	1.96612	2.3733	0.407182
MT1087	Rv1057		Conserved hypothetical protein	conserved hypotheticals	313.254	336.429	1925.03	2019.16	303.788	226.041	1775.41	1945.53	2.60225	2.80249	0.200238
MT1088	Rv1058	fadD14	Probable medium chain fatty-acid-CoA ligase FadD14 (fatty-acid-CoA synthetase) (fatty-acid-CoA synthase)	lipid metabolism	155.898	153.553	326.968	343.646	125.437	129.58	291.486	340.094	1.11522	1.31206	0.196844
MT1095	Rv1065		Conserved hypothetical protein	conserved hypotheticals	99.1209	117.945	226.716	249.763	115.105	114.016	273.426	255.259	1.13686	1.20515	0.0682873
MT1096.1					34.0964	43.1189	17.9972	15.7956	28.0359	17.0119	14.4083	10.2018	-1.18699	-0.919797	0.267189
MT1145	Rv1115		Possible exported protein	cell wall and cell processes	25.1951	24.5569	78.813	80.016	30.4051	36.5575	80.6733	84.4598	1.67258	1.33766	-0.334927
MT1147					7.34229	8.30599	25.3047	27.5866	8.62136	7.96303	28.6175	27.0078	1.76423	1.72216	-0.0420716
MT1160	Rv1128c		Conserved hypothetical protein	insertion seqs and phages	95.0475	101.478	219.287	221.36	89.5042	85.4216	154.574	164.463	1.16632	0.862241	-0.304078
MT1161	Rv1129c		Probable transcriptional regulator protein	regulatory proteins	149.561	156.514	574.641	614.84	118.001	134.286	323.291	331.127	1.95879	1.3853	-0.573493
MT1162	Rv1130	prpD	Possible methylcitrate dehydratase PrpD	intermediary metabolism and respiration	769.834	873.791	2424.97	2477.9	635.348	618.763	1439.77	1224.75	1.57704	1.0866	-0.490442
MT1163	Rv1131	prpC	Probable methylcitrate synthase PrpC	intermediary metabolism and respiration	251.046	274.17	1153.75	1091.38	195.395	211.201	570.158	525.229	2.09677	1.43431	-0.662462
MT1178					479.512	630.75	1333.06	1501.17	381.643	375.529	1044.77	1197.52	1.35268	1.56605	0.213378
MT1196	Rv1159A		Unknown protein	conserved hypotheticals	85.0398	88.5491	169.946	187.47	78.0529	88.8601	171.638	179.927	1.04206	1.09012	0.0480659
MT1205	Rv1168c	PPE17	PPE family protein PPE17	PE/PPE	327.335	336.212	947.508	921.408	294.903	337.343	746.112	717.505	1.49427	1.21828	-0.275986
MT1206	Rv1169c	lipX	PE family protein. Possible lipase LipX.	PE/PPE	190.045	187.499	577.358	564.117	146.761	211.02	406.421	376.659	1.59608	1.14304	-0.453043
MT1217	Rv1179c		Unknown protein	conserved hypotheticals	117.929	128.923	270.924	262.073	110.827	108.587	253.573	233.62	1.11285	1.14777	0.0349233
MT1218					1327.35	1363.41	3527.26	3559.93	1017.06	1060.17	3062.53	2921.08	1.39728	1.52721	0.129932
MT1219	Rv1182	papA3	Probable conserved polyketide synthase associated protein PapA3	lipid metabolism	683.889	638.623	2139.12	2239.48	582.896	680.296	1806.68	1944.13	1.72687	1.57351	-0.15336
MT1220	Rv1183	mmpL10	Probable conserved transmembrane transport protein MmpL10	cell wall and cell processes	239.429	231.701	684.254	717.845	271.803	256.446	745.647	941.353	1.57299	1.6733	0.100309
MT1221	Rv1184c		Possible exported protein	cell wall and cell processes	282.779	265.72	781.487	829.749	255.745	317.073	692.197	788.166	1.55397	1.37833	-0.175642
MT1222	Rv1185c	fadD21	Probable fatty-acid-AMP ligase FadD21 (fatty-acid-AMP synthetase) (fatty-acid-AMP synthase)	lipid metabolism	1167.73	1109.9	2461.74	2514.61	1140.13	1312.99	2251.48	2572.13	1.12742	0.977126	-0.150297
MT1254	Rv1216c		Probable conserved integral membrane protein	cell wall and cell processes	80.2623	84.5045	244.109	264.372	82.4623	92.8417	275.352	302.509	1.62663	1.73583	0.1092
MT1255	Rv1217c		Probable tetronasin-transport integral membrane protein ABC transporter	cell wall and cell processes	137.24	133.04	408.258	399.487	129.649	127.408	439.553	390.136	1.57886	1.68828	0.109419
MT1256	Rv1218c		Probable tetronasin-transport ATP-binding protein ABC transporter	cell wall and cell processes	88.3589	81.3265	254.134	270.972	83.0546	85.4216	240.958	253.272	1.62676	1.55645	-0.070317
MT1257	Rv1219c		Probable transcriptional regulatory protein	regulatory proteins	47.2723	48.7526	134.435	149.724	47.3187	47.2352	151.52	159.469	1.56516	1.71766	0.152506
MT1259	Rv1221	sigE	Alternative RNA polymerase sigma factor SigE	information pathways	1006.8	1013.11	2012	2125.43	1013.24	1270.65	1879.59	2084.11	1.03441	0.797766	-0.236644
MT1290	Rv1251c		Conserved hypothetical protein	conserved hypotheticals	202.818	199.994	97.5349	96.2565	180.917	187.674	102.452	99.655	-1.05553	-0.864315	0.191212
MT1410	Rv1364c		Possible sigma factor regulatory protein	information pathways	139.101	136.363	315.011	315.17	145.708	140.62	303.77	322.214	1.19336	1.12511	-0.068252
MT1418.1					6.53766	8.23377	48.9788	50.7238	6.77862	7.23912	46.8768	45.1562	2.77301	2.73092	-0.042084
MT1419	Rv1375		Conserved hypothetical protein	conserved hypotheticals	99.473	101.622	5238.68	5296.78	117.079	133.2	4713.98	4968.52	5.71167	5.28649	-0.425189
MT1420	Rv1376		Conserved hypothetical protein	conserved hypotheticals	50.7926	53.6639	496.13	546.245	57.5854	45.7874	559.069	587.191	3.32049	3.4363	0.115806
MT1437	Rv1392	metK	Probable S-adenosylmethionine synthetase MetK (mat) (AdoMet synthetase) (methionine adenosyltransferase)	intermediary metabolism and respiration	1115.07	1046.05	4822.15	4780.79	1124.13	1196.99	4624.61	4760.08	2.15144	2.0167	-0.13474
MT1447	Rv1403c		Putative methyltransferase	intermediary metabolism and respiration	15.8412	16.612	464.302	482.914	11.9778	14.4782	394.801	380.042	4.86987	4.9207	0.0508323
MT1448	Rv1404		Probable transcriptional regulatory protein	regulatory proteins	223.839	233.579	524.575	564.413	216.587	250.292	523.015	493.12	1.25166	1.13047	-0.121189
MT1449	Rv1405c		Putative methyltransferase	intermediary metabolism and respiration	42.4445	42.83	10706.5	10858.1	41.988	41.8059	8992.98	9193.17	7.98254	7.76065	-0.221886
MT1545	Rv1497	lipL	Probable esterase LipL	intermediary metabolism and respiration	181.998	178.398	438.816	392.219	214.547	194.008	501.569	507.994	1.20544	1.29981	0.0943682
MT1585.1					1875.9	1656.5	3878.93	3630.53	1458.19	1767.61	2797.41	2634.09	1.08794	0.752878	-0.335059
MT1608	Rv1557	mmpL6	Probable conserved transmembrane transport protein MmpL6	cell wall and cell processes	61.0516	65.7257	145.97	159.587	70.4845	60.8086	178.212	197.753	1.27047	1.50015	0.229677
MT1627					29.8218	27.2292	9.48172	8.45396	41.7905	57.008	17.5954	17.4504	-1.66693	-1.46385	0.203084
MT1628	Rv1592c		Conserved hypothetical protein	conserved hypotheticals	450.445	418.117	118.854	114.944	474.438	650.254	197.268	154.852	-1.8933	-1.67278	0.22052
MT1722	Rv1682		Probable coiled-coil structural protein	conserved hypotheticals	22.7309	21.4511	268.689	273.864	27.3777	28.4135	264.662	324.738	3.61432	3.40868	-0.205637
MT1739	Rv1700		NUDIX hydrolase	information pathways	164.196	165.253	332.283	338.752	178.877	178.444	324.021	354.699	1.0263	0.925906	-0.100391
MT1745	Rv1705c	PPE22	PPE family protein PPE22	PE/PPE	27.7599	31.7795	268.689	235.747	27.3777	24.432	238.567	220.519	3.08992	3.12423	0.0343111
MT1746	Rv1706c	PPE23	PPE family protein PPE23	PE/PPE	31.431	31.4183	324.251	304.639	31.6555	18.2788	289.03	327.154	3.32267	3.5432	0.220533
MT1746.1					13.5782	11.8451	38.7724	38.7102	12.241	14.1163	38.5771	42.9547	1.59873	1.6617	0.0629675
MT1821.1					4.22433	4.69469	16.7893	15.2765	4.73846	5.24836	19.4546	22.766	1.85736	2.11128	0.253925
MT1822					2.51448	2.31123	4.95224	6.08092	2.36923	1.08587	5.77661	5.95997	1.17237	1.55358	0.381213
MT1823	Rv1773c		Probable transcriptional regulatory protein	regulatory proteins	43.0982	40.0132	95.4815	98.1846	30.7342	40.901	99.5967	94.1783	1.2181	1.47204	0.253939
MT1839	Rv1790	PPE27	PPE family protein PPE27	PE/PPE	22.3286	22.9679	127.369	127.18	27.1803	19.7266	123.965	124.622	2.49173	2.34177	-0.149964
MT1854	Rv1804c		Conserved protein	conserved hypotheticals	7.94577	6.42812	15.2191	17.2787	6.51538	5.97227	12.6156	13.4234	1.15543	1.03867	-0.116752
MT1855	Rv1806	PE20	PE family protein PE20	PE/PPE	21.2725	19.8622	77.5448	71.0429	15.8607	19.3646	75.2287	64.3247	1.85056	2.01892	0.168368
MT1856	Rv1807	PPE31	PPE family protein PPE31	PE/PPE	34.3478	34.1629	150.198	136.153	26.1273	29.4994	138.373	112.595	2.06348	2.18944	0.125964
MT1856.1	Rv1808	PPE32	PPE family protein PPE32	PE/PPE	26.3518	29.1071	71.0827	72.4519	19.0854	19.0027	52.9854	49.7738	1.37621	1.42938	0.0531697
MT1857	Rv1809	PPE33	PPE family protein PPE33	PE/PPE	193.665	189.232	644.999	623.665	139.455	146.23	403.566	397.492	1.72797	1.49186	-0.236113
MT1858	Rv1810		Conserved protein	conserved hypotheticals	375.312	351.019	967.981	1013.81	384.144	390.731	749.432	889.861	1.44765	1.08173	-0.365919
MT1969	Rv1918c	PPE35	PPE family protein PPE35	PE/PPE	358.515	376.442	142.467	143.866	309.579	348.201	132.198	130.851	-1.35957	-1.31611	0.0434589
MT2060	Rv2004c		Conserved protein	conserved hypotheticals	44.4058	46.0802	99.7695	102.56	52.2546	60.0847	98.5343	110.501	1.16192	0.917342	-0.244574
MT2061	Rv2005c		Universal stress protein family protein	virulence, detoxification, adaptation	54.7152	54.964	122.356	127.922	57.3222	50.1309	121.508	125.857	1.18966	1.18014	-0.00951436
MT2093	Rv2033c		Conserved hypothetical protein	conserved hypotheticals	99.4227	106.606	53.4479	45.9777	84.6999	57.008	49.2672	38.713	-1.04915	-0.709523	0.339629
MT2104	Rv2044c		Conserved hypothetical protein	conserved hypotheticals	3.46999	3.97243	6.64324	8.30565	4.93589	6.5152	7.96774	11.4367	1.00768	0.830716	-0.176965
MT2151	Rv2090		Probable 5'-3' exonuclease	information pathways	53.307	53.7362	25.3651	22.5439	45.4102	45.9684	21.1145	18.6316	-1.15587	-1.20309	-0.0472184
MT2175	Rv2115c	mpa	Mycobacterial proteasome ATPase Mpa	cell wall and cell processes	746.198	735.694	2164.61	2220.94	757.89	788.34	1941.14	2272.41	1.56524	1.4471	-0.118132
MT2181	Rv2121c	hisG	ATP phosphoribosyltransferase HisG	intermediary metabolism and respiration	131.859	129.501	51.0926	49.9822	95.4931	99.5378	45.0841	42.042	-1.37027	-1.15925	0.211028
MT2183	Rv2124c	metH	5-methyltetrahydrofolate--homocystein methyltransferase MetH (methionine synthase, vitamin-B12 dependent isozyme) (ms)	intermediary metabolism and respiration	1029.48	1046.19	2458.97	2497.33	1078.26	1141.79	2388.93	2475.97	1.25573	1.13306	-0.122671
MT2195	Rv2137c		Conserved hypothetical protein	conserved hypotheticals	202.164	235.457	486.829	487.141	211.519	192.922	533.639	561.687	1.15598	1.43187	0.275885
MT2285	Rv2226		Conserved protein	conserved hypotheticals	376.72	386.554	195.311	179.313	325.374	337.524	177.149	143.254	-1.02595	-1.04926	-0.0233121
MT2303	Rv2243	fabD	Malonyl CoA-acyl carrier protein transacylase FabD (malonyl CoA:ACPM acyltransferase) (MCT)	lipid metabolism	626.609	646.423	200.384	204.749	594.347	638.128	316.186	224.653	-1.65178	-1.18842	0.463365
MT2304	Rv2244	acpM	Meromycolate extension acyl carrier protein AcpM	lipid metabolism	1248.14	1103.18	430.724	394.073	1331.51	1486.01	735.024	711.653	-1.51127	-0.960581	0.550688
MT2305	Rv2245	kasA	3-oxoacyl-[acyl-carrier protein] synthase 1 KasA (beta-ketoacyl-ACP synthase) (KAS I)	lipid metabolism	1189.6	1039.19	432.898	391.478	1325.25	1396.61	849.56	782.689	-1.4348	-0.737367	0.697435
MT2306	Rv2246	kasB	3-oxoacyl-[acyl-carrier protein] synthase 2 KasB (beta-ketoacyl-ACP synthase) (KAS I)	lipid metabolism	639.081	592.687	290.008	283.727	786.057	706.719	610.528	585.044	-1.10247	-0.322515	0.77996
MT2314	Rv2253		Possible secreted unknown protein	cell wall and cell processes	11.1643	11.7006	3.86516	4.3753	12.9649	13.3924	6.37419	6.06736	-1.4744	-1.07716	0.397245
MT2336					365.556	338.957	150.017	155.434	383.223	447.015	155.504	170.96	-1.20659	-1.3406	-0.134013
MT2457	Rv2388c	hemN	Probable oxygen-independent coproporphyrinogen III oxidase HemN (coproporphyrinogenase) (coprogen oxidase)	intermediary metabolism and respiration	91.2757	88.7658	591.068	641.315	99.705	97.7281	655.213	686.524	2.77365	2.76203	-0.0116111
MT2458	Rv2389c	rpfD	Probable resuscitation-promoting factor RpfD	cell wall and cell processes	50.4405	53.3028	1148.44	1255.34	52.9128	38.1863	1123.25	1246.55	4.53566	4.65582	0.120162
MT2459	Rv2390c		Conserved hypothetical protein	conserved hypotheticals	27.0558	27.0848	1422.2	1455.27	23.4948	27.8706	1277.69	1341.48	5.73156	5.71034	-0.021215
MT2460					102.893	116.212	244.29	268.747	114.447	106.234	275.551	248.278	1.229	1.24077	0.0117695
MT2461	Rv2391	sirA	Ferredoxin-dependent sulfite reductase SirA	intermediary metabolism and respiration	867.245	833.85	2001.25	2075.82	972.7	1109.39	1962.25	2242.13	1.2609	1.01576	-0.245136
MT2462	Rv2392	cysH	Probable 3'-phosphoadenosine 5'-phosphosulfate reductase CysH (PAPS reductase, thioredoxin DEP.) (padops reductase) (3'- phosphoadenylylsulfate reductase) (PAPS sulfotransferase)	intermediary metabolism and respiration	178.076	184.032	348.468	381.466	179.864	170.662	336.637	356.793	1.01137	0.980091	-0.0312764
MT2601.2	Rv2526	vapB17	Possible antitoxin VapB17	virulence, detoxification, adaptation	7.69432	7.07815	4.4087	2.66967	7.37093	5.79129	3.71828	2.30882	-1.04309	-1.19111	-0.148021
MT2603	Rv2528c	mrr	Probable restriction system protein Mrr	information pathways	59.1406	57.8531	22.7682	22.7664	43.1068	54.2934	20.8489	16.108	-1.36153	-1.38025	-0.0187138
MT2617					85.1404	85.8045	201.894	198.816	116.355	126.142	232.724	304.657	1.22914	1.15322	-0.0759198
MT2635	Rv2558		Conserved protein	conserved hypotheticals	144.382	147.197	319.48	283.43	129.32	118.902	293.81	270.776	1.04907	1.17724	0.128177
MT2639	Rv2563		Probable glutamine-transport transmembrane protein ABC transporter	cell wall and cell processes	502.193	496.337	231.366	213.129	461.144	553.249	195.276	178.37	-1.16712	-1.43698	-0.269859
MT2640	Rv2564	glnQ	Probable glutamine-transport ATP-binding protein ABC transporter GlnQ	cell wall and cell processes	433.447	432.201	216.872	202.524	393.16	389.645	185.914	175.578	-1.04474	-1.11574	-0.0710009
MT2667	Rv2590	fadD9	Probable fatty-acid-CoA ligase FadD9 (fatty-acid-CoA synthetase) (fatty-acid-CoA synthase)	lipid metabolism	791.811	772.891	2849.59	2914.99	796.521	869.78	2960.08	3075.94	1.88117	1.85909	-0.0220803
MT2668.1	Rv2591	PE_PGRS44	PE-PGRS family protein PE_PGRS44	PE/PPE	108.575	106.245	266.515	267.931	116.421	106.958	282.058	322.59	1.31432	1.42885	0.114533
MT2682	Rv2607	pdxH	Probable pyridoxamine 5'-phosphate oxidase PdxH (PNP/PMP oxidase) (pyridoxinephosphate oxidase) (PNPOX) (pyridoxine 5'-phosphate oxidase)	intermediary metabolism and respiration	119.991	129.935	47.0462	48.7957	86.0161	78.9064	38.9091	34.9544	-1.3821	-1.17035	0.211745
MT2723	Rv2645		Hypothetical protein	unknown	40.1814	40.0132	20.5337	19.2068	50.5435	41.6249	22.5753	19.5444	-1.0108	-1.15487	-0.144069
MT2724	Rv2646		Probable integrase	insertion seqs and phages	31.079	27.5903	12.1994	13.5708	37.7102	37.1005	14.8731	16.2691	-1.19656	-1.26303	-0.0664763
MT2726					18.9089	17.4065	38.1081	37.3013	17.0453	16.65	30.7422	37.3169	1.04968	1.01317	-0.0365071
MT2728	Rv2651c		Possible PhiRv2 prophage protease	insertion seqs and phages	48.6804	54.314	109.795	114.277	49.4905	44.3396	118.055	119.575	1.12541	1.32145	0.196037
MT2783	Rv2710	sigB	RNA polymerase sigma factor SigB	information pathways	1601.07	1538.99	3151.01	3182.69	1477.48	1379.05	3262.92	3511.82	1.01216	1.24509	0.232935
MT2830	Rv2760c	vapB42	Possible antitoxin VapB42	virulence, detoxification, adaptation	3.57057	3.68353	1.69101	0.964048	2.96153	3.2576	2.45672	1.12756	-1.4136	-0.807308	0.606293
MT2912	Rv2846c	efpA	Possible integral membrane efflux protein EfpA	cell wall and cell processes	582.656	575.642	268.327	279.055	693.657	780.015	548.379	471.321	-1.08167	-0.529436	0.552229
MT2940	Rv2873	mpt83	Cell surface lipoprotein Mpt83 (lipoprotein P23)	cell wall and cell processes	265.68	265.286	519.381	596.672	262.063	281.24	641.668	570.009	1.07135	1.15953	0.0881725
MT2941					42.8468	41.1688	83.1009	93.3644	47.7136	53.3885	105.041	112.058	1.0669	1.12106	0.0541582
MT2943	Rv2875	mpt70	Major secreted immunogenic protein Mpt70	cell wall and cell processes	318.937	298.149	689.388	690.778	370.916	368.29	795.446	794.448	1.16064	1.10459	-0.0560575
MT2958.1					4.42549	8.45045	2.95926	2.9663	4.60683	1.80978	2.9215	3.06053	-1.09399	-0.263007	0.83098
MT2960					5.93418	4.9836	12.3806	15.8697	6.44957	7.96303	14.4083	22.1754	1.35531	1.38992	0.0346106
MT2979	Rv2911	dacB2	Probable penicillin-binding protein DacB2 (D-alanyl-D-alanine carboxypeptidase) (DD-peptidase) (DD-carboxypeptidase) (PBP) (DD-transpeptidase) (serine-type D-ala-D-ala carboxypeptidase) (D-amino acid hydrolase)	cell wall and cell processes	228.365	224.045	115.29	92.1037	178.679	234.004	96.3432	67.3853	-1.12425	-1.33034	-0.206095
MT2985	Rv2917		Conserved hypothetical alanine and arginine rich protein	conserved hypotheticals	404.731	415.733	93.9717	92.7711	291.02	344.039	69.6513	58.0426	-2.13501	-2.31155	-0.17654
MT3033					42.9474	42.0356	13.9508	14.0899	41.3299	46.5113	12.35	13.9603	-1.60024	-1.71679	-0.116546
MT3034	Rv2958c		Possible glycosyl transferase	intermediary metabolism and respiration	734.279	689.614	323.164	318.21	600.797	710.338	218.449	222.13	-1.15077	-1.56908	-0.418311
MT3039	Rv2963		Probable integral membrane protein	cell wall and cell processes	204.578	238.057	480.367	482.024	161.371	145.506	394.934	376.928	1.1221	1.32324	0.20114
MT3065	Rv2987c	leuD	Probable 3-isopropylmalate dehydratase (small subunit) LeuD (isopropylmalate isomerase) (alpha-IPM isomerase) (IPMI)	intermediary metabolism and respiration	59.5932	58.8642	19.9901	21.8023	70.1555	79.9922	18.5914	20.7257	-1.50548	-1.91854	-0.413062
MT3066	Rv2988c	leuC	Probable 3-isopropylmalate dehydratase (large subunit) LeuC (isopropylmalate isomerase) (alpha-IPM isomerase) (IPMI)	intermediary metabolism and respiration	154.792	143.946	60.7555	53.5418	178.087	154.917	53.1846	51.0088	-1.38462	-1.68493	-0.300305
MT3067	Rv2989		Probable transcriptional regulatory protein	regulatory proteins	56.5759	54.314	19.6882	21.1349	66.6016	43.4347	22.2433	16.0543	-1.44315	-1.55387	-0.110721
MT3078	Rv2999	lppY	Probable conserved lipoprotein LppY	cell wall and cell processes	83.7826	80.9654	41.792	40.2676	71.3401	73.477	37.1828	35.4914	-1.0053	-0.991972	0.0133258
MT3093	Rv3013		Conserved protein	conserved hypotheticals	33.4929	36.0408	18.1179	16.018	28.2991	13.3924	18.9898	15.1952	-1.0235	-0.347834	0.675662
MT3101					19.0095	18.0565	39.5575	34.9282	19.6778	18.6407	35.9212	37.9613	1.00637	0.937368	-0.0689986
MT3102					1.4584	1.58897	4.95224	4.00451	1.38205	1.26685	3.38629	4.34917	1.56819	1.52567	-0.0425205
MT3103					3.46999	3.82798	8.21347	8.75059	3.22478	3.61956	9.36209	8.21509	1.22214	1.38759	0.165445
MT3104					10.0579	11.4117	25.2443	26.5484	9.60854	7.60107	19.7865	20.4035	1.27928	1.15934	-0.119948
MT3105					9.50475	8.66712	21.6811	19.1326	6.18632	8.14401	12.4164	14.8731	1.16349	1.00866	-0.154836
MT3106.1	Rv3022A	PE29	PE family protein PE29	PE/PPE	2.56477	2.67236	12.8637	11.7169	3.68547	1.99076	14.4747	13.7455	2.23365	2.15426	-0.079391
MT3111	Rv3027c		GCN5-related N-acetyltransferase	intermediary metabolism and respiration	219.514	193.999	73.6796	67.7058	202.766	240.158	77.287	77.3185	-1.54811	-1.51018	0.0379249
MT3112	Rv3028c	fixB	Probable electron transfer flavoprotein (alpha-subunit) FixB (alpha-ETF) (electron transfer flavoprotein large subunit) (ETFLS)	intermediary metabolism and respiration	1198.55	1163.42	546.316	483.656	1061.15	1039.72	568.963	500.96	-1.19704	-0.974131	0.222906
MT3168	Rv3083		Probable monooxygenase (hydroxylase)	intermediary metabolism and respiration	78.7033	71.2871	158.894	158.03	90.8204	107.32	152.914	162.96	1.0764	0.690638	-0.385763
MT3175	Rv3090		Unknown alanine and valine rich protein	conserved hypotheticals	112.297	110.361	50.6094	47.9799	87.0033	107.32	41.1002	33.5584	-1.17466	-1.3709	-0.196237
MT3226	Rv3139	fadE24	Probable acyl-CoA dehydrogenase FadE24	lipid metabolism	441.694	430.684	163.967	164.852	527.548	530.265	235.314	221.485	-1.40794	-1.21183	0.196105
MT3227	Rv3140	fadE23	Probable acyl-CoA dehydrogenase FadE23	lipid metabolism	596.737	518.077	219.71	213.722	729.985	795.398	335.906	359.746	-1.36345	-1.13056	0.232886
MT3290	Rv3197		Probable conserved ATP-binding protein ABC transporter	cell wall and cell processes	420.422	423.533	914.473	914.585	408.955	415.163	855.536	914.077	1.11592	1.10339	-0.0125284
MT3305	Rv3209		Conserved hypothetical threonine and proline rich protein	conserved hypotheticals	80.7149	72.5149	164.209	163.666	116.816	87.5933	206.763	215.901	1.09514	1.02676	-0.0683783
MT3326	Rv3229c	desA3	Possible linoleoyl-CoA desaturase (delta(6)-desaturase)	lipid metabolism	77.3958	80.3876	672.538	689.294	69.5632	71.1243	713.444	706.122	3.11083	3.33848	0.227652
MT3327	Rv3230c		Hypothetical oxidoreductase	intermediary metabolism and respiration	76.5912	81.9766	374.437	377.61	77.7238	73.658	400.91	357.867	2.24766	2.31769	0.0700353
MT3339	Rv3241c		Conserved protein	information pathways	292.384	278.937	605.864	598.526	252.652	298.071	460.801	448.662	1.07548	0.731802	-0.343679
MT3349	Rv3251c	rubA	Probable rubredoxin RubA	intermediary metabolism and respiration	69.7518	64.5701	145.729	146.165	92.8606	61.1705	133.526	155.55	1.11849	0.88356	-0.23493
MT3388	Rv3289c		Possible transmembrane protein	cell wall and cell processes	15.4892	16.7564	48.3145	41.3058	19.4145	22.2603	78.0174	90.903	1.48113	2.04494	0.563811
MT3389	Rv3290c	lat	Probable L-lysine-epsilon aminotransferase Lat (L-lysine aminotransferase) (lysine 6-aminotransferase)	intermediary metabolism and respiration	192.811	200.499	558.274	638.422	219.417	247.759	991.784	1100.29	1.60538	2.1681	0.562725
MT3408	Rv3309c	upp	Probable uracil phosphoribosyltransferase Upp (UMP pyrophosphorylase) (uprtase) (UMP diphosphorylase)	intermediary metabolism and respiration	66.6338	71.2149	31.4648	31.8136	55.0846	46.5113	31.539	26.4172	-1.12191	-0.833951	0.287964
MT3413	Rv3312A		Secreted protein antigen	cell wall and cell processes	67.3881	78.293	188.849	199.929	62.258	57.551	195.21	162.96	1.41878	1.57059	0.151809
MT3449.2					5.63244	6.71702	3.38202	2.4472	4.21196	4.34347	2.45672	2.20143	-1.05012	-0.873047	0.177074
MT3475	Rv3366	spoU	Probable tRNA/rRNA methylase SpoU (tRNA/rRNA methyltransferase)	information pathways	27.3073	23.6901	11.5351	9.56632	31.5239	40.72	13.4124	15.6785	-1.27058	-1.27656	-0.00598067
MT3514	Rv3406		Probable dioxygenase	intermediary metabolism and respiration	29.4195	31.0572	60.0308	64.8137	28.8914	40.1771	70.1825	64.9154	1.04653	1.01578	-0.0307498
MT3525	Rv3416	whiB3	Transcriptional regulatory protein WhiB-like WhiB3. Contains [4FE-4S] cluster.	regulatory proteins	295.049	328.123	872.379	937.945	255.679	197.628	775.194	860.115	1.53904	1.84137	0.302336
MT3526	Rv3417c	groEL1	60 kDa chaperonin 1 GroEL1 (protein CPN60-1) (GroEL protein 1)	virulence, detoxification, adaptation	2368.24	2433.22	825.816	789.778	1644.24	1925.24	621.55	600.722	-1.57126	-1.54484	0.0264213
MT3527	Rv3418c	groES	10 kDa chaperonin GroES (protein CPN10) (protein GroES) (BCG-a heat shock protein) (10 kDa antigen)	virulence, detoxification, adaptation	4292.12	3833.69	1371.11	1329.5	2989.18	4221.85	988.132	1108.77	-1.58924	-1.78128	-0.192035
MT3532.2					15.6401	19.1399	34.6053	37.0788	19.7436	20.9934	45.4825	63.6804	1.04929	1.43245	0.383164
MT3533	Rv3429	PPE59	PPE family protein PPE59	PE/PPE	58.7886	61.3921	169.101	170.933	85.5555	76.3727	187.574	257.89	1.50097	1.45438	-0.0465814
MT3573.11					23.7367	23.1123	50.7302	47.9799	22.7051	20.9934	53.251	47.6261	1.07461	1.19076	0.116143
MT3573.12					73.3726	69.4815	152.251	156.547	76.8025	70.0384	156.168	175.739	1.11005	1.16569	0.0556447
MT3573.8					36.0074	37.4131	88.8383	91.8071	37.8418	50.1309	95.3472	105.508	1.29969	1.22836	-0.0713345
MT3591	Rv3487c	lipF	Probable esterase/lipase LipF	intermediary metabolism and respiration	352.38	339.679	1067.45	1136.39	319.977	328.113	1033.95	1122.35	1.6705	1.73581	0.0653065
MT3632	Rv3529c		Conserved hypothetical protein	conserved hypotheticals	12.7736	13.8674	44.8721	43.0855	13.0966	17.3739	47.0096	47.0354	1.72963	1.69472	-0.0349087
MT3633	Rv3530c		Possible oxidoreductase	intermediary metabolism and respiration	11.1643	9.24493	26.0898	26.7709	9.08204	9.95378	23.4384	22.068	1.35707	1.27865	-0.0784179
MT3634	Rv3531c		Hypothetical protein	conserved hypotheticals	14.6343	14.7341	110.882	112.349	16.7162	11.9445	107.764	104.434	2.92586	2.80636	-0.119498
MT3658	Rv3554	fdxB	Possible electron transfer protein FdxB	intermediary metabolism and respiration	427.362	424.834	198.814	201.338	392.436	481.039	182.66	166.289	-1.09072	-1.31897	-0.228243
MT3663	Rv3558	PPE64	PPE family protein PPE64	PE/PPE	116.32	115.706	58.219	57.7687	96.3486	116.731	54.247	52.19	-1.00016	-0.983862	0.0162953
MT3671.1					8.64982	7.58373	16.0042	19.2068	7.96324	12.1255	19.2554	18.5779	1.10071	1.01485	-0.0858597
MT3715					11.5666	11.7728	68.0631	80.9801	14.2812	18.2788	98.0031	106.743	2.67316	2.70587	0.0327128
MT3716	Rv3614c	espD	ESX-1 secretion-associated protein EspD	cell wall and cell processes	178.377	172.259	1513.21	1516.08	150.38	172.472	1400.06	1478.82	3.11025	3.16852	0.0582639
MT3717	Rv3615c	espC	ESX-1 secretion-associated protein EspC	cell wall and cell processes	116.873	117.223	965.686	990.226	85.5555	110.035	868.018	806.69	3.0626	3.12021	0.0576113
MT3718	Rv3616c	espA	ESX-1 secretion-associated protein A, EspA	cell wall and cell processes	263.417	252.574	2293.31	2172.3	211.651	207.22	1938.55	1859.78	3.11293	3.17921	0.0662828
MT3718.1					0.704055	0.866712	5.67695	6.22923	1.71111	1.80978	5.04623	7.08753	2.92949	1.81046	-1.11902
MT3752	Rv3650	PE33	PE family protein PE33	PE/PPE	10.1585	12.3507	5.49577	3.78204	8.75298	7.23912	5.64381	4.51025	-1.25254	-0.701126	0.55141
MT3756.1	Rv3654c		Conserved hypothetical protein	conserved hypotheticals	6.23592	6.50034	2.77808	3.41125	4.34358	2.53369	4.64785	3.16791	-1.04675	0.0395771	1.08633
MT3762					19.0598	29.9016	9.24015	7.63823	12.1094	4.8864	6.83897	15.3563	-1.53273	0.348163	1.88089
MT3804	Rv3701c		Conserved hypothetical protein	conserved hypotheticals	42.8468	40.3744	94.5756	107.009	55.1504	51.7597	110.353	124.73	1.27324	1.13058	-0.142663
MT3805	Rv3702c		Conserved hypothetical protein	conserved hypotheticals	15.0869	16.5398	39.9803	46.3485	18.8222	14.8402	45.5489	50.6329	1.4508	1.47052	0.0197229
MT3807	Rv3704c	gshA	Glutamate--cysteine ligase GshA (gamma-glutamylcysteine synthetase) (gamma-ECS) (GCS) (gamma-glutamyl-L-cysteine synthetase)	intermediary metabolism and respiration	95.6509	108.484	252.322	252.358	100.561	97.0042	283.784	296.764	1.30901	1.55118	0.242166
MT3850	Rv3742c		Possible oxidoreductase	intermediary metabolism and respiration	99.9256	104.439	247.068	251.172	164.266	141.706	306.691	411.023	1.28608	1.22492	-0.0611521
MT3853	Rv3745c		Conserved hypothetical protein	conserved hypotheticals	3.36941	3.39462	11.2331	10.0854	2.56666	2.17173	12.8148	13.4771	1.65829	2.42127	0.762985
MT3854	Rv3746c	PE34	Probable PE family protein PE34 (PE family-related protein)	PE/PPE	9.2533	6.71702	127.188	125.326	8.68717	13.5733	126.355	139.71	3.9592	3.67958	-0.279619
MT3874	Rv3767c		Possible S-adenosylmethionine-dependent methyltransferase	lipid metabolism	521.353	531.367	1360.78	1471.8	419.946	440.138	1067.21	992.201	1.42798	1.26105	-0.166938
MT3930	Rv3822		Conserved hypothetical protein	conserved hypotheticals	591.96	572.247	1973.95	2075.37	468.054	587.092	1574.16	1559.9	1.79814	1.57584	-0.222302
MT3931	Rv3823c	mmpL8	Conserved integral membrane transport protein MmpL8	cell wall and cell processes	484.692	485.215	1641.73	1724.76	497.867	556.145	1580.07	1894.3	1.79527	1.72349	-0.0717742
MT3932	Rv3824c	papA1	Conserved polyketide synthase associated protein PapA1	lipid metabolism	427.462	413.783	1545.28	1551.52	358.741	467.466	1260.36	1374.93	1.87999	1.68043	-0.199564
MT3933	Rv3825c	pks2	Polyketide synthase Pks2	lipid metabolism	2431.56	2483.56	10306.7	10585.2	2073.27	2185.49	9081.69	9488.92	2.08767	2.12507	0.0374003
MT3949	Rv3841	bfrB	Bacterioferritin BfrB	intermediary metabolism and respiration	258.74	218.267	737.581	774.131	322.676	184.416	736.949	893.351	1.66357	1.67761	0.0140423
MT3953					42.3439	43.9857	15.4606	15.7214	31.3265	35.6526	15.4043	14.2825	-1.46796	-1.15437	0.31359
MT3969	Rv3854c	ethA	Monooxygenase EthA	intermediary metabolism and respiration	272.57	280.237	4384.84	4675.93	311.948	371.548	4815.9	5658.91	4.03494	3.94327	-0.0916692
MT3970	Rv3855	ethR	Transcriptional regulatory repressor protein (TetR-family) EthR	regulatory proteins	77.4461	79.4486	632.195	654.811	81.6726	85.9645	751.424	887.66	3.03664	3.29559	0.258954
MT4007	Rv3892c	PPE69	PPE family protein PPE69	PE/PPE	190.447	175.654	92.8846	72.8227	139.719	162.699	78.283	58.4721	-1.1423	-1.14228	1.85829e-05
MT4041.2					3.06767	3.90021	1.38904	1.85394	2.96153	1.99076	1.12876	1.34234	-1.09747	-1.08885	0.00861748
