## Supplementary material for "PrrA modulates *Mycobacterium tuberculosis* response to multiple environmental cues and is critically regulated by serine/threonine protein kinases": Table S3

### Sheet: Sheet1
Table S3. Comparison of effect of prrA overexpression on genes differentially expressed log2-fold change ≥1 in the EtOH treatment set, after 4 hours exposure to pH 5.7
CDC1551 Gene Number	H37Rv Gene Number	Gene Name	Product	Functional Category	EtOH_pH7_1	EtOH_pH7_2	EtOH_pH5.7_1	EtOH_pH5.7_2	ATC_pH7_1	ATC_pH7_2	ATC_pH5.7_1	ATC_pH5.7_2	EtOH - log2-fold change	ATC - log2-fold change	ATC log2-fold change - EtOH log2-fold change
MT0039	Rv0034		Conserved hypothetical protein	conserved hypotheticals	14.6343	14.373	6.12277	7.84982	12.5701	13.9353	8.12217	5.86487	-1.04612	-0.913709	0.132407
MT0121	Rv0112	gca	Possible GDP-mannose 4,6-dehydratase Gca (GDP-D-mannose dehydratase)	cell wall and cell processes	238.725	217.545	452.189	475.547	213.889	254.636	502.971	507.368	1.02314	1.11561	0.0924658
MT0122					314.21	279.154	628.778	647.547	275.883	305.31	646.887	681.792	1.10403	1.1974	0.0933711
MT0124					98.1654	88.3324	229.753	218.339	75.552	129.399	212.653	178.653	1.26375	0.949773	-0.313973
MT0148	Rv0140		Conserved protein	conserved hypotheticals	134.625	125.457	386.556	340.898	129.649	142.973	391.677	361.761	1.48256	1.47231	-0.0102503
MT0205	Rv0195		Possible two component transcriptional regulatory protein (probably LuxR-family)	regulatory proteins	10.2088	8.8838	36.9606	40.7051	9.01623	9.77281	27.1858	27.2942	2.01504	1.55459	-0.460446
MT0207	Rv0197		Possible oxidoreductase	intermediary metabolism and respiration	1522.77	1530.4	3100.28	3174.43	1279.65	1349.73	2951.91	2853.09	1.03927	1.14348	0.104211
MT0292	Rv0280	PPE3	PPE family protein PPE3	PE/PPE	31.2299	34.0907	11.0508	10.0655	36.0649	30.9472	11.0757	11.617	-1.62779	-1.58799	0.0397999
MT0342	Rv0327c	cyp135A1	Possible cytochrome P450 135A1 Cyp135A1	intermediary metabolism and respiration	20.0153	20.7289	46.3687	40.1354	16.8478	20.9934	37.456	37.445	1.08546	1.02893	-0.0565286
MT0604	Rv0575c		Possible oxidoreductase	intermediary metabolism and respiration	5.78331	4.76692	65.4837	61.849	7.23931	5.24836	44.5713	39.7007	3.57051	2.66037	-0.910146
MT0680	Rv0651	rplJ	50S ribosomal protein L10 RplJ	information pathways	728.144	599.765	270.746	278.605	679.639	656.045	280.853	261.325	-1.27389	-1.30163	-0.0277453
MT0681	Rv0652	rplL	50S ribosomal protein L7/L12 RplL (SA1)	information pathways	634.706	582.792	257.156	254.613	553.807	775.49	222.521	205.101	-1.25048	-1.63387	-0.383385
MT0705	Rv0676c	mmpL5	Probable conserved transmembrane transport protein MmpL5	cell wall and cell processes	506.266	513.166	1124.87	1096.44	475.096	507.462	1119.05	1086.47	1.12369	1.16887	0.0451832
MT0706	Rv0677c	mmpS5	Possible conserved membrane protein MmpS5	cell wall and cell processes	132.865	130.079	284.111	253.537	118.593	123.608	274.14	254.22	1.0309	1.12863	0.0977228
MT0706.1	Rv0678		Conserved protein	conserved hypotheticals	93.237	100.25	202.873	219.352	91.4127	79.9922	198.758	215.365	1.12784	1.25846	0.130619
MT0738	Rv0711	atsA	Possible arylsulfatase AtsA (aryl-sulfate sulphohydrolase) (arylsulphatase)	intermediary metabolism and respiration	833.199	816.732	2349.8	2248.4	680.956	788.159	2077.53	1940.94	1.47854	1.45498	-0.0235656
MT0772.1					75.6859	80.0265	157.848	207.641	58.6384	26.7847	142.373	140.531	1.23129	1.7031	0.471806
MT0772.2					3.92259	4.04466	8.51214	12.1546	3.61965	1.99076	7.58517	8.57174	1.38196	1.3895	0.00754316
MT0772.5					34.197	35.6074	101.847	126.23	29.4179	14.2973	87.1288	95.417	1.70929	1.98716	0.277868
MT0814	Rv0789c		Hypothetical protein	conserved hypotheticals	28.5142	32.285	98.4869	86.0315	30.8658	36.3766	93.1701	85.8866	1.60581	1.44051	-0.1653
MT0851	Rv0830		Possible S-adenosylmethionine-dependent methyltransferase	lipid metabolism	157.205	158.897	357.286	317.158	145.839	141.163	312.334	297.868	1.09288	1.0849	-0.00797429
MT0869	Rv0846c		Probable oxidase	intermediary metabolism and respiration	73.8252	82.2655	172.035	158.199	66.9307	66.9618	140.762	133.539	1.08374	1.03414	-0.0496065
MT0870	Rv0847	lpqS	Probable lipoprotein LpqS	cell wall and cell processes	134.877	150.447	368.859	332.098	99.3101	88.1362	287.498	251.456	1.29773	1.51353	0.215802
MT0873	Rv0850		Putative transposase (fragment)	insertion seqs and phages	10.7117	13.2896	36.3633	34.5645	15.9923	13.7543	39.604	38.4036	1.57726	1.35644	-0.220822
MT0914	Rv0890c		Probable transcriptional regulatory protein (probably LuxR-family)	regulatory proteins	332.063	311.8	153.069	148.07	339.655	363.585	160.9	168.22	-1.09737	-1.09145	0.00591991
MT0916	Rv0892		Probable monooxygenase	intermediary metabolism and respiration	529.651	528.695	235.577	233.596	486.152	580.396	230.173	229.632	-1.17366	-1.20865	-0.0349929
MT1162	Rv1130	prpD	Possible methylcitrate dehydratase PrpD	intermediary metabolism and respiration	769.834	873.791	2256.02	1983.6	635.348	618.763	1798.49	1630.27	1.3673	1.4505	0.0832024
MT1163	Rv1131	prpC	Probable methylcitrate synthase PrpC	intermediary metabolism and respiration	251.046	274.17	881.977	840.691	195.395	211.201	735.023	700.345	1.71445	1.82444	0.109984
MT1216					22.6303	22.8957	49.0568	47.4788	20.4675	18.0978	43.2959	41.1669	1.08419	1.10621	0.022015
MT1218					1327.35	1363.41	3721	3647.07	1017.06	1060.17	3097.37	2940.05	1.45334	1.54013	0.086783
MT1219	Rv1182	papA3	Probable conserved polyketide synthase associated protein PapA3	lipid metabolism	683.889	638.623	1961.97	1836.16	582.896	680.296	1967.45	1879.3	1.52167	1.60985	0.0881726
MT1220	Rv1183	mmpL10	Probable conserved transmembrane transport protein MmpL10	cell wall and cell processes	239.429	231.701	531.038	566.77	271.803	256.446	690.72	779.746	1.22025	1.47496	0.254705
MT1221	Rv1184c		Possible exported protein	cell wall and cell processes	282.779	265.72	698.369	680.719	255.745	317.073	635.409	630.023	1.32958	1.15176	-0.177823
MT1255	Rv1217c		Probable tetronasin-transport integral membrane protein ABC transporter	cell wall and cell processes	137.24	133.04	290.01	289.684	129.649	127.408	272.462	266.852	1.10016	1.06724	-0.0329198
MT1256	Rv1218c		Probable tetronasin-transport ATP-binding protein ABC transporter	cell wall and cell processes	88.3589	81.3265	178.68	173.329	83.0546	85.4216	172.11	161.904	1.04999	0.990348	-0.059643
MT1419	Rv1375		Conserved hypothetical protein	conserved hypotheticals	99.473	101.622	861.145	866.899	117.079	133.2	673.268	618.124	3.10366	2.37982	-0.723839
MT1420	Rv1376		Conserved hypothetical protein	conserved hypotheticals	50.7926	53.6639	112.151	117.747	57.5854	45.7874	119.819	125.587	1.1406	1.213	0.0724005
MT1430	Rv1386	PE15	PE family protein PE15	PE/PPE	255.421	237.335	75.9372	103.757	252.191	288.117	92.9687	90.0033	-1.454	-1.55994	-0.105942
MT1431	Rv1387	PPE20	PPE family protein PPE20	PE/PPE	1217.26	1191.01	431.58	454.72	1286.89	1462.12	462.36	464.34	-1.44196	-1.5669	-0.124942
MT1437	Rv1392	metK	Probable S-adenosylmethionine synthetase MetK (mat) (AdoMet synthetase) (methionine adenosyltransferase)	intermediary metabolism and respiration	1115.07	1046.05	2655.49	2722.94	1124.13	1196.99	2869.75	2905.82	1.31516	1.31634	0.00118099
MT1447	Rv1403c		Putative methyltransferase	intermediary metabolism and respiration	15.8412	16.612	188.163	175.102	11.9778	14.4782	121.698	102.692	3.48689	3.13136	-0.355523
MT1448	Rv1404		Probable transcriptional regulatory protein	regulatory proteins	223.839	233.579	498.184	464.722	216.587	250.292	414.298	406.763	1.07417	0.823081	-0.251089
MT1449	Rv1405c		Putative methyltransferase	intermediary metabolism and respiration	42.4445	42.83	2128.71	2157.69	41.988	41.8059	1379.9	1251.98	5.65173	4.97184	-0.679883
MT1579	Rv1528c	papA4	Probable conserved polyketide synthase associated protein PapA4	lipid metabolism	6.73881	7.80041	17.2483	15.763	7.04187	11.7636	17.9896	17.8202	1.18936	1.03283	-0.156535
MT1585.1					1875.9	1656.5	4049.01	4151.67	1458.19	1767.61	3616.18	3317.32	1.21496	1.10511	-0.109844
MT1586	Rv1535		Unknown protein	conserved hypotheticals	821.632	750.284	2259.75	2060.33	516.294	720.111	1882.4	1487.03	1.45837	1.44924	-0.00912995
MT1677	Rv1639c		Conserved hypothetical membrane protein	cell wall and cell processes	236.06	240.296	507.966	520.304	208.492	185.321	488.472	465.863	1.11036	1.26916	0.158798
MT1710	Rv1672c		Probable conserved integral membrane transport protein	cell wall and cell processes	48.3284	48.0303	106.476	102.807	46.7264	44.1586	88.6055	84.7023	1.11811	0.920339	-0.197769
MT1722	Rv1682		Probable coiled-coil structural protein	conserved hypotheticals	22.7309	21.4511	148.29	144.019	27.3777	28.4135	135.795	130.324	2.72198	2.26038	-0.461593
MT1745	Rv1705c	PPE22	PPE family protein PPE22	PE/PPE	27.7599	31.7795	289.189	295.508	27.3777	24.432	248.163	248.242	3.30229	3.23742	-0.0648631
MT1746	Rv1706c	PPE23	PPE family protein PPE23	PE/PPE	31.431	31.4183	239.236	273.161	31.6555	18.2788	218.627	230.309	3.02733	3.08619	0.0588598
MT1817	Rv1767		Conserved protein	conserved hypotheticals	45.2104	48.5359	101.1	94.0713	56.0717	66.4189	114.046	114.309	1.05975	0.92184	-0.137914
MT1839	Rv1790	PPE27	PPE family protein PPE27	PE/PPE	22.3286	22.9679	125.218	137.942	27.1803	19.7266	133.512	129.309	2.54051	2.42179	-0.118723
MT1855	Rv1806	PE20	PE family protein PE20	PE/PPE	21.2725	19.8622	130.818	118.38	15.8607	19.3646	100.42	75.2847	2.59528	2.35088	-0.244396
MT1856	Rv1807	PPE31	PPE family protein PPE31	PE/PPE	34.3478	34.1629	248.868	256.765	26.1273	29.4994	166.605	130.155	2.88332	2.43138	-0.451941
MT1856.1	Rv1808	PPE32	PPE family protein PPE32	PE/PPE	26.3518	29.1071	70.1878	66.7235	19.0854	19.0027	58.6676	48.7236	1.3077	1.49135	0.183652
MT1857	Rv1809	PPE33	PPE family protein PPE33	PE/PPE	193.665	189.232	405.521	419.839	139.455	146.23	367.31	326.516	1.1078	1.28405	0.176254
MT1863	Rv1815		Conserved protein	conserved hypotheticals	147.902	140.119	66.0064	67.7364	146.563	161.432	67.5282	76.187	-1.10709	-1.09098	0.0161106
MT1932	Rv1884c	rpfC	Probable resuscitation-promoting factor RpfC	cell wall and cell processes	262.16	235.674	70.7105	70.8383	276.871	330.828	84.7123	90.5672	-1.81505	-1.7872	0.0278514
MT2118	Rv2058c	rpmB2	50S ribosomal protein L28 RpmB2	information pathways	6.08505	6.6448	3.13605	2.97534	5.92307	5.61031	3.49052	3.04522	-1.05251	-0.837572	0.214939
MT2244	Rv2189c		Conserved hypothetical protein	conserved hypotheticals	71.009	71.8649	32.1819	38.2995	93.058	76.7346	52.9619	58.3104	-1.01604	-0.623335	0.39271
MT2457	Rv2388c	hemN	Probable oxygen-independent coproporphyrinogen III oxidase HemN (coproporphyrinogenase) (coprogen oxidase)	intermediary metabolism and respiration	91.2757	88.7658	193.987	193.903	99.705	97.7281	206.343	210.008	1.10629	1.07383	-0.0324547
MT2458	Rv2389c	rpfD	Probable resuscitation-promoting factor RpfD	cell wall and cell processes	50.4405	53.3028	328.987	326.907	52.9128	38.1863	307.3	288.168	2.662	2.66285	0.0008551
MT2459	Rv2390c		Conserved hypothetical protein	conserved hypotheticals	27.0558	27.0848	347.654	341.467	23.4948	27.8706	267.36	240.403	3.66956	3.34284	-0.326723
MT2526	Rv2450c	rpfE	Probable resuscitation-promoting factor RpfE	cell wall and cell processes	778.434	713.521	349.744	391.099	897.213	783.996	442.155	433.55	-1.00989	-0.942405	0.0674822
MT2667	Rv2590	fadD9	Probable fatty-acid-CoA ligase FadD9 (fatty-acid-CoA synthetase) (fatty-acid-CoA synthase)	lipid metabolism	791.811	772.891	2075.02	1999.93	796.521	869.78	2165.06	2152.47	1.38073	1.37567	-0.00505835
MT3065	Rv2987c	leuD	Probable 3-isopropylmalate dehydratase (small subunit) LeuD (isopropylmalate isomerase) (alpha-IPM isomerase) (IPMI)	intermediary metabolism and respiration	59.5932	58.8642	25.1631	25.4486	70.1555	79.9922	31.0791	28.704	-1.2266	-1.31876	-0.0921618
MT3066	Rv2988c	leuC	Probable 3-isopropylmalate dehydratase (large subunit) LeuC (isopropylmalate isomerase) (alpha-IPM isomerase) (IPMI)	intermediary metabolism and respiration	154.792	143.946	55.5529	63.5583	178.087	154.917	65.6486	64.0625	-1.32546	-1.36848	-0.0430106
MT3102					1.4584	1.58897	2.91205	4.05152	1.38205	1.26685	3.49052	3.32719	1.20924	1.33081	0.121571
MT3106.1	Rv3022A	PE29	PE family protein PE29	PE/PPE	2.56477	2.67236	4.70408	6.52042	3.68547	1.99076	6.44404	4.56783	1.11239	0.787128	-0.325257
MT3110	Rv3026c		Conserved hypothetical protein	conserved hypotheticals	17.1488	17.262	7.01878	8.48287	19.6119	24.975	9.33043	10.0944	-1.14282	-1.15701	-0.0141965
MT3111	Rv3027c		GCN5-related N-acetyltransferase	intermediary metabolism and respiration	219.514	193.999	84.0014	85.715	202.766	240.158	95.0496	90.4544	-1.28579	-1.24787	0.0379164
MT3140	Rv3054c		Conserved hypothetical protein	conserved hypotheticals	74.6299	81.1098	208.099	223.34	59.4939	60.6276	210.035	205.947	1.47328	1.79481	0.32153
MT3168	Rv3083		Probable monooxygenase (hydroxylase)	intermediary metabolism and respiration	78.7033	71.2871	230.276	218.466	90.8204	107.32	281.188	264.201	1.57777	1.47769	-0.100081
MT3169	Rv3084	lipR	Probable acetyl-hydrolase/esterase LipR	intermediary metabolism and respiration	15.0366	14.2285	44.278	50.011	17.3743	13.9353	51.4181	45.622	1.68588	1.59023	-0.0956455
MT3170	Rv3085		Probable short-chain type dehydrogenase/reductase	intermediary metabolism and respiration	17.6014	14.0841	52.4168	54.6955	20.0726	18.2788	58.7347	52.7839	1.74422	1.51998	-0.224236
MT3171	Rv3086	adhD	Probable zinc-type alcohol dehydrogenase AdhD (aldehyde reductase)	intermediary metabolism and respiration	69.6512	62.8367	168.227	176.305	76.8683	77.0966	182.178	181.642	1.37564	1.24089	-0.134748
MT3172	Rv3087		Possible triacylglycerol synthase (diacylglycerol acyltransferase)	lipid metabolism	41.5896	41.2411	119.618	119.14	43.8307	47.7782	123.981	105.399	1.52679	1.33508	-0.19171
MT3173	Rv3088	tgs4	Putative triacylglycerol synthase (diacylglycerol acyltransferase) Tgs4	lipid metabolism	39.4271	35.0296	104.162	107.492	34.6171	42.1679	103.172	98.6314	1.50313	1.42205	-0.0810872
MT3174	Rv3089	fadD13	Probable chain -fatty-acid-CoA ligase FadD13 (fatty-acyl-CoA synthetase)	lipid metabolism	47.4734	46.3691	104.834	106.732	45.6076	45.6064	112.771	108.218	1.17171	1.27592	0.104209
MT3326	Rv3229c	desA3	Possible linoleoyl-CoA desaturase (delta(6)-desaturase)	lipid metabolism	77.3958	80.3876	342.427	323.489	69.5632	71.1243	270.381	259.577	2.07844	1.91674	-0.161704
MT3327	Rv3230c		Hypothetical oxidoreductase	intermediary metabolism and respiration	76.5912	81.9766	257.604	235.811	77.7238	73.658	226.884	215.478	1.63916	1.53946	-0.0997023
MT3378					10.6614	9.96719	4.48007	5.63415	20.9282	21.3554	8.4578	12.5193	-1.02309	-1.00188	0.0212118
MT3413	Rv3312A		Secreted protein antigen	cell wall and cell processes	67.3881	78.293	187.715	180.103	62.258	57.551	163.652	165.626	1.33894	1.45027	0.111331
MT3525	Rv3416	whiB3	Transcriptional regulatory protein WhiB-like WhiB3. Contains [4FE-4S] cluster.	regulatory proteins	295.049	328.123	730.326	693.507	255.679	197.628	638.698	636.677	1.1926	1.4826	0.29
MT3569	Rv3463		Conserved protein	conserved hypotheticals	192.559	199.127	484.819	471.939	172.954	195.999	477.194	431.689	1.28879	1.30868	0.0198988
MT3591	Rv3487c	lipF	Probable esterase/lipase LipF	intermediary metabolism and respiration	352.38	339.679	1021.61	986.862	319.977	328.113	1106.43	1163.73	1.53665	1.80995	0.273304
MT3634	Rv3531c		Hypothetical protein	conserved hypotheticals	14.6343	14.7341	29.6431	30.7662	16.7162	11.9445	25.7762	26.5611	1.04161	0.788454	-0.253153
MT3715					11.5666	11.7728	47.7128	50.8972	14.2812	18.2788	62.3595	71.8447	2.08031	2.09727	0.0169563
MT3716	Rv3614c	espD	ESX-1 secretion-associated protein EspD	cell wall and cell processes	178.377	172.259	1482.68	1544.01	150.38	172.472	1347.21	1274.2	3.10907	3.0332	-0.0758693
MT3717	Rv3615c	espC	ESX-1 secretion-associated protein EspC	cell wall and cell processes	116.873	117.223	1162.65	1112.27	85.5555	110.035	937.876	821.646	3.28056	3.19143	-0.0891307
MT3718	Rv3616c	espA	ESX-1 secretion-associated protein A, EspA	cell wall and cell processes	263.417	252.574	2396.32	2621.08	211.651	207.22	2001.55	1904.51	3.28102	3.21956	-0.0614656
MT3718.1					0.704055	0.866712	4.70408	4.36805	1.71111	1.80978	4.29603	4.79341	2.53895	1.3851	-1.15386
MT3850	Rv3742c		Possible oxidoreductase	intermediary metabolism and respiration	99.9256	104.439	242.745	258.285	164.266	141.706	319.987	379.863	1.29434	1.18828	-0.106058
MT3854	Rv3746c	PE34	Probable PE family protein PE34 (PE family-related protein)	PE/PPE	9.2533	6.71702	27.6271	28.234	8.68717	13.5733	18.0567	20.8654	1.78336	0.909521	-0.873837
MT3874	Rv3767c		Possible S-adenosylmethionine-dependent methyltransferase	lipid metabolism	521.353	531.367	1210.59	1096.89	419.946	440.138	1118.04	1021.5	1.13216	1.31611	0.183957
MT3930	Rv3822		Conserved hypothetical protein	conserved hypotheticals	591.96	572.247	1886.86	1731.71	468.054	587.092	1716.13	1644.42	1.63586	1.67648	0.0406232
MT3931	Rv3823c	mmpL8	Conserved integral membrane transport protein MmpL8	cell wall and cell processes	484.692	485.215	1468.34	1581.36	497.867	556.145	1814.13	1961.46	1.6528	1.84335	0.190548
MT3932	Rv3824c	papA1	Conserved polyketide synthase associated protein PapA1	lipid metabolism	427.462	413.783	1762.01	1804.83	358.741	467.466	1771.44	1747.39	2.08388	2.09747	0.0135914
MT3933	Rv3825c	pks2	Polyketide synthase Pks2	lipid metabolism	2431.56	2483.56	10315.1	10546.4	2073.27	2185.49	9705.73	9682.68	2.08558	2.18723	0.101648
MT3964	Rv3849	espR	ESX-1 transcriptional regulatory protein EspR	regulatory proteins	196.683	202.305	396.561	414.078	164.201	155.822	385.703	356.968	1.02333	1.2095	0.186166
MT3969	Rv3854c	ethA	Monooxygenase EthA	intermediary metabolism and respiration	272.57	280.237	3970.61	4154.2	311.948	371.548	4264.88	4425.1	3.87767	3.67374	-0.203931
MT3970	Rv3855	ethR	Transcriptional regulatory repressor protein (TetR-family) EthR	regulatory proteins	77.4461	79.4486	658.347	635.329	81.6726	85.9645	712.67	749.294	3.04411	3.13039	0.086273
MT4040	Rv3921c		Probable conserved transmembrane protein	cell wall and cell processes	556.757	502.477	234.98	258.664	726.958	665.999	357.51	424.245	-1.10145	-0.834064	0.267386
