## Supplementary material for "PrrA modulates *Mycobacterium tuberculosis* response to multiple environmental cues and is critically regulated by serine/threonine protein kinases": Table S4

### Sheet: Sheet1
Table S4. Comparison of effect of prrA overexpression on genes differentially expressed log2-fold change ≥1 in the EtOH treatment set, after 4 hours exposure to 250 mM NaCl
CDC1551 Gene Number	H37Rv Gene Number	Gene Name	Product	Functional Category	EtOH_pH7_1	EtOH_pH7_2	EtOH_Cl-_1	EtOH_Cl-_2	ATC_pH7_1	ATC_pH7_2	ATC_Cl-_1	ATC_Cl-_2	EtOH - log2-fold change	ATC - log2-fold change	ATC log2-fold change - EtOH log2-fold change
MT0046	Rv0040c	mtc28	Secreted proline rich protein Mtc28 (proline rich 28 kDa antigen)	cell wall and cell processes	273.877	284.209	138.167	135.551	232.448	258.074	124.18	122.264	-1.02797	-0.988317	0.0396565
MT0099.1					6.3365	8.08932	3.1717	3.78999	5.26495	4.52445	5.09728	2.60897	-1.02376	-0.367164	0.656592
MT0105	Rv0096	PPE1	PPE family protein PPE1	PE/PPE	28.1622	29.4682	12.5877	11.9622	22.5077	22.9842	9.2722	11.2544	-1.2342	-1.14548	0.0887192
MT0137	Rv0129c	fbpC	Secreted antigen 85-C FbpC (85C) (antigen 85 complex C) (AG58C) (mycolyl transferase 85C) (fibronectin-binding protein C)	lipid metabolism	1413.24	1263.02	584.98	585.909	1274.05	1340.14	609.829	590.549	-1.19292	-1.12203	0.0708894
MT0205	Rv0195		Possible two component transcriptional regulatory protein (probably LuxR-family)	regulatory proteins	10.2088	8.8838	27.0585	34.6429	9.01623	9.77281	30.7293	31.9727	1.6961	1.75707	0.0609744
MT0241	Rv0231	fadE4	Probable acyl-CoA dehydrogenase FadE4	lipid metabolism	292.032	280.743	135.194	140.052	266.275	324.312	141.413	130.193	-1.05655	-1.11278	-0.0562287
MT0274	Rv0261c	narK3	Probable integral membrane nitrite extrusion protein NarK3 (nitrite facilitator)	cell wall and cell processes	6.13534	6.86147	12.885	14.6862	6.58119	5.61031	12.0878	12.7891	1.10155	0.990237	-0.111308
MT0275	Rv0262c	aac	Aminoglycoside 2'-N-acetyltransferase Aac (Aac(2')-IC)	virulence, detoxification, adaptation	81.3184	82.3377	182.472	186.539	75.8811	70.2194	126.51	117.046	1.17381	0.72745	-0.446364
MT0276	Rv0263c		Conserved hypothetical protein	conserved hypotheticals	78.5525	78.0763	199.321	208.45	51.07	58.9988	83.4498	77.1949	1.38108	0.566593	-0.814487
MT0277	Rv0264c		Conserved hypothetical protein	conserved hypotheticals	45.8139	39.4354	104.269	115.536	34.1564	36.5575	49.9048	50.0821	1.36393	0.510863	-0.85307
MT0292	Rv0280	PPE3	PPE family protein PPE3	PE/PPE	31.2299	34.0907	99.8093	104.462	36.0649	30.9472	121.946	118.018	1.6509	1.81172	0.16082
MT0319	Rv0306		Putative oxidoreductase	intermediary metabolism and respiration	35.4039	33.224	16.7505	17.055	27.3777	26.9657	14.8549	14.2726	-1.02267	-0.90235	0.12032
MT0326	Rv0312		Conserved hypothetical proline and threonine rich protein	conserved hypotheticals	346.596	345.746	160.468	162.2	320.965	331.913	147.481	142.061	-1.10097	-1.17068	-0.0697168
MT0359	Rv0344c	lpqJ	Probable lipoprotein LpqJ	cell wall and cell processes	79.9103	78.0763	32.2125	26.7668	63.7717	67.1428	25.1466	21.8949	-1.42962	-1.47263	-0.04301
MT0376	Rv0360c		Conserved protein	conserved hypotheticals	17.702	13.5785	8.12747	7.04702	12.7675	8.68694	7.57311	6.24107	-1.06566	-0.69852	0.36714
MT0417	Rv0404	fadD30	Fatty-acid-AMP ligase FadD30 (fatty-acid-AMP synthetase) (fatty-acid-AMP synthase)	lipid metabolism	241.24	236.396	93.6641	104.935	223.497	274.724	95.1008	105.024	-1.26292	-1.30885	-0.0459238
MT0456	Rv0440	groEL2	60 kDa chaperonin 2 GroEL2 (protein CPN60-2) (GroEL protein 2) (65 kDa antigen) (heat shock protein 65) (cell wall protein A) (antigen A)	virulence, detoxification, adaptation	18037	16774.3	5507.95	5708.97	10072.8	11234.2	4506.97	4150.42	-1.63386	-1.29917	0.334686
MT0469	Rv0453	PPE11	PPE family protein PPE11	PE/PPE	32.5877	39.7965	78.103	90.6638	35.8675	35.8336	73.5465	72.642	1.23324	1.02749	-0.205753
MT0537	Rv0516c		Possible anti-anti-sigma factor	information pathways	790.906	847.861	2141.79	2421.39	493.589	482.125	1097.76	1255.58	1.47793	1.26947	-0.208462
MT0604	Rv0575c		Possible oxidoreductase	intermediary metabolism and respiration	5.78331	4.76692	38.3577	36.0049	7.23931	5.24836	39.7588	38.1115	2.79068	2.54913	-0.241543
MT0610					27.0558	27.5903	12.2903	13.0873	26.3906	32.395	14.3695	14.2726	-1.09764	-0.997447	0.100188
MT0726.1					4.02317	7.87264	1.58585	2.19109	3.48803	1.80978	1.99037	3.17169	-1.61124	-0.134193	1.47705
MT0772.5					34.197	35.6074	174.047	159.476	29.4179	14.2973	138.986	137.099	2.25619	2.58365	0.327457
MT0850					6.13534	7.2226	12.6868	16.0483	8.55555	8.68694	16.02	15.8585	1.13959	0.889858	-0.249729
MT0855					166.408	185.26	380.207	324.814	137.415	91.7558	290.594	265.041	1.00326	1.26499	0.261733
MT0894					118.885	123.001	274.054	240.724	113.657	65.876	229.621	211.531	1.08917	1.27897	0.189805
MT0911	Rv0888		Probable exported protein	cell wall and cell processes	58.688	60.3087	18.9311	18.7131	52.7811	59.7227	18.5444	17.5978	-1.66033	-1.61933	0.0409929
MT1020	Rv0991c		Conserved serine rich protein	conserved hypotheticals	759.726	746.673	292.886	343.231	484.441	648.082	280.399	285.759	-1.24233	-0.99598	0.246348
MT1041	Rv1013	pks16	Putative polyketide synthase Pks16	lipid metabolism	682.28	661.735	332.929	307.286	660.62	750.153	557.4	506.499	-1.07086	-0.405247	0.665611
MT1086					4.62665	5.12805	19.8231	18.95	5.26495	4.52445	18.6415	20.0021	1.9951	1.9346	-0.060502
MT1087	Rv1057		Conserved hypothetical protein	conserved hypotheticals	313.254	336.429	1345.59	1395.01	303.788	226.041	1008.58	1073.16	2.07713	1.96455	-0.112581
MT1178					479.512	630.75	1161.24	1173.89	381.643	375.529	738.475	823.157	1.07332	1.04401	-0.0293133
MT1194	Rv1158c		Conserved hypothetical ala-, pro-rich protein	conserved hypotheticals	238.775	241.668	112.992	100.849	205.925	207.944	93.256	91.7745	-1.17009	-1.161	0.00908859
MT1301	Rv1263	amiB2	Probable amidase AmiB2 (aminohydrolase)	intermediary metabolism and respiration	80.9664	84.5045	39.7453	37.0117	70.5503	74.2009	36.4092	33.8655	-1.11191	-1.03632	0.075596
MT1418.1					6.53766	8.23377	16.1558	13.7979	6.77862	7.23912	14.418	12.5845	1.02289	0.9644	-0.0584933
MT1419	Rv1375		Conserved hypothetical protein	conserved hypotheticals	99.473	101.622	621.355	684.094	117.079	133.2	663.715	698.898	2.6999	2.45745	-0.242454
MT1420	Rv1376		Conserved hypothetical protein	conserved hypotheticals	50.7926	53.6639	132.716	139.045	57.5854	45.7874	137.966	137.304	1.38288	1.37822	-0.00465282
MT1447	Rv1403c		Putative methyltransferase	intermediary metabolism and respiration	15.8412	16.612	92.0783	96.2895	11.9778	14.4782	79.1293	78.2692	2.54175	2.62152	0.079768
MT1448	Rv1404		Probable transcriptional regulatory protein	regulatory proteins	223.839	233.579	519.266	539.008	216.587	250.292	519.243	547.066	1.21104	1.20017	-0.010865
MT1449	Rv1405c		Putative methyltransferase	intermediary metabolism and respiration	42.4445	42.83	483.089	513.781	41.988	41.8059	417.006	433.294	3.54824	3.34191	-0.206327
MT1477	Rv1433		Possible conserved exported protein	cell wall and cell processes	139.755	133.257	65.218	64.6075	123.134	130.304	57.3809	58.4717	-1.07412	-1.1229	-0.0487763
MT1478					14.5337	14.3008	6.44251	5.62577	12.8991	7.42009	5.48565	4.75754	-1.26762	-1.06364	0.203976
MT1515	Rv1469	ctpD	Probable cation transporter P-type ATPase D CtpD	cell wall and cell processes	112.448	121.195	51.8374	50.3359	86.3452	94.4705	44.4192	45.7849	-1.19354	-0.994365	0.199176
MT1627					29.8218	27.2292	10.0107	11.0739	41.7905	57.008	24.1757	25.7316	-1.42835	-0.9541	0.474248
MT1628	Rv1592c		Conserved hypothetical protein	conserved hypotheticals	450.445	418.117	166.514	161.963	474.438	650.254	265.447	259.874	-1.40335	-1.09472	0.30863
MT1676	Rv1638A		Conserved hypothetical protein	conserved hypotheticals	66.9858	70.4926	32.5099	29.5501	51.794	63.8852	25.3408	27.9825	-1.15366	-1.08845	0.0652047
MT1722	Rv1682		Probable coiled-coil structural protein	conserved hypotheticals	22.7309	21.4511	84.2482	84.7419	27.3777	28.4135	86.848	89.8305	1.93191	1.6697	-0.262213
MT1745	Rv1705c	PPE22	PPE family protein PPE22	PE/PPE	27.7599	31.7795	198.627	183.519	27.3777	24.432	183.794	164.877	2.68703	2.72795	0.0409201
MT1746	Rv1706c	PPE23	PPE family protein PPE23	PE/PPE	31.431	31.4183	222.217	220.412	31.6555	18.2788	209.571	217.056	2.8157	3.01247	0.196771
MT1746.1					13.5782	11.8451	26.3647	32.2742	12.241	14.1163	27.8166	29.9776	1.20916	1.16322	-0.0459406
MT1797	Rv1754c		Conserved protein	conserved hypotheticals	66.1812	71.5038	20.5169	22.8584	50.2803	60.8086	19.9522	20.616	-1.6572	-1.43518	0.222021
MT1857	Rv1809	PPE33	PPE family protein PPE33	PE/PPE	193.665	189.232	471.889	513.485	139.455	146.23	310.352	311.951	1.36434	1.12764	-0.236692
MT1969	Rv1918c	PPE35	PPE family protein PPE35	PE/PPE	358.515	376.442	163.64	162.851	309.579	348.201	150.443	153.162	-1.17027	-1.10916	0.061103
MT2092					14.8857	19.501	6.83897	5.92187	16.9795	18.0978	6.0682	6.03645	-1.43354	-1.52165	-0.0881107
MT2093	Rv2033c		Conserved hypothetical protein	conserved hypotheticals	99.4227	106.606	51.4409	41.6307	84.6999	57.008	39.5646	35.8094	-1.15153	-0.930096	0.22143
MT2104	Rv2044c		Conserved hypothetical protein	conserved hypotheticals	3.46999	3.97243	7.63189	7.40233	4.93589	6.5152	8.78675	9.20814	1.02032	0.712592	-0.307728
MT2151	Rv2090		Probable 5'-3' exonuclease	information pathways	53.307	53.7362	28.2479	25.2864	45.4102	45.9684	25.001	26.4478	-1.00755	-0.827249	0.180306
MT2166	Rv2107	PE22	PE family protein PE22	PE/PPE	439.381	411.977	109.721	137.21	408.823	552.887	136.364	148.916	-1.78183	-1.74902	0.0328074
MT2167	Rv2108	PPE36	PPE family protein PPE36	PE/PPE	1026.56	966.312	308.348	366.208	1018.57	1209.11	340.547	350.012	-1.56127	-1.6882	-0.126938
MT2168					99.3221	92.1604	35.6816	37.6631	118.264	137.724	37.4286	42.6644	-1.38234	-1.66797	-0.285626
MT2329	Rv2267c		Conserved hypothetical protein	conserved hypotheticals	72.3668	66.0868	33.0055	32.8071	56.8615	60.6276	30.5837	30.4892	-1.0766	-0.933309	0.143293
MT2330					73.9761	73.7428	36.871	28.8987	52.5179	61.3515	30.5837	32.9447	-1.18206	-0.82569	0.356366
MT2379	Rv2316	uspA	Probable sugar-transport integral membrane protein ABC transporter UspA	cell wall and cell processes	7.64403	7.00593	3.1717	3.84921	6.58119	7.60107	3.39819	2.8136	-1.03835	-1.14851	-0.11016
MT2380	Rv2317	uspB	Probable sugar-transport integral membrane protein ABC transporter UspB	cell wall and cell processes	4.32491	6.28367	2.87435	2.36875	4.01453	6.69618	2.33019	1.94394	-1.01733	-1.21351	-0.196183
MT2458	Rv2389c	rpfD	Probable resuscitation-promoting factor RpfD	cell wall and cell processes	50.4405	53.3028	139.555	143.961	52.9128	38.1863	130.199	144.21	1.45279	1.54524	0.0924556
MT2459	Rv2390c		Conserved hypothetical protein	conserved hypotheticals	27.0558	27.0848	127.562	146.092	23.4948	27.8706	126.752	122.622	2.34189	2.31772	-0.0241744
MT2526	Rv2450c	rpfE	Probable resuscitation-promoting factor RpfE	cell wall and cell processes	778.434	713.521	1750.97	1548.27	897.213	783.996	1693.66	1477.45	1.1445	0.914098	-0.230398
MT2603	Rv2528c	mrr	Probable restriction system protein Mrr	information pathways	59.1406	57.8531	28.0497	29.1356	43.1068	54.2934	23.1077	23.0715	-1.03067	-1.05171	-0.0210386
MT2682	Rv2607	pdxH	Probable pyridoxamine 5'-phosphate oxidase PdxH (PNP/PMP oxidase) (pyridoxinephosphate oxidase) (PNPOX) (pyridoxine 5'-phosphate oxidase)	intermediary metabolism and respiration	119.991	129.935	52.7294	51.4018	86.0161	78.9064	38.3995	38.8277	-1.2631	-1.10348	0.159621
MT2726					18.9089	17.4065	42.8179	49.3884	17.0453	16.65	45.3416	47.9846	1.34648	1.46418	0.1177
MT2727	Rv2650c		Possible PhiRv2 prophage protein	insertion seqs and phages	51.396	52.2194	123.3	116.72	46.1999	49.9499	131.316	131.063	1.21019	1.46248	0.252291
MT2728	Rv2651c		Possible PhiRv2 prophage protease	insertion seqs and phages	48.6804	54.314	149.07	144.908	49.4905	44.3396	153.744	158.892	1.51678	1.71694	0.200162
MT2985	Rv2917		Conserved hypothetical alanine and arginine rich protein	conserved hypotheticals	404.731	415.733	150.755	152.784	291.02	344.039	113.16	110.702	-1.43408	-1.49888	-0.0647963
MT3033					42.9474	42.0356	21.8054	20.3712	41.3299	46.5113	17.7191	20.4114	-1.01729	-1.18783	-0.170547
MT3035	Rv2959c		Possible methyltransferase (methylase)	intermediary metabolism and respiration	1276.2	1142.54	540.675	592.483	996.984	1225.4	441.134	450.483	-1.09347	-1.31551	-0.22204
MT3068	Rv2990c		Hypothetical protein	conserved hypotheticals	426.255	442.168	1033.28	1114.44	459.828	599.218	1043.68	1156.29	1.3067	1.05925	-0.247452
MT3106.1	Rv3022A	PE29	PE family protein PE29	PE/PPE	2.56477	2.67236	5.94693	7.04702	3.68547	1.99076	5.9711	6.59917	1.32983	0.98897	-0.340861
MT3175	Rv3090		Unknown alanine and valine rich protein	conserved hypotheticals	112.297	110.361	44.5028	49.8621	87.0033	107.32	41.9919	36.5256	-1.23414	-1.29455	-0.060414
MT3308	Rv3212		Conserved alanine valine rich protein	conserved hypotheticals	177.875	163.664	382.388	364.076	251.599	227.127	434.628	439.689	1.12624	0.863875	-0.262365
MT3326	Rv3229c	desA3	Possible linoleoyl-CoA desaturase (delta(6)-desaturase)	lipid metabolism	77.3958	80.3876	172.659	165.99	69.5632	71.1243	194.959	191.018	1.10176	1.45975	0.357986
MT3409	Rv3310	sapM	Acid phosphatase (acid phosphomonoesterase) (phosphomonoesterase) (glycerophosphatase)	cell wall and cell processes	217.402	204.039	80.4818	77.991	189.867	198.171	74.3718	79.9574	-1.41388	-1.32702	0.0868599
MT3449.2					5.63244	6.71702	2.87435	2.8425	4.21196	4.34347	1.99037	2.55782	-1.09745	-0.90441	0.193038
MT3461	Rv3353c		Conserved hypothetical protein	conserved hypotheticals	10.8626	13.5063	6.14516	4.97437	12.5701	12.6685	6.21383	5.72951	-1.14417	-1.07638	0.0677907
MT3462	Rv3354		Conserved hypothetical protein	conserved hypotheticals	28.4137	23.979	6.24428	8.05374	15.9265	21.8983	7.86438	7.05957	-1.85383	-1.30023	0.553596
MT3526	Rv3417c	groEL1	60 kDa chaperonin 1 GroEL1 (protein CPN60-1) (GroEL protein 1)	virulence, detoxification, adaptation	2368.24	2433.22	1032.59	1073.28	1644.24	1925.24	919.599	862.7	-1.18882	-1.00055	0.18827
MT3527	Rv3418c	groES	10 kDa chaperonin GroES (protein CPN10) (protein GroES) (BCG-a heat shock protein) (10 kDa antigen)	virulence, detoxification, adaptation	4292.12	3833.69	1445	1654.27	2989.18	4221.85	1367.04	1358.1	-1.39042	-1.40328	-0.0128592
MT3532.2					15.6401	19.1399	36.3754	34.0507	19.7436	20.9934	40.5841	47.6266	1.02229	1.12209	0.0997947
MT3533	Rv3429	PPE59	PPE family protein PPE59	PE/PPE	58.7886	61.3921	149.763	153.732	85.5555	76.3727	163.21	183.293	1.33731	1.09106	-0.246246
MT3573.11					23.7367	23.1123	51.2427	44.2363	22.7051	20.9934	49.4194	45.0176	1.01875	1.09762	0.0788708
MT3573.12					73.3726	69.4815	144.114	148.343	76.8025	70.0384	147.773	154.339	1.03278	1.02885	-0.00392668
MT3573.8					36.0074	37.4131	84.4464	89.8347	37.8418	50.1309	97.0911	109.014	1.25014	1.26449	0.0143521
MT3671.2					5.48157	8.23377	16.8496	17.2918	8.2923	3.80054	13.6413	14.4772	1.33653	1.07962	-0.256909
MT3715					11.5666	11.7728	30.5276	31.7412	14.2812	18.2788	35.0499	34.6328	1.41884	1.15045	-0.268395
MT3716	Rv3614c	espD	ESX-1 secretion-associated protein EspD	cell wall and cell processes	178.377	172.259	370.097	405.115	150.38	172.472	376.131	382.854	1.14535	1.24508	0.0997284
MT3717	Rv3615c	espC	ESX-1 secretion-associated protein EspC	cell wall and cell processes	116.873	117.223	224.695	249.725	85.5555	110.035	220.203	215.982	1.0207	1.17948	0.158781
MT3718	Rv3616c	espA	ESX-1 secretion-associated protein A, EspA	cell wall and cell processes	263.417	252.574	575.068	637.43	211.651	207.22	556.187	542.206	1.23305	1.38932	0.156272
MT3718.1					0.704055	0.866712	1.98231	2.48718	1.71111	1.80978	2.7671	3.27401	1.55521	0.790836	-0.764371
MT3762					19.0598	29.9016	7.13631	4.79671	12.1094	4.8864	5.00019	9.77086	-2.04324	-0.243167	1.80008
MT3820	Rv3717		Conserved hypothetical protein	conserved hypotheticals	159.167	150.664	78.995	75.7999	152.091	164.147	79.372	81.8501	-1.00475	-0.96479	0.0399629
MT3854	Rv3746c	PE34	Probable PE family protein PE34 (PE family-related protein)	PE/PPE	9.2533	6.71702	14.1735	18.1209	8.68717	13.5733	15.0977	15.2957	1.01217	0.549699	-0.462468
MT3904	Rv3797	fadE35	Probable acyl-CoA dehydrogenase FadE35	lipid metabolism	233.445	245.93	105.855	123.293	243.504	256.808	134.957	135.615	-1.05805	-0.88374	0.174309
MT3949	Rv3841	bfrB	Bacterioferritin BfrB	intermediary metabolism and respiration	258.74	218.267	486.459	491.456	322.676	184.416	475.115	520.567	1.03523	0.966135	-0.0690923
MT3953					42.3439	43.9857	15.5611	19.3053	31.3265	35.6526	13.2044	13.5053	-1.28497	-1.30392	-0.0189538
MT4041.2					3.06767	3.90021	1.98231	1.42125	2.96153	1.99076	2.67001	1.84163	-1.0602	-0.230593	0.829611
