## Supplementary material for "PrrA modulates *Mycobacterium tuberculosis* response to multiple environmental cues and is critically regulated by serine/threonine protein kinases": Table S5

### Sheet: Nitric oxide regulon
Table S5. Comparison of effect of prrA overexpression on genes differentially expressed log2-fold change ≥1 in the EtOH treatment set, after 4 hours exposure to 100 µM DETA NONOate
CDC1551 Gene Number	H37Rv Gene Number	Gene Name	Product	Functional Category	EtOH_cont_1	EtOH_cont_2	EtOH_NO_1	EtOH_NO_2	ATC_cont_1	ATC_cont_2	ATC_NO_1	ATC_NO_2	EtOH - log2-fold change	ATC - log2-fold change	ATC log2-fold change - EtOH log2-fold change
MT0086	Rv0079		Unknown protein	conserved hypotheticals	34.5987	59.6042	2535.44	2656.64	36.7811	55.6471	2314.82	2119.96	5.7839	5.58656	-0.19734
MT0087	Rv0080		Conserved hypothetical protein	conserved hypotheticals	12.5813	21.1169	870.257	1044.51	15.1675	22.1898	849.722	816.774	5.8268	5.48594	-0.340862
MT0122					168.8	182.048	91.3099	83.9103	131.114	135.209	81.0326	84.2991	-1.00175	-0.68773	0.314025
MT0124					55.9171	48.0807	24.0831	18.8529	50.6425	40.2981	25.2217	22.8285	-1.2761	-0.922264	0.353841
MT0196					388.449	327.369	3917.49	3507.65	444.701	362.511	1871.36	1578.26	3.37476	2.0951	-1.27966
MT0200	Rv0190		Conserved protein	conserved hypotheticals	189.885	178.415	500.056	457.796	238.382	232.533	410.113	412.459	1.37894	0.804389	-0.574554
MT0273	Rv0260c		Possible transcriptional regulatory protein	regulatory proteins	3.90255	3.63302	13.2517	13.7656	4.38171	4.3115	9.43209	8.26345	1.84078	1.02662	-0.814167
MT0294					1.92215	1.98681	8.16887	7.3616	1.43248	1.37968	6.35754	6.42053	1.98594	2.17451	0.188565
MT0295	Rv0282	eccA3	ESX conserved component EccA3. ESX-3 type VII secretion system protein.	cell wall and cell processes	1646.41	1593.36	3961.78	3984.66	1281.44	1263.33	3197.84	3095.23	1.29442	1.30622	0.0118036
MT0296	Rv0283	eccB3	ESX conserved component EccB3. ESX-3 type VII secretion system protein. Possible membrane protein.	cell wall and cell processes	928.981	923.127	2506.88	2707.63	725.594	750.776	2112.32	2100.58	1.49336	1.51281	0.0194539
MT0297	Rv0284	eccC3	ESX conserved component EccC3. ESX-3 type VII secretion system protein. Possible membrane protein.	cell wall and cell processes	1951.45	1953.71	5065.07	5122.84	1535.79	1540.24	4320.57	4246.58	1.3834	1.47775	0.0943455
MT0298	Rv0285	PE5	PE family protein PE5	PE/PPE	184.06	195.048	555.423	659.253	168.19	154.409	423.193	368.764	1.67983	1.29517	-0.384666
MT0299	Rv0286	PPE4	PPE family protein PPE4	PE/PPE	892.169	998.966	2693.73	2625.52	824.857	777.967	2134.93	2113.6	1.49195	1.40626	-0.0856915
MT0300	Rv0287	esxG	ESAT-6 like protein EsxG (conserved protein TB9.8)	cell wall and cell processes	785.052	812.206	2232.34	2066.88	597.977	574.407	1691.84	1633.73	1.42846	1.50406	0.0755985
MT0301	Rv0288	esxH	Low molecular weight protein antigen 7 EsxH (10 kDa antigen) (CFP-7) (protein TB10.4)	cell wall and cell processes	864.152	831.336	2350.15	2206.27	644.701	669.202	1831.65	1873.25	1.4262	1.49564	0.0694404
MT0302	Rv0289	espG3	ESX-3 secretion-associated protein EspG3	cell wall and cell processes	1191.56	1237.5	3316.38	3248.38	884.726	1033.72	2789.61	2922.35	1.43434	1.57418	0.139839
MT0303	Rv0290	eccD3	ESX conserved component EccD3. ESX-3 type VII secretion system protein. Probable transmembrane protein.	cell wall and cell processes	889.78	931.131	2579.61	2719.66	730.482	875.292	2262.97	2419.53	1.54112	1.5442	0.00307996
MT0304	Rv0291	mycP3	Probable membrane-anchored mycosin MycP3 (serine protease) (subtilisin-like protease) (subtilase-like) (mycosin-3)	intermediary metabolism and respiration	600.992	616.193	1539.8	1680.54	525.426	574.924	1405.22	1389.39	1.40365	1.34493	-0.0587203
MT0305					294.147	296.488	769.024	809.238	244.954	263.289	656.963	678.495	1.41798	1.39441	-0.0235716
MT0335	Rv0320		Possible conserved exported protein	cell wall and cell processes	14.7365	11.8641	39.1501	29.9851	19.6756	19.6029	49.5575	38.9987	1.37798	1.17386	-0.204124
MT0352	Rv0338c		Probable iron-sulfur-binding reductase	intermediary metabolism and respiration	1581.64	1577.52	608.188	574.445	1555.3	1498.22	782.655	773.971	-1.41754	-0.972073	0.445463
MT0465	Rv0449c		Conserved hypothetical protein	conserved hypotheticals	88.6519	84.1838	187.763	229.048	86.2438	89.5642	169.621	180.191	1.27005	0.992838	-0.27721
MT0466	Rv0450c	mmpL4	Probable conserved transmembrane transport protein MmpL4	cell wall and cell processes	829.903	811.638	2249.34	2180.41	690.119	687.253	1717.68	1730.93	1.43217	1.32407	-0.108098
MT0467	Rv0451c	mmpS4	Probable conserved membrane protein MmpS4	cell wall and cell processes	155.636	149.408	377.705	364.37	123.488	123.424	288.643	288.864	1.28256	1.22578	-0.0567793
MT0481	Rv0465c		Probable transcriptional regulatory protein	regulatory proteins	242.191	224.339	583.863	561.158	255.74	228.05	578.328	583.554	1.29537	1.26291	-0.0324562
MT0595	Rv0569		Conserved protein	conserved hypotheticals	17.4741	19.8681	97.7845	105.875	22.7933	25.2941	74.206	77.1058	2.44636	1.65735	-0.789009
MT0596	Rv0570	nrdZ	Probable ribonucleoside-diphosphate reductase (large subunit) NrdZ (ribonucleotide reductase)	information pathways	44.0347	50.5784	302.853	333.786	53.0861	53.1751	238.825	225.075	2.74984	2.1263	-0.623544
MT0597	Rv0571c		Conserved protein	conserved hypotheticals	73.6242	72.3765	318.102	310.205	66.5262	67.1444	253.624	247.071	2.10543	1.90553	-0.199894
MT0598					22.1921	24.5796	157.508	151.96	25.7847	19.373	118.657	102.55	2.72543	2.28392	-0.441508
MT0599	Rv0572c		Hypothetical protein	conserved hypotheticals	33.5502	30.54	176.992	145.975	28.9024	24.9492	131.163	107.722	2.33311	2.14597	-0.187142
MT0600					1.28143	3.34919	193.814	170.634	1.39035	2.5869	142.315	113.608	6.28832	6.05155	-0.236773
MT0601	Rv0573c	pncB2	Nicotinic acid phosphoribosyltransferase PncB2	intermediary metabolism and respiration	10.7757	12.9426	42.6597	42.0749	14.2406	11.3249	29.599	26.9305	1.83554	1.13509	-0.700445
MT0602	Rv0574c		Conserved hypothetical protein	conserved hypotheticals	20.5029	20.3222	131.307	127.96	21.8664	23.2821	100.991	97.2591	2.66653	2.13753	-0.529001
MT0680	Rv0651	rplJ	50S ribosomal protein L10 RplJ	information pathways	722.67	718.656	373.65	331.452	673.561	640.804	331.686	297.187	-1.0315	-1.06334	-0.0318314
MT0681	Rv0652	rplL	50S ribosomal protein L7/L12 RplL (SA1)	information pathways	801.07	810.56	422.422	371.552	684.642	665.005	336.272	309.79	-1.02138	-1.06266	-0.0412874
MT0721	Rv0694	lldD1	Possible L-lactate dehydrogenase (cytochrome) LldD1	intermediary metabolism and respiration	336.027	365.572	696.835	729.457	394.944	442.475	521.683	517.328	1.02349	0.311793	-0.711701
MT0845	Rv0823c		Possible transcriptional regulatory protein	regulatory proteins	197.224	193.628	579.264	594.494	182.557	228.05	595.889	621.721	1.58642	1.56978	-0.0166411
MT0846	Rv0824c	desA1	Probable acyl-[acyl-carrier protein] desaturase DesA1 (acyl-[ACP] desaturase) (stearoyl-ACP desaturase) (protein Des)	lipid metabolism	585.673	579.807	1880.23	1819.15	593.595	656.785	1683.97	1714.46	1.66635	1.44273	-0.223626
MT0868					5.76645	4.54127	33.1596	42.8529	7.66799	6.38102	17.9262	15.4568	2.88219	1.24097	-1.64121
MT0869	Rv0846c		Probable oxidase	intermediary metabolism and respiration	48.4032	47.2292	484.747	441.337	79.7977	60.6484	240.232	211.461	3.27542	1.68187	-1.59355
MT0870	Rv0847	lpqS	Probable lipoprotein LpqS	cell wall and cell processes	109.446	91.7336	1430.58	1233.64	173.204	169.586	688.23	666.783	3.72728	1.98273	-1.74455
MT0873	Rv0850		Putative transposase (fragment)	insertion seqs and phages	8.38756	9.42313	130.036	147.89	13.6928	17.0735	44.9197	47.0244	3.96227	1.58835	-2.37392
MT0894					141.132	149.635	297.831	290.993	179.06	172.517	289.008	283.93	1.01784	0.70407	-0.313768
MT0909	Rv0886	fprB	Probable NADPH:adrenodoxin oxidoreductase FprB (adrenodoxin reductase) (AR) (ferredoxin-NADP(+) reductase)	intermediary metabolism and respiration	79.4488	85.092	184.193	202.235	90.3306	90.1391	176.396	182.926	1.23159	0.993242	-0.238347
MT0995	Rv0967	csoR	Copper-sensitive operon repressor CsoR	regulatory proteins	56.616	57.4471	136.208	144.838	51.0638	56.1644	124.233	144.759	1.30087	1.32808	0.027207
MT0996	Rv0968		Conserved protein	conserved hypotheticals	43.9765	41.0417	95.4851	95.2221	32.1887	31.6751	81.6058	72.6471	1.16557	1.27245	0.106884
MT0997	Rv0969	ctpV	Probable metal cation transporter P-type ATPase CtpV	cell wall and cell processes	222.503	207.366	475.126	460.07	166.673	167.459	345.704	319.421	1.12141	0.993509	-0.127902
MT1126	Rv1094	desA2	Possible acyl-[acyl-carrier protein] desaturase DesA2 (acyl-[ACP] desaturase) (stearoyl-ACP desaturase)	lipid metabolism	570.121	608.984	1427.44	1651.69	592.879	737.151	1381.51	1562.63	1.38481	1.14662	-0.238193
MT1163	Rv1131	prpC	Probable methylcitrate synthase PrpC	intermediary metabolism and respiration	55.1016	55.6873	137.661	127.182	106.509	99.5094	148.829	134.89	1.25716	0.46121	-0.795949
MT1255	Rv1217c		Probable tetronasin-transport integral membrane protein ABC transporter	cell wall and cell processes	181.439	171.774	353.077	374.365	237.708	245.008	378.43	377.622	1.04235	0.64762	-0.394734
MT1383	Rv1342c		Conserved membrane protein	cell wall and cell processes	72.6922	69.7653	183.164	182.005	64.7566	62.5455	135.436	142.024	1.35804	1.12276	-0.235281
MT1384	Rv1343c	lprD	Probable conserved lipoprotein LprD	cell wall and cell processes	32.2688	32.243	89.6761	107.252	35.3907	32.7099	67.2232	81.3861	1.6099	1.12273	-0.48717
MT1385	Rv1344	mbtL	Acyl carrier protein (ACP) MbtL	lipid metabolism	89.9333	87.9303	452.435	412.968	76.385	77.6645	284.161	303.845	2.28254	1.93251	-0.35003
MT1387	Rv1345	mbtM	Probable fatty acyl-AMP ligase MbtM	lipid metabolism	201.301	182.389	750.326	802.834	171.224	174.874	508.551	495.272	2.01728	1.53656	-0.480717
MT1388	Rv1346	mbtN	Acyl-CoA dehydrogenase MbtN	lipid metabolism	144.977	149.01	570.55	608.44	137.097	136.243	400.838	408.595	2.00365	1.56599	-0.437656
MT1389	Rv1347c	mbtK	Lysine N-acetyltransferase MbtK	lipid metabolism	32.9095	34.5704	337.284	353.836	26.5009	27.4211	233.718	234.765	3.35596	3.12039	-0.235565
MT1390	Rv1348	irtA	Iron-regulated transporter IrtA	cell wall and cell processes	165.305	153.041	1121.44	1223.16	124.963	124.689	732.785	752.866	2.88073	2.57296	-0.30777
MT1392	Rv1349	irtB	Iron-regulated transporter IrtB	cell wall and cell processes	77.119	79.3587	531.642	587.911	60.4592	61.3382	389.425	409.308	2.83874	2.71338	-0.125364
MT1507	Rv1460		Probable transcriptional regulatory protein	regulatory proteins	130.764	135.557	506.047	544.459	177.038	149.005	463.736	403.899	1.97976	1.41074	-0.569018
MT1508	Rv1461		Conserved protein	conserved hypotheticals	1178.28	1193.05	4868.65	4558.15	1156.81	1101.21	3833.6	3731.45	1.99107	1.74424	-0.246822
MT1509	Rv1462		Conserved hypothetical protein	conserved hypotheticals	377.499	367.559	1660.1	1723.63	408.426	378.55	1599.44	1471.07	2.18318	1.96381	-0.219374
MT1510	Rv1463		Probable conserved ATP-binding protein ABC transporter	cell wall and cell processes	332.241	332.137	1520.08	1424.5	345.692	333.193	1332.22	1265.2	2.14796	1.93565	-0.212312
MT1511	Rv1464	csd	Probable cysteine desulfurase Csd	intermediary metabolism and respiration	314.592	311.645	1433.3	1548.27	329.429	323.765	1435.24	1332.79	2.25128	2.08321	-0.168071
MT1512	Rv1465		Possible nitrogen fixation related protein	intermediary metabolism and respiration	90.341	97.5805	411.288	446.664	97.0296	105.603	446.487	447.475	2.19056	2.14284	-0.0477213
MT1513	Rv1466		Conserved protein	conserved hypotheticals	184.235	181.878	873.404	855.502	192.29	183.9	928.201	920.454	2.23947	2.29625	0.0567789
MT1569	Rv1519		Conserved hypothetical protein	conserved hypotheticals	12.7561	13.1697	83.8066	101.746	10.5751	9.71524	60.3966	66.3454	2.83866	2.63691	-0.201748
MT1570	Rv1520		Probable sugar transferase	intermediary metabolism and respiration	123.95	121.195	272.659	290.514	102.97	113.594	217.042	238.332	1.19995	1.0734	-0.126549
MT1586	Rv1535		Unknown protein	conserved hypotheticals	598.953	551.651	334.198	214.324	463.871	376.652	334.24	282.741	-1.06878	-0.446168	0.622609
MT1656	Rv1620c	cydC	Probable 'component linked with the assembly of cytochrome' transport transmembrane ATP-binding protein ABC transporter CydC	intermediary metabolism and respiration	30.5797	32.0727	99.9628	109.826	34.2532	37.2513	116.729	101.064	1.74318	1.60977	-0.133416
MT1657	Rv1621c	cydD	Probable 'component linked with the assembly of cytochrome' transport transmembrane ATP-binding protein ABC transporter CydD	intermediary metabolism and respiration	70.7701	69.6517	170.215	180.389	76.5957	81.9185	187.131	189.465	1.32006	1.24975	-0.0703024
MT1658	Rv1622c	cydB	Probable integral membrane cytochrome D ubiquinol oxidase (subunit II) CydB (cytochrome BD-I oxidase subunit II)	intermediary metabolism and respiration	112.708	108.48	236.292	206.604	106.172	90.5415	225.015	219.844	1.00166	1.17512	0.173457
MT1725	Rv1685c		Conserved hypothetical protein	conserved hypotheticals	26.0946	26.1691	106.74	102.703	26.2903	26.0414	101.2	98.9237	2.00236	1.9346	-0.0677536
MT1726	Rv1686c		Probable conserved integral membrane protein ABC transporter	cell wall and cell processes	45.1414	42.915	185.827	152.738	42.7217	39.2059	173.842	164.972	1.94282	2.04604	0.103229
MT1727	Rv1687c		Probable conserved ATP-binding protein ABC transporter	cell wall and cell processes	44.6754	39.3387	138.024	108.629	40.1938	35.5842	154.249	129.481	1.55375	1.90276	0.349007
MT1746.1					8.85354	7.77692	17.9715	16.818	12.0497	9.83022	25.4823	22.5907	1.06475	1.12697	0.0622216
MT1774	Rv1733c		Probable conserved transmembrane protein	cell wall and cell processes	2.56287	6.75514	324.456	269.387	2.9071	3.33423	213.707	176.505	5.98824	5.97081	-0.0174284
MT1775					5.24223	6.24425	50.2234	54.045	13.8192	11.1524	62.1684	63.6702	3.17968	2.32091	-0.858771
MT1776	Rv1735c		Hypothetical membrane protein	cell wall and cell processes	3.43657	2.4977	11.2549	13.1671	3.11776	2.87433	8.96309	11.3548	2.04081	1.74874	-0.292064
MT1777					0.291235	1.58944	95.5456	112.579	0.589846	1.49465	71.5484	73.0632	6.76813	6.19528	-0.572855
MT1778	Rv1736c	narX	Probable nitrate reductase NarX	intermediary metabolism and respiration	17.4741	24.7499	943.293	1006.33	22.4563	21.385	705.791	671.48	5.52714	4.97088	-0.556263
MT1779	Rv1737c	narK2	Possible nitrate/nitrite transporter NarK2	cell wall and cell processes	10.135	15.043	591.911	680.44	13.0609	13.5094	414.543	428.867	5.65658	4.98932	-0.667252
MT1780	Rv1738		Conserved protein	conserved hypotheticals	2.73761	12.0911	1009.25	990.166	4.25531	5.63369	736.589	660.601	7.07234	7.14505	0.0727093
MT1821.1					7.22262	7.37956	15.3696	16.7581	8.55276	8.27808	14.4347	17.8348	1.13691	0.933024	-0.203886
MT1861	Rv1813c		Conserved hypothetical protein	conserved hypotheticals	13.2803	19.3572	2504.27	2666.4	15.0411	19.8904	1872.66	1746.5	7.30603	6.70246	-0.603573
MT1895	Rv1847		Conserved protein	conserved hypotheticals	71.1778	72.6603	177.476	215.881	64.2932	65.8222	160.45	192.259	1.45132	1.43843	-0.0128974
MT1924.1					71.2943	57.3335	369.838	356.529	55.4033	49.8984	285.777	329.29	2.4977	2.54374	0.046037
MT1925	Rv1876	bfrA	Probable bacterioferritin BfrA	intermediary metabolism and respiration	321.64	331.456	157.326	138.913	290.625	299.275	140.439	154.687	-1.14058	-0.999479	0.141097
MT2052	Rv1996		Universal stress protein family protein	virulence, detoxification, adaptation	31.6863	32.8107	234.598	237.666	31.641	32.25	213.499	226.264	2.87189	2.78334	-0.088555
MT2053	Rv1997	ctpF	Probable metal cation transporter P-type ATPase A CtpF	cell wall and cell processes	31.8611	37.6925	491.948	499.272	33.0314	34.7794	323.14	335.294	3.83211	3.28125	-0.550857
MT2059	Rv2003c		Conserved hypothetical protein	conserved hypotheticals	11.0087	13.7941	298.799	316.429	14.6619	15.234	223.869	214.969	4.63052	3.87747	-0.753041
MT2060	Rv2004c		Conserved protein	conserved hypotheticals	31.2204	41.7797	652.118	683.492	38.2978	40.6431	507.457	499.136	4.1924	3.67405	-0.518343
MT2061	Rv2005c		Universal stress protein family protein	virulence, detoxification, adaptation	42.229	53.6437	872.254	882.555	49.21	51.7955	630.23	650.435	4.19321	3.6656	-0.527608
MT2062	Rv2006	otsB1	Probable trehalose-6-phosphate phosphatase OtsB1 (trehalose-phosphatase) (TPP)	virulence, detoxification, adaptation	76.5365	77.0313	296.197	292.31	84.8114	79.619	235.385	235.122	1.93807	1.51515	-0.422914
MT2063	Rv2007c	fdxA	Ferredoxin FdxA	intermediary metabolism and respiration	17.1246	54.0411	3737.23	4001.84	22.6669	29.5481	2932.7	2918.31	6.76426	6.80878	0.0445221
MT2083					5.64995	6.01718	2.48092	2.99252	6.95175	4.88636	4.42943	4.3398	-1.08979	-0.450944	0.638845
MT2087	Rv2028c		Universal stress protein family protein	virulence, detoxification, adaptation	6.23242	9.08254	332.503	382.145	7.49946	7.64572	300.837	290.35	5.54071	5.28683	-0.253882
MT2088	Rv2029c	pfkB	6-phosphofructokinase PfkB (phosphohexokinase) (phosphofructokinase)	intermediary metabolism and respiration	10.4845	13.567	390.714	445.946	12.3446	13.3944	356.543	365.494	5.11827	4.8141	-0.30417
MT2089	Rv2030c		Conserved protein	conserved hypotheticals	9.08653	50.9757	4646.21	4985.24	14.9568	26.7888	3765.9	3651.85	7.3246	7.4741	0.149505
MT2090	Rv2031c	hspX	Heat shock protein HspX (alpha-crystallin homolog) (14 kDa antigen) (HSP16.3)	virulence, detoxification, adaptation	5.53346	64.6563	5899.14	5761.86	12.5974	29.6056	4747.31	4195.22	7.3758	7.72778	0.35198
MT2091	Rv2032	acg	Conserved protein Acg	conserved hypotheticals	6.58191	14.8727	973.548	852.51	6.6147	7.41578	655.139	591.818	6.40865	6.47613	0.0674806
MT2182.1	Rv2123	PPE37	PPE family protein PPE37	PE/PPE	4.13553	3.12212	341.761	313.556	3.45481	3.67915	132.31	114.916	6.49589	5.11835	-1.37754
MT2445.1	Rv2377c	mbtH	Putative conserved protein MbtH	lipid metabolism	56.4413	54.6655	433.555	384.719	48.7044	39.4933	328.612	314.844	2.88053	2.86146	-0.0190704
MT2446	Rv2378c	mbtG	Lysine-N-oxygenase MbtG (L-lysine 6-monooxygenase) (lysine N6-hydroxylase)	lipid metabolism	60.1691	59.2636	428.412	441.696	52.5805	57.8316	357.429	358.539	2.86491	2.70002	-0.164885
MT2447	Rv2379c	mbtF	Peptide synthetase MbtF (peptide synthase)	lipid metabolism	287.216	260.669	2008.51	2108.23	232.188	231.671	1655.2	1603.65	2.90958	2.81256	-0.0970189
MT2448	Rv2380c	mbtE	Peptide synthetase MbtE (peptide synthase)	lipid metabolism	420.427	400.653	3481.51	3579.3	348.894	353.543	2841.46	2857.67	3.10423	3.02032	-0.0839106
MT2449	Rv2381c	mbtD	Polyketide synthetase MbtD (polyketide synthase)	lipid metabolism	171.479	165.245	1666.51	1748.23	139.625	149.925	1322.73	1391.05	3.34212	3.2292	-0.112921
MT2450	Rv2382c	mbtC	Polyketide synthetase MbtC (polyketide synthase)	lipid metabolism	112.184	109.161	999.749	1100.11	91.5946	89.5067	802.926	800.842	3.24591	3.14596	-0.099953
MT2451	Rv2383c	mbtB	Phenyloxazoline synthase MbtB (phenyloxazoline synthetase)	lipid metabolism	385.77	336.565	3421.25	3561.34	275.079	235.523	2537.91	2373.99	3.27303	3.26544	-0.00759154
MT2452	Rv2384	mbtA	Bifunctional enzyme MbtA: salicyl-AMP ligase (SAL-AMP ligase) + salicyl-S-ArCP synthetase	lipid metabolism	48.578	45.0153	269.028	287.761	39.0983	35.5267	200.992	191.367	2.57271	2.39103	-0.181683
MT2453	Rv2385	mbtJ	Putative acetyl hydrolase MbtJ	lipid metabolism	22.7163	21.9116	71.6441	69.7856	21.74	20.7527	64.774	58.9737	1.66389	1.54061	-0.123278
MT2454	Rv2386c	mbtI	Isochorismate synthase MbtI	lipid metabolism	118.707	99.7944	1930.58	2034.5	79.7134	80.4238	1358.53	1315.43	4.18175	4.06165	-0.120104
MT2692	Rv2617c		Probable transmembrane protein	cell wall and cell processes	83.2931	82.3673	426.597	351.861	81.8621	83.0107	423.35	434.456	2.23228	2.37939	0.147112
MT2695	Rv2620c		Probable conserved transmembrane protein	cell wall and cell processes	34.0162	34.5704	736.348	730.235	39.0983	41.6203	850.608	862.788	4.41804	4.41047	-0.00756755
MT2696	Rv2621c		Possible transcriptional regulatory protein	regulatory proteins	47.879	49.1025	770.839	784.639	67.1581	56.2794	957.591	844.894	4.00325	3.86401	-0.139238
MT2697	Rv2622		Possible methyltransferase (methylase)	intermediary metabolism and respiration	37.0451	33.6054	909.468	841.318	41.1628	36.4465	837.528	800.069	4.63125	4.39429	-0.236959
MT2698	Rv2623	TB31.7	Universal stress protein family protein TB31.7	virulence, detoxification, adaptation	30.7544	55.4035	1480.26	1360.1	39.1405	37.5963	1116.69	1048.92	5.04223	4.81807	-0.224161
MT2699	Rv2624c		Universal stress protein family protein	virulence, detoxification, adaptation	6.34892	9.4799	291.296	279.442	9.18474	8.68048	231.738	225.313	5.16846	4.67223	-0.496226
MT2700	Rv2625c		Probable conserved transmembrane alanine and leucine rich protein	cell wall and cell processes	13.2803	25.4311	975.848	974.485	16.4314	18.3382	754.567	733.842	5.65315	5.42161	-0.231541
MT2701	Rv2626c	hrp1	Hypoxic response protein 1 Hrp1	conserved hypotheticals	8.03808	26.2258	1441.17	1255.48	9.56392	11.3824	1013.3	915.044	6.29707	6.52546	0.228393
MT2702	Rv2627c		Conserved protein	conserved hypotheticals	8.38756	16.4621	517.846	491.612	12.6395	9.54278	328.039	324.296	5.34182	4.86924	-0.47258
MT2703	Rv2628		Hypothetical protein	conserved hypotheticals	12.4066	13.7941	74.367	80.0799	14.5355	15.8088	57.3221	53.9205	2.5583	1.87906	-0.67924
MT2704	Rv2629		Conserved protein	conserved hypotheticals	84.9241	89.6333	595.299	618.135	102.844	113.594	532.314	533.32	2.79711	2.3016	-0.495513
MT2705	Rv2630		Hypothetical protein	conserved hypotheticals	13.8628	15.0997	108.495	110.604	18.5801	20.2928	100.157	100.945	2.91829	2.37511	-0.543177
MT2707	Rv2631		Conserved hypothetical protein	conserved hypotheticals	34.0745	33.0945	81.6282	93.1871	43.48	42.9425	94.9983	95.535	1.37996	1.14005	-0.239913
MT2719	Rv2641	cadI	Cadmium inducible protein CadI	conserved hypotheticals	208.815	203.052	833.346	711.921	203.707	178.783	506.415	427.203	1.90758	1.28675	-0.620824
MT2720	Rv2643	arsC	Probable arsenic-transport integral membrane protein ArsC	cell wall and cell processes	95.0008	87.1924	254.264	235.093	93.7854	91.2313	177.334	173.711	1.42548	0.923528	-0.501949
MT2773	Rv2699c		Conserved hypothetical protein	conserved hypotheticals	367.364	348.486	194.903	149.028	281.946	251.102	166.234	155.282	-1.05756	-0.729602	0.327958
MT2985	Rv2917		Conserved hypothetical alanine and arginine rich protein	conserved hypotheticals	282.032	269.297	107.95	98.5138	222.582	185.049	81.0326	83.9424	-1.41699	-1.30645	0.110541
MT3000					1550.48	1616.92	679.832	671.702	1512.41	1650.84	902.666	947.563	-1.2287	-0.773653	0.455043
MT3010	Rv2940c	mas	Probable multifunctional mycocerosic acid synthase membrane-associated Mas	lipid metabolism	4652.65	4757.55	2132.5	2227.93	4535.7	4851.13	2573.97	2731.16	-1.10975	-0.823245	0.286506
MT3017	Rv2945c	lppX	Probable conserved lipoprotein LppX	cell wall and cell processes	369.693	386.348	158.295	149.147	322.014	332.963	143.253	142.381	-1.29818	-1.19693	0.101246
MT3018	Rv2946c	pks1	Probable polyketide synthase Pks1	lipid metabolism	1266.81	1331.56	590.095	622.145	1283.34	1402.21	627.781	651.981	-1.09992	-1.06927	0.0306517
MT3021					951.056	1015.6	362.335	329.656	872.002	907.139	392.135	437.547	-1.50693	-1.10068	0.406248
MT3021.1	Rv2948c	fadD22	P-hydroxybenzoyl-AMP ligase FadD22	lipid metabolism	268.635	300.348	113.82	102.524	282.241	303.587	113.81	128.054	-1.39512	-1.27652	0.118607
MT3022					464.694	525.425	179.413	155.671	357.278	436.036	232.102	249.449	-1.56311	-0.719762	0.843349
MT3033					21.9009	24.0687	5.62745	5.32669	19.2542	21.7874	7.08709	10.7009	-2.06813	-1.21056	0.85757
MT3034	Rv2958c		Possible glycosyl transferase	intermediary metabolism and respiration	389.264	411.78	126.345	124.908	360.901	316.004	180.825	190.476	-1.67272	-0.867344	0.805375
MT3035	Rv2959c		Possible methyltransferase (methylase)	intermediary metabolism and respiration	817.088	861.649	353.5	318.524	662.649	625.052	445.132	430.413	-1.32082	-0.556663	0.764154
MT3039	Rv2963		Probable integral membrane protein	cell wall and cell processes	179.401	155.709	959.631	858.854	192.248	172.69	616.369	531.536	2.44008	1.65264	-0.787447
MT3041	Rv2964	purU	Probable formyltetrahydrofolate deformylase PurU (formyl-FH(4) hydrolase)	intermediary metabolism and respiration	36.7538	33.946	86.5901	91.1522	44.8704	41.5054	62.8458	63.0757	1.33012	0.541448	-0.788673
MT3067	Rv2989		Probable transcriptional regulatory protein	regulatory proteins	71.8767	73.455	218.926	264.419	94.923	108.765	196.771	196.123	1.73362	0.949361	-0.784256
MT3103					5.94119	7.03897	3.50959	2.87282	4.80303	5.92112	4.01255	3.80476	-1.02403	-0.440172	0.583854
MT3140	Rv3054c		Conserved hypothetical protein	conserved hypotheticals	33.958	30.4265	101.839	78.5238	52.9597	46.6792	135.905	112.478	1.48603	1.31652	-0.169511
MT3178	Rv3094c		Conserved hypothetical protein	conserved hypotheticals	288.031	317.321	128.887	149.028	359.511	437.186	180.408	216.277	-1.12308	-1.00595	0.117137
MT3212	Rv3127		Conserved protein	conserved hypotheticals	13.2221	20.606	807.75	758.545	14.4933	14.9465	640.705	600.26	5.53075	5.39835	-0.132395
MT3216	Rv3130c	tgs1	Triacylglycerol synthase (diacylglycerol acyltransferase) Tgs1	lipid metabolism	7.5721	28.3262	2096.68	2157.55	9.22687	9.4853	1276.72	1258.24	6.88769	7.08106	0.193372
MT3217	Rv3131		Conserved protein	conserved hypotheticals	7.16438	17.938	994.969	1148.89	8.3421	9.83022	686.979	691.158	6.41418	6.24716	-0.16702
MT3218	Rv3132c	dosS	Two component sensor histidine kinase DosS	regulatory proteins	109.679	119.038	1040.71	1115.25	106.678	117.848	828.044	851.076	3.2365	2.90439	-0.332108
MT3219	Rv3133c	dosR	Two component transcriptional regulatory protein DosR (probably LuxR/UhpA-family)	regulatory proteins	44.3259	55.4603	640.561	636.15	41.1207	45.9318	470.041	446.88	3.67673	3.39986	-0.276873
MT3220	Rv3134c		Universal stress protein family protein	virulence, detoxification, adaptation	50.8496	60.853	1053.85	1056.96	51.7379	50.5308	756.964	735.804	4.23939	3.86665	-0.372734
MT3220.2					524.98	552.218	204.464	242.035	535.074	548.078	282.285	303.191	-1.27049	-0.887666	0.382822
MT3221	Rv3136	PPE51	PPE family protein PPE51	PE/PPE	1823.65	1969.95	628.701	672.18	1546.41	1706.38	880.936	873.905	-1.54407	-0.890242	0.653826
MT3223					90.1663	94.6287	25.6563	26.9926	72.1297	88.127	32.1004	32.9944	-1.81117	-1.29728	0.513888
MT3224	Rv3137		Probable monophosphatase	intermediary metabolism and respiration	181.323	192.436	88.1028	82.4739	152.264	168.033	86.1916	88.52	-1.13173	-0.873555	0.258173
MT3348	Rv3250c	rubB	Probable rubredoxin RubB	intermediary metabolism and respiration	45.6074	46.4345	108.495	97.9153	37.1181	42.0227	70.7146	69.5557	1.16493	0.829355	-0.335577
MT3350	Rv3252c	alkB	Probable transmembrane alkane 1-monooxygenase AlkB (alkane 1-hydroxylase) (lauric acid omega-hydroxylase) (omega-hydroxylase) (fatty acid omega-hydroxylase) (alkane hydroxylase-rubredoxin)	lipid metabolism	677.063	670.518	1482.44	1568.8	726.858	779.691	1154.21	1157.18	1.17902	0.617664	-0.561356
MT3490	Rv3382c	lytB1	Probable LYTB-related protein LytB1	cell wall and cell processes	154.879	163.883	317.134	321.217	101.79	105.086	180.252	204.327	1.00178	0.894428	-0.107353
MT3510	Rv3402c		Conserved hypothetical protein	cell wall and cell processes	69.1974	58.8662	1023.89	997.647	49.0836	52.8877	642.476	674.75	3.98078	3.6934	-0.287383
MT3510.1					8.97003	10.4449	23.7805	34.6534	9.77458	10.4051	19.5416	20.9262	1.58869	1.00492	-0.583773
MT3511	Rv3403c		Hypothetical protein	conserved hypotheticals	112.824	113.475	459.877	456.36	107.099	118.193	281.973	308.066	2.01741	1.39033	-0.627078
MT3940	Rv3832c		Conserved protein	conserved hypotheticals	18.3478	19.7545	84.7143	67.4515	19.0857	17.8783	85.5662	82.6345	1.99693	2.18327	0.18634
MT3947	Rv3839		Conserved hypothetical protein	conserved hypotheticals	14.387	13.5103	803.817	660.749	13.0187	11.5548	270.925	210.867	5.71373	4.28767	-1.42606
MT3948	Rv3840		Possible transcriptional regulatory protein	regulatory proteins	4.65976	6.64161	107.406	113.177	5.64566	7.3008	44.0338	43.933	4.28279	2.78183	-1.50097
MT3949	Rv3841	bfrB	Bacterioferritin BfrB	intermediary metabolism and respiration	165.188	207.195	52.6439	48.1796	345.692	410.225	125.952	130.551	-1.885	-1.55886	0.326135
