## Supplementary material for "PrrA modulates *Mycobacterium tuberculosis* response to multiple environmental cues and is critically regulated by serine/threonine protein kinases": Table S6

### Sheet: Sheet2
Table S6. Differentially expressed genes (log2-fold change ≥1, p <0.05) in PrrA-T6A-DUC/∆prrA ("T6A") versus PrrA-DUC/∆prrA ("WT") in 7H9 pH 7.0
CDC1551 Gene Number	H37Rv Gene Number	Gene Name	Product	Functional Category	WT_pH7_1	WT_pH7_2	T6A_pH7_1	T6A_pH7_2	log2-fold change
MT0086	Rv0079		Unknown protein	conserved hypotheticals	578.214	581.503	157.189	177.361	-1.79667
MT0087	Rv0080		Conserved hypothetical protein	conserved hypotheticals	137.642	162.129	49.6154	55.4434	-1.52074
MT0088	Rv0081		Probable transcriptional regulatory protein	regulatory proteins	36.863	38.6408	13.1722	18.8682	-1.2645
MT0276	Rv0263c		Conserved hypothetical protein	conserved hypotheticals	266.662	242.113	105.817	128.884	-1.12286
MT0277	Rv0264c		Conserved hypothetical protein	conserved hypotheticals	142.695	142.133	60.1532	66.1838	-1.17882
MT0463	Rv0447c	ufaA1	Probable cyclopropane-fatty-acyl-phospholipid synthase UfaA1 (cyclopropane fatty acid synthase) (CFA synthase)	lipid metabolism	224.448	202.391	93.3033	82.1492	-1.27608
MT0464					60.051	45.3961	16.2458	15.9654	-1.70342
MT0465	Rv0449c		Conserved hypothetical protein	conserved hypotheticals	252.987	228.872	105.817	101.888	-1.21151
MT0483	Rv0467	icl1	Isocitrate lyase Icl (isocitrase) (isocitratase)	intermediary metabolism and respiration	5284.49	5238.93	1727.76	1715.84	-1.61155
MT0484	Rv0468	fadB2	3-hydroxybutyryl-CoA dehydrogenase FadB2 (beta-hydroxybutyryl-CoA dehydrogenase) (BHBD)	lipid metabolism	918.602	1012.23	409.876	448.192	-1.17192
MT0525					7.43206	7.02559	2.63445	2.32224	-1.51917
MT0605	Rv0576		Probable transcriptional regulatory protein (possibly ArsR-family)	regulatory proteins	277.364	269.945	604.167	640.357	1.18455
MT0621	Rv0591	mce2C	Mce-family protein Mce2C	virulence, detoxification, adaptation	19.9179	19.4555	41.4925	43.542	1.10678
MT0622	Rv0592	mce2D	Mce-family protein Mce2D	virulence, detoxification, adaptation	15.4587	18.3746	42.5902	39.1878	1.27199
MT0623	Rv0593	lprL	Possible Mce-family lipoprotein LprL (Mce-family lipoprotein Mce2E)	cell wall and cell processes	11.594	9.99796	28.3203	26.7057	1.35645
MT0846	Rv0824c	desA1	Probable acyl-[acyl-carrier protein] desaturase DesA1 (acyl-[ACP] desaturase) (stearoyl-ACP desaturase) (protein Des)	lipid metabolism	1382.96	1474.29	564.869	562.562	-1.34162
MT0908	Rv0885		Conserved hypothetical protein	conserved hypotheticals	416.79	423.697	138.967	126.852	-1.65647
MT0909	Rv0886	fprB	Probable NADPH:adrenodoxin oxidoreductase FprB (adrenodoxin reductase) (AR) (ferredoxin-NADP(+) reductase)	intermediary metabolism and respiration	203.638	184.557	66.5198	71.1186	-1.49837
MT0910.4					1.78369	3.5128	5.48843	6.96672	1.18112
MT0926	Rv0903c	prrA	Two component response transcriptional regulatory protein PrrA	regulatory proteins	1100.24	1218.4	569.041	569.239	-1.02672
MT1041	Rv1013	pks16	Putative polyketide synthase Pks16	lipid metabolism	1469.17	1370.53	469.81	476.349	-1.5856
MT1126	Rv1094	desA2	Possible acyl-[acyl-carrier protein] desaturase DesA2 (acyl-[ACP] desaturase) (stearoyl-ACP desaturase)	lipid metabolism	1091.32	1324.86	436.66	463.577	-1.42551
MT1390	Rv1348	irtA	Iron-regulated transporter IrtA	cell wall and cell processes	787.798	851.988	396.484	382.589	-1.07317
MT1396	Rv1353c		Probable transcriptional regulatory protein	regulatory proteins	5.0538	2.16172	9.65964	6.09588	1.17151
MT1406	Rv1361c	PPE19	PPE family protein PPE19	PE/PPE	687.614	713.368	302.303	351.819	-1.10178
MT1622.1	Rv1587c		Partial REP13E12 repeat protein	insertion seqs and phages	4.16195	4.59366	11.4159	8.70839	1.20961
MT1627					68.6722	50.26	31.8329	23.8029	-1.07617
MT1628	Rv1592c		Conserved hypothetical protein	conserved hypotheticals	1286.64	1240.56	496.154	477.801	-1.37471
MT1775					165.883	160.508	45.0051	36.285	-1.98892
MT1780	Rv1738		Conserved protein	conserved hypotheticals	27.35	19.9959	14.4895	6.96672	-1.08904
MT1854	Rv1804c		Conserved protein	conserved hypotheticals	8.91847	7.29581	1.7563	5.22504	-1.28116
MT1861	Rv1813c		Conserved hypothetical protein	conserved hypotheticals	353.469	334.526	121.185	114.951	-1.53925
MT2159					7.72934	9.99796	19.9779	17.9973	1.09757
MT2182.1	Rv2123	PPE37	PPE family protein PPE37	PE/PPE	148.938	136.729	43.4684	42.9614	-1.72188
MT2303	Rv2243	fabD	Malonyl CoA-acyl carrier protein transacylase FabD (malonyl CoA:ACPM acyltransferase) (MCT)	lipid metabolism	1164.45	1107.07	356.748	374.751	-1.63548
MT2304	Rv2244	acpM	Meromycolate extension acyl carrier protein AcpM	lipid metabolism	985.491	1123.28	443.465	405.231	-1.31234
MT2305	Rv2245	kasA	3-oxoacyl-[acyl-carrier protein] synthase 1 KasA (beta-ketoacyl-ACP synthase) (KAS I)	lipid metabolism	2491.82	2564.34	930.838	985.5	-1.4002
MT2306	Rv2246	kasB	3-oxoacyl-[acyl-carrier protein] synthase 2 KasB (beta-ketoacyl-ACP synthase) (KAS I)	lipid metabolism	1559.84	1602.38	641.927	684.77	-1.25399
MT2451	Rv2383c	mbtB	Phenyloxazoline synthase MbtB (phenyloxazoline synthetase)	lipid metabolism	2053.92	2026.07	1023.7	969.535	-1.03295
MT2454	Rv2386c	mbtI	Isochorismate synthase MbtI	lipid metabolism	477.733	490.981	205.926	211.614	-1.21526
MT2736.1					44.2951	45.6664	21.0756	23.5127	-1.02198
MT2912	Rv2846c	efpA	Possible integral membrane efflux protein EfpA	cell wall and cell processes	739.935	752.549	321.183	315.824	-1.22787
MT2940	Rv2873	mpt83	Cell surface lipoprotein Mpt83 (lipoprotein P23)	cell wall and cell processes	800.581	676.348	313.719	260.671	-1.3601
MT2941					137.642	109.978	42.8098	42.9614	-1.5272
MT2942	Rv2874	dipZ	Possible integral membrane C-type cytochrome biogenesis protein DipZ	intermediary metabolism and respiration	251.203	220.766	80.1311	89.6965	-1.478
MT2943	Rv2875	mpt70	Major secreted immunogenic protein Mpt70	cell wall and cell processes	1850.28	1656.69	593.629	593.913	-1.56209
MT3041.1					5.35108	4.05323	8.34242	11.9015	1.07958
MT3042					7.43206	6.21495	12.5136	16.8362	1.08363
MT3107					6.83749	10.2682	4.39075	4.06392	-1.01641
MT3134	Rv3049c		Probable monooxygenase	intermediary metabolism and respiration	846.66	815.509	399.558	384.621	-1.08293
MT3165	Rv3080c	pknK	Serine/threonine-protein kinase transcriptional regulatory protein PknK (protein kinase K) (STPK K)	regulatory proteins	64.213	81.605	160.262	170.104	1.17274
MT3226	Rv3139	fadE24	Probable acyl-CoA dehydrogenase FadE24	lipid metabolism	1015.81	941.429	448.954	452.546	-1.11823
MT3441					181.342	163.75	87.5954	79.5367	-1.04018
MT3480	Rv3370c	dnaE2	Probable DNA polymerase III (alpha chain) DnaE2 (DNA nucleotidyltransferase)	information pathways	168.262	162.669	369.481	334.983	1.09222
MT3582	Rv3478	PPE60	PE family protein PPE60	PE/PPE	1460.84	1460.78	648.294	729.183	-1.086
MT3742					5.0538	5.13409	11.1964	12.7723	1.21794
MT3947	Rv3839		Conserved hypothetical protein	conserved hypotheticals	256.852	289.941	90.4494	78.9561	-1.68463
MT3948	Rv3840		Possible transcriptional regulatory protein	regulatory proteins	43.1059	43.7748	15.5871	13.9334	-1.54682
