## Supplementary material for "PrrA modulates *Mycobacterium tuberculosis* response to multiple environmental cues and is critically regulated by serine/threonine protein kinases": Table S7

### Sheet: Sheet1
Table S7. Comparison of effect of PrrA-T6A-DUC/∆prrA ("T6A") versus PrrA-DUC/∆prrA on genes differentially expressed ≥1 log2-fold change in the WT and PrrA-DUC/∆prrA sets, after 4 hours exposure to pH 5.7/250 mM NaCl.
CDC1551 Gene Number	H37Rv Gene Number	Gene Name	Product	Functional Category	PrrA-DUC/∆prrA_pH7_1	PrrA-DUC/∆prrA_pH7_2	PrrA-DUC/∆prrA_pH5.7/Cl-_1	PrrA-DUC/∆prrA_pH5.7/Cl-_2	T6A_pH7_1	T6A_pH7_2	T6A_pH5.7/Cl-_1	T6A_pH5.7/Cl-_2	PrrA-DUC/∆prrA_log2-fold change	T6A_log2-fold change	T6A_log2-fold change - PrrA-DUC/∆prrA_log2-fold change
MT0037	Rv0032	bioF2	Possible 8-amino-7-oxononanoate synthase BioF2 (AONS) (8-amino-7-ketopelargonate synthase) (7-keto-8-amino-pelargonic acid synthetase) (7-KAP synthetase) (L-alanine--pimelyl CoA ligase)	intermediary metabolism and respiration	120.994	122.407	27.0649	26.3069	106.476	101.598	27.1091	22.6959	-2.18623	-2.07326	0.112969
MT0038	Rv0033	acpA	Probable acyl carrier protein AcpA (ACP)	lipid metabolism	13.3777	12.9703	2.08191	1.57841	14.9285	12.1918	3.13659	2.41842	-2.80458	-2.30918	0.495404
MT0039	Rv0034		Conserved hypothetical protein	conserved hypotheticals	24.0799	26.2109	3.12287	2.89376	16.0262	20.9001	3.80871	2.79048	-3.04683	-2.47291	0.573916
MT0040	Rv0035	fadD34	Probable fatty-acid-CoA ligase FadD34 (fatty-acid-CoA synthetase) (fatty-acid-CoA synthase)	lipid metabolism	182.234	171.316	24.5666	25.2546	153.676	135.27	23.9725	21.0216	-2.82662	-2.6926	0.134018
MT0067	Rv0062	celA1	Possible cellulase CelA1 (endoglucanase) (endo-1,4-beta-glucanase) (FI-cmcase) (carboxymethyl cellulase)	intermediary metabolism and respiration	1834.83	1609.67	630.612	680.822	855.098	920.187	307.61	380.064	-1.39342	-1.36611	0.0273149
MT0158	Rv0150c		Conserved hypothetical protein	conserved hypotheticals	4.75652	3.24258	1.87372	1.57841	4.39075	4.93476	2.24042	3.72064	-1.17258	-0.599319	0.573263
MT0190	Rv0181c		Conserved hypothetical protein	conserved hypotheticals	34.4847	37.2897	77.8636	70.5024	55.1039	47.6059	100.595	94.6904	1.04944	0.915572	-0.133869
MT0196					273.202	299.398	690.155	738.697	426.341	382.879	700.803	758.267	1.31781	0.848978	-0.468832
MT0205	Rv0195		Possible two component transcriptional regulatory protein (probably LuxR-family)	regulatory proteins	4.75652	7.29581	76.1981	76.2899	9.87918	7.257	66.7645	64.5532	3.64092	2.90391	-0.737009
MT0206	Rv0196		Possible transcriptional regulatory protein	regulatory proteins	122.183	140.782	566.489	554.023	142.919	150.655	534.116	519.96	2.08892	1.84596	-0.242959
MT0207	Rv0197		Possible oxidoreductase	intermediary metabolism and respiration	824.661	765.519	3426.62	3378.07	796.92	811.622	2850.49	2855.22	2.09767	1.82684	-0.270837
MT0255	Rv0241c	htdX	Probable 3-hydroxyacyl-thioester dehydratase HtdX	intermediary metabolism and respiration	296.093	267.243	119.918	114.698	192.973	179.973	121.431	106.224	-1.26103	-0.717671	0.543355
MT0276	Rv0263c		Conserved hypothetical protein	conserved hypotheticals	266.662	242.113	102.638	97.5985	105.817	128.884	98.1304	103.992	-1.34252	-0.206423	1.1361
MT0277	Rv0264c		Conserved hypothetical protein	conserved hypotheticals	142.695	142.133	62.4574	59.9797	60.1532	66.1838	59.8192	57.856	-1.21533	-0.0973901	1.11794
MT0330	Rv0316		Possible muconolactone isomerase	intermediary metabolism and respiration	279.148	276.97	127.413	120.749	212.512	232.804	116.054	126.502	-1.16182	-0.870924	0.290891
MT0415					19.3233	17.8342	4.16383	5.26137	19.5388	17.9973	4.92892	4.83684	-1.9888	-1.94466	0.0441426
MT0417	Rv0404	fadD30	Fatty-acid-AMP ligase FadD30 (fatty-acid-AMP synthetase) (fatty-acid-AMP synthase)	lipid metabolism	81.4553	74.3092	21.6519	21.5716	88.4735	79.2464	21.284	18.0451	-1.84607	-2.10477	-0.258706
MT0456	Rv0440	groEL2	60 kDa chaperonin 2 GroEL2 (protein CPN60-2) (GroEL protein 2) (65 kDa antigen) (heat shock protein 65) (cell wall protein A) (antigen A)	virulence, detoxification, adaptation	9733.02	9306.75	4710.75	4319.06	9353.82	9788.53	5829.8	5513.99	-1.0761	-0.754867	0.321229
MT0469	Rv0453	PPE11	PPE family protein PPE11	PE/PPE	48.457	49.4494	102.43	100.229	39.0776	44.9934	73.7098	79.8078	1.04955	0.88145	-0.168101
MT0483	Rv0467	icl1	Isocitrate lyase Icl (isocitrase) (isocitratase)	intermediary metabolism and respiration	5284.49	5238.93	14958.1	15260.6	1727.76	1715.84	7239.24	7486.49	1.52183	2.09632	0.574484
MT0604	Rv0575c		Possible oxidoreductase	intermediary metabolism and respiration	8.02662	8.37667	260.656	256.492	10.9769	11.0306	172.512	175.056	4.97249	3.97838	-0.994104
MT0610					27.9445	28.3726	7.70308	11.0489	29.8571	34.253	8.28955	10.9759	-1.60965	-1.70711	-0.0974538
MT0611	Rv0583c	lpqN	Probable conserved lipoprotein LpqN	cell wall and cell processes	182.531	154.023	44.7612	51.5615	194.73	163.137	58.0269	56.1817	-1.80876	-1.65223	0.156531
MT0681	Rv0652	rplL	50S ribosomal protein L7/L12 RplL (SA1)	information pathways	473.273	470.985	191.536	187.568	381.995	389.265	141.37	167.243	-1.31585	-1.31706	-0.00121408
MT0705	Rv0676c	mmpL5	Probable conserved transmembrane transport protein MmpL5	cell wall and cell processes	411.736	383.705	1469.83	1429.25	403.509	402.038	967.413	918.441	1.86643	1.22673	-0.639699
MT0706	Rv0677c	mmpS5	Possible conserved membrane protein MmpS5	cell wall and cell processes	100.779	95.9264	390.775	365.402	97.0355	94.9215	280.276	240.912	1.94417	1.43759	-0.506578
MT0706.1	Rv0678		Conserved protein	conserved hypotheticals	53.8081	60.258	183	199.406	56.8602	54.2823	140.474	133.943	1.73972	1.2993	-0.440423
MT0733	Rv0706	rplV	50S ribosomal protein L22 RplV	information pathways	672.75	619.873	332.274	305.949	513.937	585.204	261.905	269.375	-1.01639	-1.04664	-0.0302517
MT0738	Rv0711	atsA	Possible arylsulfatase AtsA (aryl-sulfate sulphohydrolase) (arylsulphatase)	intermediary metabolism and respiration	2577.14	2404.91	5613.47	5547.86	1797.57	1695.52	4649.32	4130.85	1.16378	1.32934	0.165557
MT0772.5					22.5934	25.6704	151.563	175.204	36.4432	26.996	167.807	194.032	2.75208	2.49468	-0.257394
MT0869	Rv0846c		Probable oxidase	intermediary metabolism and respiration	195.017	150.24	354.758	387.237	219.318	193.617	318.812	341.741	1.10507	0.675605	-0.429463
MT0870	Rv0847	lpqS	Probable lipoprotein LpqS	cell wall and cell processes	393.007	392.082	937.07	1048.33	406.363	419.164	793.781	929.603	1.33785	1.06294	-0.274907
MT0873	Rv0850		Putative transposase (fragment)	insertion seqs and phages	32.9983	28.3726	59.7509	69.9763	33.3697	29.6085	53.0979	52.6471	1.07601	0.738398	-0.337609
MT0905	Rv0882		Probable transmembrane protein	cell wall and cell processes	15.756	11.8895	5.20479	4.73524	10.7573	10.1598	7.39338	5.39493	-1.45505	-0.730512	0.724542
MT0914	Rv0890c		Probable transcriptional regulatory protein (probably LuxR-family)	regulatory proteins	190.855	186.989	83.693	73.1331	252.029	248.189	94.0976	82.4123	-1.26194	-1.50717	-0.245231
MT0915	Rv0891c		Possible transcriptional regulatory protein	regulatory proteins	116.535	108.626	57.8772	52.8768	148.188	143.398	69.0049	57.67	-1.01768	-1.20983	-0.19215
MT0916	Rv0892		Probable monooxygenase	intermediary metabolism and respiration	411.736	365.601	141.778	143.109	390.776	382.879	161.534	146.407	-1.44737	-1.33149	0.115876
MT0921	Rv0897c		Probable oxidoreductase	intermediary metabolism and respiration	65.4021	67.0133	187.58	192.829	88.9126	95.2118	251.375	280.723	1.52076	1.53604	0.0152719
MT0965	Rv0938	ligD	ATP dependent DNA ligase LigD (ATP dependent polydeoxyribonucleotide synthase) (thermostable DNA ligase) (ATP dependent polynucleotide ligase) (sealase) (DNA repair enzyme) (DNA joinase)	information pathways	93.6439	104.303	331.649	318.05	149.944	151.236	419.631	412.992	1.71311	1.46704	-0.246076
MT0992.1	Rv0964c		Hypothetical protein	conserved hypotheticals	38.0521	30.5343	11.6587	12.8904	27.2226	30.7697	12.3223	15.8127	-1.48201	-1.02216	0.459844
MT0995	Rv0967	csoR	Copper-sensitive operon repressor CsoR	regulatory proteins	126.345	173.208	423.045	468.525	133.918	122.498	390.505	405.55	1.5696	1.63188	0.0622721
MT0996	Rv0968		Conserved protein	conserved hypotheticals	125.453	158.346	473.844	481.679	124.039	126.272	357.795	407.597	1.74828	1.61397	-0.134309
MT0997	Rv0969	ctpV	Probable metal cation transporter P-type ATPase CtpV	cell wall and cell processes	724.477	785.515	2283.24	2380.51	623.486	655.742	1752.9	2260.85	1.62664	1.65035	0.0237042
MT1009	Rv0981	mprA	Mycobacterial persistence regulator MRPA (two component response transcriptional regulatory protein)	regulatory proteins	166.775	166.723	409.513	412.755	82.1069	105.662	262.129	251.143	1.30167	1.46209	0.160419
MT1010	Rv0982	mprB	Two component sensor kinase MprB	regulatory proteins	282.715	317.773	885.646	856.552	366.408	343.111	930.446	905.977	1.53579	1.37032	-0.165467
MT1086					2.97282	3.5128	12.2833	9.47047	2.19537	3.19308	7.39338	6.13906	1.74873	1.34357	-0.40516
MT1087	Rv1057		Conserved hypothetical protein	conserved hypotheticals	1241.45	1332.43	3663.13	3382.01	871.124	862.712	2773.64	2511.25	1.45264	1.60762	0.154976
MT1088	Rv1058	fadD14	Probable medium chain fatty-acid-CoA ligase FadD14 (fatty-acid-CoA synthetase) (fatty-acid-CoA synthase)	lipid metabolism	313.93	314.801	792.377	762.636	238.637	238.32	641.208	633.626	1.30673	1.41811	0.111382
MT1145	Rv1115		Possible exported protein	cell wall and cell processes	45.1869	40.8025	271.898	252.283	27.4422	31.3502	133.753	134.501	2.6113	2.19939	-0.411911
MT1147					7.13477	8.9171	84.9421	81.2882	8.78149	8.99867	49.7373	37.2064	3.36224	2.27963	-1.08261
MT1196	Rv1159A		Unknown protein	conserved hypotheticals	67.7803	53.7728	124.498	133.113	59.7141	61.8296	113.813	100.085	1.0858	0.814081	-0.271715
MT1217	Rv1179c		Unknown protein	conserved hypotheticals	97.2113	94.0349	317.908	328.047	58.6164	54.8629	201.19	212.821	1.75566	1.86336	0.107697
MT1218					1020.27	1013.58	2860.97	2806.94	640.61	658.064	1673.82	1638.76	1.47866	1.35122	-0.127446
MT1254	Rv1216c		Probable conserved integral membrane protein	cell wall and cell processes	64.8075	70.7964	196.741	192.566	66.0807	57.4754	183.938	143.989	1.52006	1.39819	-0.121868
MT1255	Rv1217c		Probable tetronasin-transport integral membrane protein ABC transporter	cell wall and cell processes	167.667	167.533	641.021	681.874	148.627	151.526	527.395	590.466	1.97981	1.89842	-0.0813859
MT1256	Rv1218c		Probable tetronasin-transport ATP-binding protein ABC transporter	cell wall and cell processes	98.4004	97.0072	420.755	379.871	79.9116	86.7937	337.183	269.375	2.03549	1.86437	-0.171125
MT1257	Rv1219c		Probable transcriptional regulatory protein	regulatory proteins	64.5102	61.0686	268.151	252.809	55.982	61.249	230.987	198.124	2.05425	1.8743	-0.179952
MT1410	Rv1364c		Possible sigma factor regulatory protein	information pathways	129.912	140.242	302.71	311.736	159.823	143.108	312.09	280.351	1.18364	0.961886	-0.221755
MT1418.1					5.94564	9.72774	45.3857	45.5109	5.92751	6.38616	36.9669	29.7652	2.51687	2.43117	-0.0857051
MT1419	Rv1375		Conserved hypothetical protein	conserved hypotheticals	114.751	128.352	6569.69	6446.76	107.573	97.2437	5729.2	5368.89	5.74056	5.75466	0.0141003
MT1420	Rv1376		Conserved hypothetical protein	conserved hypotheticals	40.4304	58.0962	635.817	612.161	55.3234	50.799	601.329	594.931	3.65442	3.48869	-0.165734
MT1447	Rv1403c		Putative methyltransferase	intermediary metabolism and respiration	24.6744	18.3746	277.727	267.541	18.8802	22.3515	226.954	248.353	3.67014	3.54036	-0.12978
MT1448	Rv1404		Probable transcriptional regulatory protein	regulatory proteins	186.099	182.936	577.315	587.695	165.531	165.169	445.395	469.917	1.65836	1.46913	-0.189233
MT1449	Rv1405c		Putative methyltransferase	intermediary metabolism and respiration	53.5108	62.9601	3332.52	3304.14	48.7373	53.992	2832.56	2665.1	5.82812	5.74763	-0.0804833
MT1545	Rv1497	lipL	Probable esterase LipL	intermediary metabolism and respiration	219.989	243.464	956.432	959.938	274.641	283.603	1098.48	1172.56	2.04655	2.02544	-0.0211067
MT1585.1					811.58	769.302	357.257	350.144	549.063	524.826	328.445	385.831	-1.15956	-0.587145	0.572415
MT1608	Rv1557	mmpL6	Probable conserved transmembrane transport protein MmpL6	cell wall and cell processes	37.1603	46.7472	100.973	108.91	45.8833	44.7031	110.901	120.177	1.31393	1.35073	0.0368022
MT1722	Rv1682		Probable coiled-coil structural protein	conserved hypotheticals	15.4587	18.3746	88.4814	91.5479	15.5871	13.3529	79.0868	58.4141	2.40476	2.22918	-0.175579
MT1745	Rv1705c	PPE22	PPE family protein PPE22	PE/PPE	21.9989	25.4002	89.9387	88.6542	25.0272	21.1904	75.5021	74.0408	1.90887	1.67795	-0.230919
MT1746	Rv1706c	PPE23	PPE family protein PPE23	PE/PPE	17.8369	14.5916	73.908	76.2899	12.2941	13.3529	49.7373	58.0421	2.21395	2.08125	-0.132697
MT1746.1					29.1337	26.2109	56.8363	53.666	16.6848	20.0293	32.9342	27.9048	1.00245	0.735137	-0.267309
MT1821.1					3.2701	2.97237	7.49489	7.36592	4.39075	4.06392	8.28955	6.51113	1.24791	0.781188	-0.466726
MT1823	Rv1773c		Probable transcriptional regulatory protein	regulatory proteins	48.457	44.0451	138.031	134.691	46.3224	54.5726	160.862	180.451	1.56216	1.76993	0.207762
MT1969	Rv1918c	PPE35	PPE family protein PPE35	PE/PPE	273.202	216.713	108.676	95.757	233.807	177.071	86.2561	68.0878	-1.25752	-1.41932	-0.161804
MT2060	Rv2004c		Conserved protein	conserved hypotheticals	103.454	101.871	289.386	297.005	135.235	137.593	430.385	459.128	1.51336	1.70645	0.193086
MT2151	Rv2090		Probable 5'-3' exonuclease	information pathways	43.1059	28.3726	13.7406	16.0472	36.2236	32.8016	13.4425	12.0921	-1.26278	-1.44123	-0.178455
MT2303	Rv2243	fabD	Malonyl CoA-acyl carrier protein transacylase FabD (malonyl CoA:ACPM acyltransferase) (MCT)	lipid metabolism	1164.45	1107.07	2585.95	2704.35	356.748	374.751	853.152	962.531	1.21969	1.31308	0.093386
MT2306	Rv2246	kasB	3-oxoacyl-[acyl-carrier protein] synthase 2 KasB (beta-ketoacyl-ACP synthase) (KAS I)	lipid metabolism	1559.84	1602.38	3676.45	3498.02	641.927	684.77	1680.31	1601.74	1.18197	1.30744	0.12547
MT2314	Rv2253		Possible secreted unknown protein	cell wall and cell processes	13.9723	13.781	5.82936	4.47217	10.9769	10.4501	4.70488	6.13906	-1.40294	-0.966409	0.436535
MT2336					130.21	143.214	47.884	46.8262	159.384	191.294	49.2892	52.089	-1.52904	-1.78287	-0.253828
MT2457	Rv2388c	hemN	Probable oxygen-independent coproporphyrinogen III oxidase HemN (coproporphyrinogenase) (coprogen oxidase)	intermediary metabolism and respiration	108.211	108.897	364.96	375.662	99.8895	113.79	360.932	356.81	1.76936	1.75457	-0.0147899
MT2458	Rv2389c	rpfD	Probable resuscitation-promoting factor RpfD	cell wall and cell processes	33.5929	32.9662	489.458	470.367	43.9075	35.9947	474.521	439.966	3.8499	3.50083	-0.34907
MT2459	Rv2390c		Conserved hypothetical protein	conserved hypotheticals	5.94564	8.10645	333.315	340.411	7.24473	8.99867	379.527	332.812	5.56723	5.46786	-0.0993731
MT2461	Rv2391	sirA	Ferredoxin-dependent sulfite reductase SirA	intermediary metabolism and respiration	610.023	673.646	1385.72	1322.97	493.959	510.312	1097.13	998.621	1.07705	1.06137	-0.0156848
MT2462	Rv2392	cysH	Probable 3'-phosphoadenosine 5'-phosphosulfate reductase CysH (PAPS reductase, thioredoxin DEP.) (padops reductase) (3'- phosphoadenylylsulfate reductase) (PAPS sulfotransferase)	intermediary metabolism and respiration	176.288	196.717	417.216	440.377	168.166	178.812	401.483	386.017	1.19862	1.18419	-0.0144341
MT2603	Rv2528c	mrr	Probable restriction system protein Mrr	information pathways	46.9706	48.3685	17.6963	17.8887	33.1501	26.996	10.9781	11.72	-1.42173	-1.41515	0.0065847
MT2635	Rv2558		Conserved protein	conserved hypotheticals	101.968	109.167	315.41	309.632	108.012	105.662	377.063	385.087	1.56458	1.83345	0.268869
MT2639	Rv2563		Probable glutamine-transport transmembrane protein ABC transporter	cell wall and cell processes	503.299	504.221	157.809	141.005	281.886	269.67	90.0649	84.0866	-1.74943	-1.66645	0.082978
MT2640	Rv2564	glnQ	Probable glutamine-transport ATP-binding protein ABC transporter GlnQ	cell wall and cell processes	448.896	419.374	107.01	103.123	221.074	231.643	62.0596	72.1805	-2.04455	-1.74629	0.298261
MT2667	Rv2590	fadD9	Probable fatty-acid-CoA ligase FadD9 (fatty-acid-CoA synthetase) (fatty-acid-CoA synthase)	lipid metabolism	648.67	653.921	1572.89	1616.29	677.053	696.091	1434.09	1340.36	1.29157	1.01481	-0.27677
MT2726					9.51303	6.48516	22.0683	20.5194	8.56195	6.09588	12.9944	11.348	1.42558	0.692041	-0.733536
MT2728	Rv2651c		Possible PhiRv2 prophage protease	insertion seqs and phages	51.7271	52.4217	127.205	136.007	37.5409	33.6725	62.9558	76.4592	1.33492	0.967178	-0.367746
MT2783	Rv2710	sigB	RNA polymerase sigma factor SigB	information pathways	3094.71	3196.37	8784.01	8753.61	2688.45	2490.89	5288.96	5240.71	1.47903	1.02331	-0.455722
MT2912	Rv2846c	efpA	Possible integral membrane efflux protein EfpA	cell wall and cell processes	739.935	752.549	1528.75	1548.16	321.183	315.824	732.617	709.341	1.04357	1.17783	0.134261
MT2940	Rv2873	mpt83	Cell surface lipoprotein Mpt83 (lipoprotein P23)	cell wall and cell processes	800.581	676.348	1795.23	1902.51	313.719	260.671	882.501	663.949	1.32422	1.42608	0.101859
MT2941					137.642	109.978	270.024	278.853	42.8098	42.9614	129.944	93.7602	1.14974	1.37816	0.228419
MT2960					5.64836	6.75538	16.8635	15.7841	8.12288	11.0306	22.6282	18.2312	1.3905	1.10679	-0.283711
MT2979	Rv2911	dacB2	Probable penicillin-binding protein DacB2 (D-alanyl-D-alanine carboxypeptidase) (DD-peptidase) (DD-carboxypeptidase) (PBP) (DD-transpeptidase) (serine-type D-ala-D-ala carboxypeptidase) (D-amino acid hydrolase)	cell wall and cell processes	210.476	216.442	104.928	103.386	155.432	155.59	74.1579	84.4586	-1.03471	-0.966435	0.0682788
MT2985	Rv2917		Conserved hypothetical alanine and arginine rich protein	conserved hypotheticals	241.393	199.959	72.0342	86.2865	218.001	195.358	91.4091	98.5971	-1.48332	-1.12182	0.361509
MT3033					28.5391	35.3982	1.66553	4.2091	16.2458	23.8029	1.34425	2.41842	-3.4958	-3.34145	0.15435
MT3034	Rv2958c		Possible glycosyl transferase	intermediary metabolism and respiration	736.368	522.596	84.1093	83.6558	403.29	447.611	79.3108	82.2262	-2.90644	-2.39523	0.51121
MT3065	Rv2987c	leuD	Probable 3-isopropylmalate dehydratase (small subunit) LeuD (isopropylmalate isomerase) (alpha-IPM isomerase) (IPMI)	intermediary metabolism and respiration	73.4287	76.4709	35.3925	30.779	96.5964	87.6645	21.7321	23.8121	-1.17123	-2.01529	-0.844053
MT3093	Rv3013		Conserved protein	conserved hypotheticals	26.1608	25.4002	10.4096	15.258	24.5882	18.5779	12.9944	14.8826	-1.02725	-0.640933	0.386316
MT3101					7.72934	7.83624	32.4779	34.462	11.6355	11.9015	56.6826	57.1119	2.09561	2.27304	0.17743
MT3102
MT3103					2.67554	3.24258	15.8226	14.2057	5.04936	4.93476	23.0763	29.2071	2.33183	2.38835	0.0565213
MT3104					7.72934	10.5384	49.5496	52.6137	9.4401	11.0306	80.4311	78.3196	2.46628	2.96489	0.498613
MT3105					12.7831	9.99796	59.1264	47.0893	16.0262	11.9015	106.868	90.0396	2.23199	2.79146	0.559477
MT3106.1	Rv3022A	PE29	PE family protein PE29	PE/PPE	8.3239	2.97237	17.2799	12.8904	7.02519	4.93476	21.9561	23.254	1.45177	1.88844	0.436664
MT3111	Rv3027c		GCN5-related N-acetyltransferase	intermediary metabolism and respiration	205.719	207.795	100.973	105.227	201.096	202.035	106.644	90.9698	-1.00549	-1.03308	-0.0275935
MT3175	Rv3090		Unknown alanine and valine rich protein	conserved hypotheticals	114.751	111.329	48.7168	46.5632	137.211	125.691	56.0105	59.5303	-1.24288	-1.1873	0.0555826
MT3227	Rv3140	fadE23	Probable acyl-CoA dehydrogenase FadE23	lipid metabolism	865.686	892.791	405.349	379.345	428.317	452.546	271.987	245.563	-1.16311	-0.76776	0.395353
MT3305	Rv3209		Conserved hypothetical threonine and proline rich protein	conserved hypotheticals	68.3749	69.9857	193.41	189.146	102.085	98.4049	234.124	224.169	1.46704	1.18942	-0.277613
MT3326	Rv3229c	desA3	Possible linoleoyl-CoA desaturase (delta(6)-desaturase)	lipid metabolism	282.715	265.621	975.585	933.894	214.927	201.744	775.409	674.181	1.80075	1.7959	-0.00484909
MT3327	Rv3230c		Hypothetical oxidoreductase	intermediary metabolism and respiration	188.18	209.417	659.551	662.407	178.923	168.943	553.384	546.377	1.73168	1.65804	-0.0736348
MT3349	Rv3251c	rubA	Probable rubredoxin RubA	intermediary metabolism and respiration	43.4032	31.0747	112.215	84.7081	35.3455	42.6711	122.551	125.572	1.41311	1.67731	0.2642
MT3388	Rv3289c		Possible transmembrane protein	cell wall and cell processes	9.51303	11.8895	82.8602	91.811	17.7825	17.4168	60.4913	64.1811	3.01404	1.8232	-1.19084
MT3389	Rv3290c	lat	Probable L-lysine-epsilon aminotransferase Lat (L-lysine aminotransferase) (lysine 6-aminotransferase)	intermediary metabolism and respiration	205.422	200.5	1934.1	1961.18	283.423	287.958	1209.83	1070.99	3.2625	1.9968	-1.2657
MT3449.2					4.16195	5.94473	2.4983	1.05227	8.12288	5.22504	2.01638	2.23239	-1.44284	-1.66539	-0.222543
MT3475	Rv3366	spoU	Probable tRNA/rRNA methylase SpoU (tRNA/rRNA methyltransferase)	information pathways	27.0527	22.4279	8.95223	10.7858	23.71	24.9641	15.2349	9.48764	-1.33113	-0.993599	0.337528
MT3514	Rv3406		Probable dioxygenase	intermediary metabolism and respiration	127.237	124.029	929.575	949.152	122.063	122.498	938.736	911.93	2.90244	2.91947	0.0170231
MT3526	Rv3417c	groEL1	60 kDa chaperonin 1 GroEL1 (protein CPN60-1) (GroEL protein 1)	virulence, detoxification, adaptation	1763.78	1685.6	823.814	768.161	1653.55	1758.22	954.867	972.949	-1.11475	-0.823081	0.291672
MT3527	Rv3418c	groES	10 kDa chaperonin GroES (protein CPN10) (protein GroES) (BCG-a heat shock protein) (10 kDa antigen)	virulence, detoxification, adaptation	835.66	755.251	342.683	345.935	1025.46	884.483	496.925	392.528	-1.20787	-1.1045	0.103371
MT3532.2					21.107	27.0215	53.9216	55.5075	20.417	25.8349	34.5025	29.3931	1.17661	0.476297	-0.700317
MT3573.11					38.0521	44.8557	166.137	156.789	75.5208	69.3769	271.091	325.37	1.9586	2.03878	0.0801753
MT3573.12					68.3749	69.4453	308.748	314.893	142.48	119.305	573.323	540.982	2.17676	2.08159	-0.0951687
MT3573.8					98.1031	104.843	312.912	293.322	106.036	97.2437	293.495	288.35	1.57863	1.51198	-0.0666528
MT3632	Rv3529c		Conserved hypothetical protein	conserved hypotheticals	10.1076	10.2682	41.6383	48.4046	13.8308	8.70839	41.4478	35.5322	2.13414	1.72925	-0.404889
MT3633	Rv3530c		Possible oxidoreductase	intermediary metabolism and respiration	12.4859	10.2682	64.9557	59.4535	14.709	13.9334	54.4422	41.8572	2.45604	1.73603	-0.720009
MT3634	Rv3531c		Hypothetical protein	conserved hypotheticals	22.5934	24.0491	134.075	139.426	28.5398	29.3183	129.944	128.92	2.54685	2.16243	-0.384418
MT3715					14.8641	11.6192	60.7919	63.6626	14.4895	13.6432	84.4638	67.5297	2.23504	2.42168	0.186639
MT3716	Rv3614c	espD	ESX-1 secretion-associated protein EspD	cell wall and cell processes	220.881	202.121	1288.91	1207.75	190.778	177.942	1421.32	1288.83	2.56239	2.87501	0.312616
MT3717	Rv3615c	espC	ESX-1 secretion-associated protein EspC	cell wall and cell processes	113.265	100.52	808.616	805.253	99.6699	91.1479	843.742	713.62	2.91773	3.02384	0.106111
MT3718	Rv3616c	espA	ESX-1 secretion-associated protein A, EspA	cell wall and cell processes	278.851	261.838	2096.49	2057.46	238.637	230.482	2235.27	2142.53	2.94223	3.22078	0.278544
MT3718.1
MT3804	Rv3701c		Conserved hypothetical protein	conserved hypotheticals	31.5119	42.1536	102.014	94.9678	51.8108	49.6378	122.551	116.456	1.41381	1.2319	-0.181914
MT3805	Rv3702c		Conserved hypothetical protein	conserved hypotheticals	24.3771	25.6704	75.1571	70.5024	28.1008	29.6085	95.2178	101.388	1.54187	1.77372	0.231854
MT3807	Rv3704c	gshA	Glutamate--cysteine ligase GshA (gamma-glutamylcysteine synthetase) (gamma-ECS) (GCS) (gamma-glutamyl-L-cysteine synthetase)	intermediary metabolism and respiration	145.668	148.078	422.629	414.07	164.214	157.622	525.154	607.581	1.51	1.81486	0.304852
MT3853	Rv3745c		Conserved hypothetical protein	conserved hypotheticals	1.48641	0.270215	9.99319	12.8904	1.31722	0.870839	12.7704	11.348	3.68794	3.38273	-0.305203
MT3854	Rv3746c	PE34	Probable PE family protein PE34 (PE family-related protein)	PE/PPE	5.64836	4.86387	74.1162	66.0302	7.90334	5.8056	51.3056	54.3214	3.7392	2.91458	-0.824623
MT3933	Rv3825c	pks2	Polyketide synthase Pks2	lipid metabolism	2287.88	2293.86	4829.63	4611.07	1750.37	1782.32	4523.63	4490.45	1.04307	1.3515	0.30843
MT3949	Rv3841	bfrB	Bacterioferritin BfrB	intermediary metabolism and respiration	61.2401	66.7431	536.093	487.729	126.234	123.369	704.164	578.002	2.99862	2.35888	-0.639734
MT3969	Rv3854c	ethA	Monooxygenase EthA	intermediary metabolism and respiration	733.693	716.881	8351.39	8312.44	607.899	588.397	5963.1	5094.68	3.52206	3.20786	-0.314201
MT3970	Rv3855	ethR	Transcriptional regulatory repressor protein (TetR-family) EthR	regulatory proteins	153.992	159.967	864.827	987.823	125.795	118.144	745.387	655.392	2.55951	2.51834	-0.0411717
