## Supplementary material for "PrrA modulates *Mycobacterium tuberculosis* response to multiple environmental cues and is critically regulated by serine/threonine protein kinases": Table S8

### Sheet: Sheet1
Table S8. Comparison of effect of PrrA-T6A-DUC/∆prrA ("T6A") versus PrrA-DUC/∆prrA on genes differentially expressed ≥1 log2-fold change in the WT and PrrA-DUC/∆prrA sets, after 4 hours exposure to 100 µM DETA NONOate.
CDC1551 Gene Number	H37Rv Gene Number	Gene Name	Product	Functional Category	PrrA-DUC/∆prrA_cont_1	PrrA-DUC/∆prrA_cont_2	PrrA-DUC/∆prrA_NO_1	PrrA-DUC/∆prrA_NO_2	T6A_cont_1	T6A_cont_2	T6A_NO_1	T6A_NO_2	PrrA-DUC/∆prrA_log2-fold change	T6A_log2-fold change	T6A_log2-fold change - PrrA-DUC/∆prrA_log2-fold change
MT0086	Rv0079		Unknown protein	conserved hypotheticals	55.3462	55.7377	2992.32	2882.39	23.7667	27.4178	1886.7	1869.17	5.7237	6.19766	0.47396
MT0087	Rv0080		Conserved hypothetical protein	conserved hypotheticals	15.6042	18.0559	759.984	748.197	6.79048	5.57272	559.933	562.455	5.47293	6.49404	1.02111
MT0124					137.512	133.456	44.7049	46.2682	53.8995	45.9192	12.6082	12.0676	-1.57383	-2.01857	-0.444736
MT0196					172.378	174.475	757.603	720.671	140.69	121.708	1363.62	1525.24	2.09125	3.45997	1.36872
MT0294					1.46289	1.17756	4.76147	6.14957	0.424405	0.891636	3.23287	5.50912	2.02935	2.72396	0.694607
MT0295	Rv0282	eccA3	ESX conserved component EccA3. ESX-3 type VII secretion system protein.	cell wall and cell processes	1103.51	1088.85	4446.95	4519.05	990.35	1020.25	3892.05	4165.68	2.03204	2.00299	-0.0290546
MT0296	Rv0283	eccB3	ESX conserved component EccB3. ESX-3 type VII secretion system protein. Possible membrane protein.	cell wall and cell processes	686.097	702.217	3322.18	3115.49	739.738	766.807	3423.93	3161.45	2.213	2.1278	-0.0852046
MT0297	Rv0284	eccC3	ESX conserved component EccC3. ESX-3 type VII secretion system protein. Possible membrane protein.	cell wall and cell processes	1885.91	1852.1	7871.77	7847.43	1701.23	1670.93	6760.9	6465.35	2.07226	1.97153	-0.100737
MT0298	Rv0285	PE5	PE family protein PE5	PE/PPE	207.243	183.11	789.611	810.572	189.709	183.008	730.305	665.555	2.03861	1.90335	-0.135261
MT0299	Rv0286	PPE4	PPE family protein PPE4	PE/PPE	1016.96	995.821	4909.08	4835.9	949.819	969.877	4194.32	3918.56	2.27565	2.07913	-0.196515
MT0300	Rv0287	esxG	ESAT-6 like protein EsxG (conserved protein TB9.8)	cell wall and cell processes	1034.02	1008.58	4658.84	4156.52	812.948	848.391	3203.77	3270.58	2.10988	1.9625	-0.147385
MT0301	Rv0288	esxH	Low molecular weight protein antigen 7 EsxH (10 kDa antigen) (CFP-7) (protein TB10.4)	cell wall and cell processes	732.422	703.002	2831.75	2990.45	626.634	597.619	2054.49	1901.7	2.02039	1.6916	-0.328793
MT0302	Rv0289	espG3	ESX-3 secretion-associated protein EspG3	cell wall and cell processes	1307.34	1366.75	6408.68	5924.67	1406.48	1420.15	5401.15	4864.56	2.20524	1.86048	-0.344766
MT0303	Rv0290	eccD3	ESX conserved component EccD3. ESX-3 type VII secretion system protein. Probable transmembrane protein.	cell wall and cell processes	746.32	757.169	3686.7	3435.27	854.965	867.339	3465.63	3048.64	2.24387	1.9189	-0.324977
MT0304	Rv0291	mycP3	Probable membrane-anchored mycosin MycP3 (serine protease) (subtilisin-like protease) (subtilase-like) (mycosin-3)	intermediary metabolism and respiration	621.974	598.395	2561.94	2395.11	651.462	707.29	2383.59	2215.45	2.02268	1.75888	-0.263795
MT0305					227.236	230.212	909.441	896.666	269.71	261.472	943.674	791.74	1.98083	1.70616	-0.274671
MT0335	Rv0320		Possible conserved exported protein	cell wall and cell processes	25.113	21.3923	76.1835	81.9942	16.764	20.7305	62.0711	65.5848	1.77331	1.77187	-0.00144056
MT0352	Rv0338c		Probable iron-sulfur-binding reductase	intermediary metabolism and respiration	1436.56	1409.73	322.986	336.762	1735.82	1681.18	388.914	437.844	-2.10937	-2.04459	0.0647784
MT0465	Rv0449c		Conserved hypothetical protein	conserved hypotheticals	38.2791	35.7192	90.997	93.122	30.5572	37.2258	92.1367	77.6524	1.31755	1.31938	0.00182906
MT0466	Rv0450c	mmpL4	Probable conserved transmembrane transport protein MmpL4	cell wall and cell processes	680.49	693.777	2578.6	2526.3	742.921	762.126	2989.43	2760.86	1.89298	1.93351	0.0405312
MT0467	Rv0451c	mmpS4	Probable conserved membrane protein MmpS4	cell wall and cell processes	152.141	128.746	477.734	515.685	102.918	121.708	439.993	472.998	1.82627	2.02493	0.198656
MT0481	Rv0465c		Probable transcriptional regulatory protein	regulatory proteins	248.448	240.418	558.944	593.58	188.86	187.243	471.029	428.925	1.23759	1.25652	0.0189372
MT0595	Rv0569		Conserved protein	conserved hypotheticals	13.6537	17.8596	47.8792	54.1748	17.825	18.0556	31.0355	30.169	1.67204	0.767849	-0.904187
MT0596	Rv0570	nrdZ	Probable ribonucleoside-diphosphate reductase (large subunit) NrdZ (ribonucleotide reductase)	information pathways	35.1095	33.1679	304.47	304.843	27.7985	29.424	102.482	115.692	3.16016	1.93644	-1.22373
MT0597	Rv0571c		Conserved protein	conserved hypotheticals	41.4487	40.0369	187.285	196.2	54.1117	54.1669	104.098	112.544	2.23497	1.00413	-1.23085
MT0598					23.1625	14.9157	112.159	125.92	24.8277	23.4054	43.967	72.668	2.6574	1.28222	-1.37518
MT0599	Rv0572c		Hypothetical protein	conserved hypotheticals	24.1378	19.8222	150.251	158.132	29.284	24.9658	62.0711	74.7667	2.81994	1.33999	-1.47995
MT0600					0.975263	0.981298	85.1774	95.4647	0.636608	0.668727	30.0657	35.9405	6.48193	5.60566	-0.87628
MT0601	Rv0573c	pncB2	Nicotinic acid phosphoribosyltransferase PncB2	intermediary metabolism and respiration	6.33921	8.04664	36.5046	32.5049	10.1857	8.47054	17.4575	17.5767	2.24338	0.904288	-1.33909
MT0602	Rv0574c		Conserved hypothetical protein	conserved hypotheticals	11.947	12.5606	100.52	96.3432	10.3979	9.80799	40.7341	35.1535	3.00016	1.89545	-1.10471
MT0680	Rv0651	rplJ	50S ribosomal protein L10 RplJ	information pathways	700.97	619.984	229.08	235.441	516.713	475.688	193.972	232.433	-1.50695	-1.21445	0.292504
MT0681	Rv0652	rplL	50S ribosomal protein L7/L12 RplL (SA1)	information pathways	1060.84	986.204	345.207	360.775	893.161	830.336	324.903	330.023	-1.53564	-1.39561	0.140021
MT0721	Rv0694	lldD1	Possible L-lactate dehydrogenase (cytochrome) LldD1	intermediary metabolism and respiration	160.431	152.886	727.976	779.238	183.343	202.178	470.382	574.523	2.26686	1.44104	-0.82582
MT0845	Rv0823c		Possible transcriptional regulatory protein	regulatory proteins	163.6	151.512	1161.01	1104.29	103.979	117.696	876.43	785.181	2.84804	2.90561	0.057566
MT0846	Rv0824c	desA1	Probable acyl-[acyl-carrier protein] desaturase DesA1 (acyl-[ACP] desaturase) (stearoyl-ACP desaturase) (protein Des)	lipid metabolism	820.196	806.43	5996.81	5912.37	444.565	456.74	3849.7	3870.29	2.8723	3.09856	0.226268
MT0868					4.6325	7.85038	14.8135	13.4705	5.51727	6.24145	23.2766	27.0209	1.14308	2.1016	0.958528
MT0869	Rv0846c		Probable oxidase	intermediary metabolism and respiration	106.547	82.429	297.856	303.672	59.4167	57.2876	416.393	479.031	1.67785	2.94034	1.2625
MT0870	Rv0847	lpqS	Probable lipoprotein LpqS	cell wall and cell processes	139.95	143.269	604.971	573.96	99.7352	88.4948	825.028	915.564	2.05682	3.20857	1.15176
MT0873	Rv0850		Putative transposase (fragment)	insertion seqs and phages	18.7738	16.0933	44.4404	48.0252	11.6711	10.0309	109.271	118.577	1.41372	3.38951	1.97579
MT0894					170.915	168.979	415.306	381.273	124.563	129.064	373.396	466.701	1.22935	1.73061	0.501257
MT0909	Rv0886	fprB	Probable NADPH:adrenodoxin oxidoreductase FprB (adrenodoxin reductase) (AR) (ferredoxin-NADP(+) reductase)	intermediary metabolism and respiration	179.205	200.577	784.32	699.879	35.65	42.5756	274.47	259.716	1.96404	2.77156	0.807522
MT0996	Rv0968		Conserved protein	conserved hypotheticals	30.7208	34.9342	68.2478	70.8664	19.947	21.6222	46.5533	45.3847	1.07306	1.14365	0.0705941
MT0997	Rv0969	ctpV	Probable metal cation transporter P-type ATPase CtpV	cell wall and cell processes	154.092	172.905	344.942	344.376	136.446	128.841	278.027	288.573	1.07168	1.09518	0.0234967
MT1126	Rv1094	desA2	Possible acyl-[acyl-carrier protein] desaturase DesA2 (acyl-[ACP] desaturase) (stearoyl-ACP desaturase)	lipid metabolism	573.211	563.854	2295.29	2292.03	334.007	432.443	1451.23	1353.15	2.0124	1.87166	-0.140746
MT1255	Rv1217c		Probable tetronasin-transport integral membrane protein ABC transporter	cell wall and cell processes	170.427	160.54	394.144	355.211	141.327	166.959	390.854	386.426	1.18137	1.33488	0.153507
MT1383	Rv1342c		Conserved membrane protein	cell wall and cell processes	40.4734	52.4013	148.135	134.119	48.3822	40.7923	212.723	182.85	1.59366	2.14391	0.550251
MT1384	Rv1343c	lprD	Probable conserved lipoprotein LprD	cell wall and cell processes	58.0281	55.3452	222.996	219.92	42.0161	49.04	241.172	250.272	1.96838	2.43488	0.466498
MT1385	Rv1344	mbtL	Acyl carrier protein (ACP) MbtL	lipid metabolism	49.4946	45.9247	334.89	377.759	23.1301	24.0742	245.698	250.796	2.90287	3.39424	0.491375
MT1387	Rv1345	mbtM	Probable fatty acyl-AMP ligase MbtM	lipid metabolism	158.724	176.241	980.334	846.298	124.987	132.408	753.258	709.103	2.44471	2.50575	0.0610443
MT1388	Rv1346	mbtN	Acyl-CoA dehydrogenase MbtN	lipid metabolism	131.417	147.391	747.287	717.45	95.4912	99.4174	579.007	525.465	2.38927	2.50092	0.111649
MT1389	Rv1347c	mbtK	Lysine N-acetyltransferase MbtK	lipid metabolism	30.7208	36.1118	365.311	371.61	22.9179	24.2971	306.799	282.539	3.45141	3.63855	0.187148
MT1390	Rv1348	irtA	Iron-regulated transporter IrtA	cell wall and cell processes	139.706	146.017	1626.57	1618.21	87.0031	85.3741	920.721	757.111	3.50395	3.28073	-0.223221
MT1392	Rv1349	irtB	Iron-regulated transporter IrtB	cell wall and cell processes	66.0741	62.8031	777.178	744.098	50.7164	48.8171	459.39	344.189	3.5624	3.00909	-0.55331
MT1507	Rv1460		Probable transcriptional regulatory protein	regulatory proteins	182.374	179.185	1882.9	1805.04	151.725	152.024	1298.32	1416.11	3.35099	3.16018	-0.190805
MT1508	Rv1461		Conserved protein	conserved hypotheticals	1751.57	1713.74	14029.4	13730.8	1984.73	1871.1	11163.1	12333.1	3.00204	2.60733	-0.394711
MT1509	Rv1462		Conserved hypothetical protein	conserved hypotheticals	411.561	425.883	3750.72	3490.03	524.989	532.306	3464.66	3659.89	3.11149	2.75257	-0.358914
MT1510	Rv1463		Probable conserved ATP-binding protein ABC transporter	cell wall and cell processes	438.868	445.705	3924.25	3665.14	536.661	517.594	3237.72	3414.35	3.10068	2.65757	-0.443104
MT1511	Rv1464	csd	Probable cysteine desulfurase Csd	intermediary metabolism and respiration	289.897	303.81	2714.04	2723.38	311.301	359.329	2383.27	2521.08	3.19403	2.87116	-0.322867
MT1512	Rv1465		Possible nitrogen fixation related protein	intermediary metabolism and respiration	65.8302	63.3918	685.123	644.826	77.454	86.9345	682.782	683.394	3.36533	3.0558	-0.309532
MT1513	Rv1466		Conserved protein	conserved hypotheticals	73.8762	75.3637	841.722	782.752	92.7326	104.321	863.822	901.66	3.44319	3.16468	-0.278507
MT1569	Rv1519		Conserved hypothetical protein	conserved hypotheticals	20.9681	19.2334	86.2355	89.9008	12.9444	8.02472	97.6326	85.5226	2.13416	3.11063	0.97647
MT1570	Rv1520		Probable sugar transferase	intermediary metabolism and respiration	98.0139	81.0552	180.142	180.094	63.2364	80.2472	213.693	174.718	1.01304	1.43441	0.421367
MT1656	Rv1620c	cydC	Probable 'component linked with the assembly of cytochrome' transport transmembrane ATP-binding protein ABC transporter CydC	intermediary metabolism and respiration	12.6784	18.6447	104.223	98.6859	26.1009	24.2971	158.087	151.107	2.66847	2.61285	-0.0556148
MT1657	Rv1621c	cydD	Probable 'component linked with the assembly of cytochrome' transport transmembrane ATP-binding protein ABC transporter CydD	intermediary metabolism and respiration	32.1837	37.0931	146.548	130.019	46.4724	49.04	196.235	223.513	1.99039	2.13895	0.148554
MT1658	Rv1622c	cydB	Probable integral membrane cytochrome D ubiquinol oxidase (subunit II) CydB (cytochrome BD-I oxidase subunit II)	intermediary metabolism and respiration	49.2508	48.6724	241.777	245.69	65.7828	43.4672	206.58	229.022	2.31519	1.99318	-0.322009
MT1725	Rv1685c		Conserved hypothetical protein	conserved hypotheticals	19.0176	16.2895	178.291	166.917	22.7057	24.0742	87.934	105.985	3.29797	2.05814	-1.23983
MT1726	Rv1686c		Probable conserved integral membrane protein ABC transporter	cell wall and cell processes	31.696	31.5978	382.24	363.117	46.8968	38.7862	158.734	213.544	3.5569	2.12208	-1.43482
MT1727	Rv1687c		Probable conserved ATP-binding protein ABC transporter	cell wall and cell processes	26.5759	27.0838	315.315	326.22	35.65	35.2196	94.723	135.105	3.577	1.70515	-1.87185
MT1774	Rv1733c		Probable conserved transmembrane protein	cell wall and cell processes	3.41342	2.55137	616.875	614.957	1.48542	2.452	158.087	182.326	7.69729	6.42517	-1.27211
MT1775					20.2367	26.1025	115.069	111.864	2.54643	3.12072	27.8027	29.382	2.27481	3.32784	1.05303
MT1776	Rv1735c		Hypothetical membrane protein	cell wall and cell processes	1.95053	1.76634	6.87768	10.835	0.848811	1.11454	7.11231	4.45977	2.22855	2.49797	0.269428
MT1777					0	0.19626	57.1377	53.2963	0	0.445818	24.5698	24.3975	8.6318	6.62548	-2.00632
MT1778	Rv1736c	narX	Probable nitrate reductase NarX	intermediary metabolism and respiration	12.1908	9.02794	1298.03	1240.46	7.00269	9.36217	489.779	511.824	6.92023	5.93593	-0.984291
MT1779	Rv1737c	narK2	Possible nitrate/nitrite transporter NarK2	cell wall and cell processes	5.36395	4.71023	837.225	799.151	4.88066	4.01236	310.032	333.171	7.34496	6.1652	-1.17976
MT1780	Rv1738		Conserved protein	conserved hypotheticals	3.41342	1.76634	1054.14	1121.86	1.27322	1.11454	408.634	507.364	8.74525	8.54711	-0.198141
MT1861	Rv1813c		Conserved hypothetical protein	conserved hypotheticals	25.8445	25.9063	2872.49	2972.29	12.0956	13.1516	1901.9	2010.57	6.81751	7.274	0.456491
MT1895	Rv1847		Conserved protein	conserved hypotheticals	58.0281	65.3544	152.367	143.783	50.5042	49.04	112.504	87.359	1.2589	0.996328	-0.262576
MT1924.1					107.767	103.233	519.265	605.586	28.4352	24.0742	292.251	307.724	2.41467	3.51153	1.09685
MT1925	Rv1876	bfrA	Probable bacterioferritin BfrA	intermediary metabolism and respiration	295.748	310.483	101.314	101.907	347.164	323.887	119.293	125.136	-1.57791	-1.45494	0.122964
MT2052	Rv1996		Universal stress protein family protein	virulence, detoxification, adaptation	28.0388	29.2427	207.124	197.665	23.5545	22.068	112.18	129.596	2.8178	2.40921	-0.408595
MT2053	Rv1997	ctpF	Probable metal cation transporter P-type ATPase A CtpF	cell wall and cell processes	17.3109	16.4858	626.134	607.05	15.0664	10.9225	164.23	177.604	5.19043	3.71203	-1.4784
MT2059	Rv2003c		Conserved hypothetical protein	conserved hypotheticals	10.2403	9.61672	248.655	243.64	7.6393	8.24763	112.827	119.889	4.63249	3.87177	-0.760723
MT2060	Rv2004c		Conserved protein	conserved hypotheticals	28.0388	24.5324	758.926	704.858	23.9789	21.6222	265.095	303.264	4.80616	3.63946	-1.1667
MT2061	Rv2005c		Universal stress protein family protein	virulence, detoxification, adaptation	34.6218	33.1679	1126.35	1107.22	33.3158	27.8636	376.629	438.631	5.0434	3.73512	-1.30828
MT2062	Rv2006	otsB1	Probable trehalose-6-phosphate phosphatase OtsB1 (trehalose-phosphatase) (TPP)	virulence, detoxification, adaptation	55.1023	61.233	285.424	280.83	50.0798	45.9192	137.074	153.206	2.27704	1.59922	-0.677827
MT2063	Rv2007c	fdxA	Ferredoxin FdxA	intermediary metabolism and respiration	13.6537	11.5793	3898.85	3845.24	11.2467	11.3684	1101.76	1200.99	8.26972	6.66697	-1.60275
MT2083					9.99644	6.08405	4.49695	3.2212	7.42709	7.80181	2.90958	3.67275	-1.01241	-1.1861	-0.173693
MT2087	Rv2028c		Universal stress protein family protein	virulence, detoxification, adaptation	3.90105	3.33641	277.753	255.939	2.75863	2.89782	139.983	125.398	6.20496	5.53347	-0.671489
MT2088	Rv2029c	pfkB	6-phosphofructokinase PfkB (phosphohexokinase) (phosphofructokinase)	intermediary metabolism and respiration	5.36395	4.90649	532.227	514.807	3.39524	3.56654	234.383	218.004	6.67012	6.00781	-0.662316
MT2089	Rv2030c		Conserved protein	conserved hypotheticals	18.53	15.7008	10702.7	9659.8	9.76132	8.24763	4239.58	4360.86	9.22475	8.892	-0.332749
MT2090	Rv2031c	hspX	Heat shock protein HspX (alpha-crystallin homolog) (14 kDa antigen) (HSP16.3)	virulence, detoxification, adaptation	12.1908	10.598	11540.7	11373.8	5.51727	6.46436	4281.29	4902.33	9.97938	9.57754	-0.40184
MT2091	Rv2032	acg	Conserved protein Acg	conserved hypotheticals	3.41342	5.88779	1258.35	1270.32	3.18304	3.12072	378.569	459.356	8.03901	7.04302	-0.995983
MT2182.1	Rv2123	PPE37	PPE family protein PPE37	PE/PPE	6.82684	5.88779	721.892	706.029	2.97084	2.67491	513.379	466.439	6.81545	7.42008	0.604627
MT2445.1	Rv2377c	mbtH	Putative conserved protein MbtH	lipid metabolism	87.286	88.1205	778.236	864.161	64.0852	59.7396	533.746	560.094	3.22557	3.14238	-0.0831869
MT2446	Rv2378c	mbtG	Lysine-N-oxygenase MbtG (L-lysine 6-monooxygenase) (lysine N6-hydroxylase)	lipid metabolism	50.9575	57.8966	569.525	544.969	43.5015	48.3712	418.98	404.002	3.34846	3.16286	-0.185608
MT2447	Rv2379c	mbtF	Peptide synthetase MbtF (peptide synthase)	lipid metabolism	207.487	222.951	2311.96	2203.3	181.009	186.129	1969.46	1850.02	3.3888	3.37859	-0.010216
MT2448	Rv2380c	mbtE	Peptide synthetase MbtE (peptide synthase)	lipid metabolism	439.6	453.752	5015.95	4921.12	355.864	353.088	4623.97	4224.97	3.47493	3.64136	0.166432
MT2449	Rv2381c	mbtD	Polyketide synthetase MbtD (polyketide synthase)	lipid metabolism	147.996	153.867	1946.91	1877.96	103.979	117.027	1721.18	1626.24	3.66189	3.92124	0.259354
MT2450	Rv2382c	mbtC	Polyketide synthetase MbtC (polyketide synthase)	lipid metabolism	143.364	147.783	1765.18	1719.24	85.3055	90.2781	1191.96	1213.58	3.57969	3.77651	0.196826
MT2451	Rv2383c	mbtB	Phenyloxazoline synthase MbtB (phenyloxazoline synthetase)	lipid metabolism	378.158	378.585	4883.42	4787	229.603	203.962	3719.09	3698.46	3.6756	4.09564	0.420044
MT2452	Rv2384	mbtA	Bifunctional enzyme MbtA: salicyl-AMP ligase (SAL-AMP ligase) + salicyl-S-ArCP synthetase	lipid metabolism	49.9822	49.8499	306.586	329.148	26.7375	29.8698	264.449	265.75	2.66926	3.22789	0.558629
MT2453	Rv2385	mbtJ	Putative acetyl hydrolase MbtJ	lipid metabolism	18.0424	18.2521	61.8991	55.0533	11.6711	14.0433	50.1094	53.5172	1.68884	2.015	0.326164
MT2454	Rv2386c	mbtI	Isochorismate synthase MbtI	lipid metabolism	79.7277	80.4664	1565.47	1527.14	39.6819	38.1174	1475.48	1387.25	4.27004	5.19929	0.929244
MT2692	Rv2617c		Probable transmembrane protein	cell wall and cell processes	46.325	57.8966	368.485	383.616	62.3876	54.3898	497.538	497.395	2.8382	3.08855	0.250344
MT2695	Rv2620c		Probable conserved transmembrane protein	cell wall and cell processes	20.9681	20.0185	513.71	506.9	19.0982	20.0618	480.404	507.102	4.63937	4.6561	0.0167321
MT2696	Rv2621c		Possible transcriptional regulatory protein	regulatory proteins	46.325	47.8873	990.122	1075.3	34.8012	35.4425	929.773	1013.94	4.4513	4.79019	0.338893
MT2697	Rv2622		Possible methyltransferase (methylase)	intermediary metabolism and respiration	37.3038	35.9155	1044.61	1052.45	39.8941	35.6654	1023.53	1012.63	4.84121	4.74921	-0.0919975
MT2698	Rv2623	TB31.7	Universal stress protein family protein TB31.7	virulence, detoxification, adaptation	26.5759	29.0464	1542.19	1535.34	26.9497	21.3993	523.724	635.648	5.78341	4.58099	-1.20242
MT2699	Rv2624c		Universal stress protein family protein	virulence, detoxification, adaptation	3.90105	5.88779	368.75	327.098	6.36608	5.34981	164.23	171.308	6.11413	4.83113	-1.28299
MT2700	Rv2625c		Probable conserved transmembrane alanine and leucine rich protein	cell wall and cell processes	8.77736	7.06534	1040.91	916.871	8.48811	7.5789	396.35	444.927	6.95951	5.70493	-1.25457
MT2701	Rv2626c	hrp1	Hypoxic response protein 1 Hrp1	conserved hypotheticals	8.28973	7.45786	2066.74	2048.1	8.0637	7.5789	715.11	843.158	8.0315	6.63327	-1.39823
MT2702	Rv2627c		Conserved protein	conserved hypotheticals	6.58302	10.0092	561.854	562.246	7.00269	4.904	160.027	182.063	6.04725	4.83604	-1.21121
MT2703	Rv2628		Hypothetical protein	conserved hypotheticals	7.07065	6.08405	92.5842	84.3369	8.91251	7.80181	37.8245	33.5794	3.75643	2.08138	-1.67505
MT2704	Rv2629		Conserved protein	conserved hypotheticals	51.2013	54.3639	823.735	773.089	52.8385	60.4083	348.826	396.657	3.91549	2.72205	-1.19345
MT2705	Rv2630		Hypothetical protein	conserved hypotheticals	8.04592	8.43916	85.1774	89.9008	7.42709	8.02472	48.1697	61.125	3.39965	2.82954	-0.570112
MT2707	Rv2631		Conserved hypothetical protein	conserved hypotheticals	18.7738	15.3082	52.6407	41.29	12.7322	14.9349	37.178	40.1379	1.47766	1.4863	0.00863486
MT2719	Rv2641	cadI	Cadmium inducible protein CadI	conserved hypotheticals	187.494	197.241	407.635	424.32	110.558	97.4112	213.693	199.64	1.11051	0.987161	-0.123351
MT2773	Rv2699c		Conserved hypothetical protein	conserved hypotheticals	391.08	396.052	195.485	171.017	267.375	207.974	86.6408	113.068	-1.10171	-1.2447	-0.142988
MT2985	Rv2917		Conserved hypothetical alanine and arginine rich protein	conserved hypotheticals	218.946	216.867	56.6086	54.7604	197.773	164.73	51.4026	52.9925	-1.96677	-1.79479	0.171976
MT3010	Rv2940c	mas	Probable multifunctional mycocerosic acid synthase membrane-associated Mas	lipid metabolism	5780.87	5840.68	2508.24	2359.09	4931.17	4902.21	1982.07	1692.88	-1.25551	-1.42062	-0.165106
MT3017	Rv2945c	lppX	Probable conserved lipoprotein LppX	cell wall and cell processes	448.865	455.715	196.014	186.83	547.695	522.498	117.353	135.105	-1.23979	-2.07737	-0.837578
MT3018	Rv2946c	pks1	Probable polyketide synthase Pks1	lipid metabolism	881.394	835.477	383.298	389.473	931.782	1038.31	250.224	259.453	-1.15127	-1.94925	-0.797978
MT3021					774.846	771.104	280.398	293.715	781.967	791.55	236.969	188.36	-1.42944	-1.89351	-0.464065
MT3021.1	Rv2948c	fadD22	P-hydroxybenzoyl-AMP ligase FadD22	lipid metabolism	563.702	489.275	162.155	167.795	499.525	506.449	99.249	98.3772	-1.67271	-2.34773	-0.675023
MT3022					536.638	482.602	211.356	215.821	488.278	424.419	186.213	144.024	-1.25385	-1.47261	-0.218757
MT3033					32.6713	27.6726	3.43884	1.46418	16.9762	17.3869	1.29315	1.57404	-3.56754	-3.54063	0.0269144
MT3034	Rv2958c		Possible glycosyl transferase	intermediary metabolism and respiration	637.578	623.517	116.921	107.178	431.62	400.122	104.098	66.1095	-2.49101	-2.30196	0.189057
MT3035	Rv2959c		Possible methyltransferase (methylase)	intermediary metabolism and respiration	1131.3	1052.54	267.171	259.746	838.2	699.488	281.583	201.477	-2.05075	-1.67472	0.376033
MT3039	Rv2963		Probable integral membrane protein	cell wall and cell processes	77.0458	87.9243	228.022	208.207	92.9448	101.201	399.906	411.086	1.39789	2.0636	0.665709
MT3067	Rv2989		Probable transcriptional regulatory protein	regulatory proteins	40.961	36.5043	147.077	134.705	45.8358	52.8294	166.493	143.762	1.8694	1.64937	-0.220029
MT3103					3.1696	3.92519	1.58716	1.46418	2.54643	3.34363	2.90958	0.787018	-1.2136	-0.744213	0.469387
MT3140	Rv3054c		Conserved hypothetical protein	conserved hypotheticals	21.4558	16.6821	43.9113	50.9536	15.703	18.7243	36.8547	55.0912	1.32179	1.42892	0.107129
MT3178	Rv3094c		Conserved hypothetical protein	conserved hypotheticals	220.409	232.96	76.1835	77.3089	303.025	334.14	106.361	62.1744	-1.56273	-1.92948	-0.366745
MT3212	Rv3127		Conserved protein	conserved hypotheticals	7.07065	9.81298	861.297	842.491	9.54912	10.4767	383.095	444.14	6.62893	5.36812	-1.26081
MT3216	Rv3130c	tgs1	Triacylglycerol synthase (diacylglycerol acyltransferase) Tgs1	lipid metabolism	10.2403	8.04664	3510.79	3424.14	3.81965	4.904	1083.66	1225.39	8.57925	8.04315	-0.536097
MT3217	Rv3131		Conserved protein	conserved hypotheticals	11.7032	8.2429	1551.45	1576.92	7.21489	7.35599	505.297	578.983	7.31348	6.21385	-1.09964
MT3218	Rv3132c	dosS	Two component sensor histidine kinase DevS	regulatory proteins	69.7313	69.4759	844.632	802.665	72.7855	73.337	407.988	410.823	3.56478	2.48612	-1.07866
MT3219	Rv3133c	dosR	Two component transcriptional regulatory protein DevR (probably LuxR/UhpA-family)	regulatory proteins	40.2296	39.0556	665.548	680.259	34.589	30.5385	272.854	263.651	4.08589	3.03808	-1.04781
MT3220	Rv3134c		Universal stress protein family protein	virulence, detoxification, adaptation	35.5971	35.1305	1089.05	1131.52	31.406	32.3218	370.163	449.912	4.9719	3.68781	-1.28409
MT3220.2					904.312	891.215	216.382	208.792	742.073	735.599	179.101	118.84	-2.0778	-2.3185	-0.240697
MT3221	Rv3136	PPE51	PPE family protein PPE51	PE/PPE	2958.22	3115.23	862.355	810.572	2962.99	2794.61	751.318	493.985	-1.86005	-2.21066	-0.350609
MT3223					36.5724	47.4948	6.87768	7.32091	42.8649	42.7985	8.40545	3.41041	-2.57119	-2.90822	-0.337034
MT3224	Rv3137		Probable monophosphatase	intermediary metabolism and respiration	167.745	174.475	58.1958	54.4676	144.298	154.253	35.8848	31.4807	-1.60194	-2.15471	-0.55277
MT3490	Rv3382c	lytB1	Probable LYTB-related protein LytB1	cell wall and cell processes	133.855	138.755	489.109	452.14	116.499	116.804	460.037	440.468	1.78687	1.9473	0.160432
MT3510	Rv3402c		Conserved hypothetical protein	cell wall and cell processes	91.9185	90.4756	1703.02	1673.85	40.3185	45.9192	1209.42	1189.18	4.21094	4.79835	0.58741
MT3510.1					7.55829	7.06534	41.5306	41.5828	5.30507	4.904	31.3588	29.6443	2.50698	2.56623	0.0592581
MT3511	Rv3403c		Hypothetical protein	conserved hypotheticals	107.523	113.242	664.754	654.197	75.1197	85.8199	509.823	482.967	2.57633	2.62488	0.0485558
MT3940	Rv3832c		Conserved protein	conserved hypotheticals	13.8975	13.1494	58.9893	66.1811	11.4589	10.9225	88.2573	82.6369	2.20865	2.92522	0.716572
MT3947	Rv3839		Conserved hypothetical protein	conserved hypotheticals	15.6042	19.8222	3464.24	3533.37	10.1857	7.80181	1941.98	1822.21	7.60736	7.69958	0.0922149
MT3948	Rv3840		Possible transcriptional regulatory protein	regulatory proteins	3.41342	4.71023	377.743	364.289	3.81965	4.68109	232.12	186.523	6.47968	5.61042	-0.86926
MT3949	Rv3841	bfrB	Bacterioferritin BfrB	intermediary metabolism and respiration	176.523	186.054	62.1637	60.91	212.627	233.609	33.6218	36.7275	-1.55946	-2.65803	-1.09857
