## Supplementary material for "PrrA modulates *Mycobacterium tuberculosis* response to multiple environmental cues and is critically regulated by serine/threonine protein kinases": Table S9

### Sheet: Sheet1
Table S9. Strains generated in this study.
Mycobacterium tuberculosis strain background	Genotype	Description	Resistance
CDC1551	rv2390c'::luciferase	Chromosomally integrated pH/Cl--responsive luciferase reporter. Used as parental strain for incorporation of episomal tetracycline-inducible transcription factor overexpression plasmids.	KanR
CDC1551	P1’::prrA-FLAG-tetON, rv2390c'::luciferase	Chromosomally integrated pH/Cl--responsive luciferase reporter, episomal tetracycline-inducible overexpression of prrA-FLAG.	KanR, HygR
CDC1551	P606'::prrA-FLAG-tetON	Chromosomally integrated tetracycline-inducible overexpression of prrA-FLAG.	StrepR, KanR
CDC1551	P606'::prrA-FLAG-tetON, hspX'::GFP	Chromosomally integrated tetracycline-inducible overexpression of prrA-FLAG, episomal hspX'::GFP reporter (nitric oxide and hypoxia-responsive).	StrepR, KanR, HygR
CDC1551	P606'::prrA-FLAG-tetON, mbtB'::GFP	Chromosomally integrated tetracycline-inducible overexpression of prrA-FLAG, episomal mbtB'::GFP reporter (iron-responsive).	StrepR, KanR, HygR
CDC1551	P606'::prrA-FLAG-tetON, kdpF'::GFP	Chromosomally integrated tetracycline-inducible overexpression of prrA-FLAG, episomal kdpF'::GFP reporter (potassium-responsive).	StrepR, KanR, HygR
CDC1551	PrrA-DUC	Chromosomally integrated dual tetracycline-inducible system where prrA-FLAG-DAS4 is expressed in the absence of tetracycline, and tetracycline presence simultaneously represses prrA-FLAG-DAS4 expression and actively degrades PrrA-FLAG-DAS4 protein.	StrepR, KanR
CDC1551	PrrA-DUC/∆prrA	Deletion of native copy of prrA in PrrA-DUC strain background.	StrepR, KanR, HygR
CDC1551	PrrA-T6A-DUC/∆prrA	Replaces the WT prrA-FLAG-DAS4 allele in the PrrA-DUC strain with a prrA-T6A-FLAG-DAS4 mutant allelle.	StrepR, AprR, HygR
Erdman	PrrA-DUC	Chromosomally integrated dual tetracycline-inducible system where prrA-FLAG-DAS4 is expressed in the absence of tetracycline, and tetracycline presence simultaneously represses prrA-FLAG-DAS4 expression and actively degrades PrrA-FLAG-DAS4 protein.	StrepR, KanR
Erdman	PrrA-DUC/∆prrA	Deletion of native copy of prrA in PrrA-DUC strain background.	StrepR, KanR, HygR
Erdman	PrrA-T6A-DUC/∆prrA	Replaces the WT prrA-FLAG-DAS4 allele in the PrrA-DUC strain with a prrA-T6A-FLAG-DAS4 mutant allelle.	StrepR, AprR, HygR
